# Persistent serum protein signatures define an inflammatory subset of long COVID

**DOI:** 10.1101/2022.05.09.491196

**Authors:** Aarthi Talla, Suhas V. Vasaikar, Gregory Lee Szeto, Maria P. Lemos, Julie L. Czartoski, Hugh MacMillan, Zoe Moodie, Kristen W. Cohen, Lamar B. Fleming, Zachary Thomson, Lauren Okada, Lynne A. Becker, Ernest M. Coffey, Stephen C. De Rosa, Evan W. Newell, Peter J. Skene, Xiaojun Li, Thomas F. Bumol, M. Juliana McElrath, Troy R. Torgerson

## Abstract

Long COVID or post-acute sequelae of SARS-CoV-2 (PASC) is a clinical syndrome featuring diverse symptoms that can persist for months after acute SARS-CoV-2 infection. The etiologies are unknown but may include persistent inflammation, unresolved tissue damage, or delayed clearance of viral protein or RNA. Attempts to classify subsets of PASC by symptoms alone have been unsuccessful. To molecularly define PASC, we evaluated the serum proteome in longitudinal samples from 55 PASC individuals with symptoms lasting ≥60 days after onset of acute infection and compared this to symptomatically recovered SARS-CoV-2 infected and uninfected individuals. We identified subsets of PASC with distinct signatures of persistent inflammation. Type II interferon signaling and canonical NF-κB signaling (particularly associated with TNF), were the most differentially enriched pathways. These findings help to resolve the heterogeneity of PASC, identify patients with molecular evidence of persistent inflammation, and highlight dominant pathways that may have diagnostic or therapeutic relevance.

**One Sentence Summary:** Serum proteome profiling identifies subsets of long COVID patients with evidence of persistent inflammation including key immune signaling pathways that may be amenable to therapeutic intervention.
