## Supplemental Table 1 for "Persistent serum protein signatures define an inflammatory subset of long COVID"

### Sheet: Table S1
PTID	Visit	DaysPSO	Age	Sex	Days bin	Group	Cluster	Fever...Chills	Loss.of.Appetite.or.Weight.loss	Fatigue...malaise	Pulmonary	Cardiovascular	Gastrointestinal	Musculoskeletal	Neurologic	Any.mild.symptom	Tinnitus
CO001-657240	1	NA	45	Male	NA	Uninfected	1	NA	NA	NA	NA	NA	NA	NA	NA	NA	NA
CO001-282806	1	NA	32	Female	NA	Uninfected	3	NA	NA	NA	NA	NA	NA	NA	NA	NA	NA
CO001-393607	1	NA	31	Male	NA	Uninfected	1	NA	NA	NA	NA	NA	NA	NA	NA	NA	NA
CO001-858975	1	NA	29	Female	NA	Uninfected	3	NA	NA	NA	NA	NA	NA	NA	NA	NA	NA
CO001-765550	1	NA	37	Female	NA	Uninfected	1	NA	NA	NA	NA	NA	NA	NA	NA	NA	NA
CO001-541937	1	NA	43	Male	NA	Uninfected	2	NA	NA	NA	NA	NA	NA	NA	NA	NA	NA
CO001-767757	1	NA	42	Female	NA	Uninfected	3	NA	NA	NA	NA	NA	NA	NA	NA	NA	NA
CO001-810019	1	NA	54	Male	NA	Uninfected	3	NA	NA	NA	NA	NA	NA	NA	NA	NA	NA
CO001-885078	1	NA	34	Female	NA	Uninfected	3	NA	NA	NA	NA	NA	NA	NA	NA	NA	NA
CO001-084680	1	NA	50	Male	NA	Uninfected	1	NA	NA	NA	NA	NA	NA	NA	NA	NA	NA
CO001-636001	1	NA	60	Female	NA	Uninfected	3	NA	NA	NA	NA	NA	NA	NA	NA	NA	NA
CO001-658612	1	NA	37	Male	NA	Uninfected	2	NA	NA	NA	NA	NA	NA	NA	NA	NA	NA
CO001-782740	1	NA	55	Male	NA	Uninfected	3	NA	NA	NA	NA	NA	NA	NA	NA	NA	NA
CO001-781944	1	NA	35	Male	NA	Uninfected	3	NA	NA	NA	NA	NA	NA	NA	NA	NA	NA
CO001-933891	1	NA	56	Female	NA	Uninfected	2	NA	NA	NA	NA	NA	NA	NA	NA	NA	NA
CO001-730168	1	NA	54	Male	NA	Uninfected	3	NA	NA	NA	NA	NA	NA	NA	NA	NA	NA
CO001-976949	1	NA	61	Female	NA	Uninfected	2	NA	NA	NA	NA	NA	NA	NA	NA	NA	NA
CO001-161300	1	NA	65	Male	NA	Uninfected	2	NA	NA	NA	NA	NA	NA	NA	NA	NA	NA
CO001-114683	1	NA	50	Female	NA	Uninfected	2	NA	NA	NA	NA	NA	NA	NA	NA	NA	NA
CO001-869973	1	NA	77	Male	NA	Uninfected	4	NA	NA	NA	NA	NA	NA	NA	NA	NA	NA
CO001-935538	1	NA	46	Female	NA	Uninfected	5	NA	NA	NA	NA	NA	NA	NA	NA	NA	NA
CO001-521073	1	NA	64	Male	NA	Uninfected	2	NA	NA	NA	NA	NA	NA	NA	NA	NA	NA
CO001-094160	1	25	56	Male	>15 & <30 Days PSO	Infected Recovered	2	No	NA	Yes	No	NA	No	No	NA	NA	No
CO001-094160	2	66	56	Male	>=60 Days PSO	Infected Recovered	2	No	No	No	No	No	No	No	No	No	No
CO001-094160	3	95	56	Male	>=60 Days PSO	Infected Recovered	2	No	No	No	No	No	No	No	No	No	No
CO001-094160	4	127	56	Male	>=60 Days PSO	Infected Recovered	2	No	No	No	No	No	No	No	No	No	No
CO001-094160	5	159	56	Male	>=60 Days PSO	Infected Recovered	2	No	No	No	No	No	No	No	No	No	No
CO001-225049	1	50	70	Female	>=30 & <60 DaysPSO	Infected Recovered	3	No	No	No	No	No	No	No	No	No	No
CO001-225049	2	85	70	Female	>=60 Days PSO	Infected Recovered	3	No	No	No	No	No	No	No	No	No	No
CO001-838835	1	24	40	Male	>15 & <30 Days PSO	Infected Recovered	3	No	No	No	No	No	No	No	No	Yes	No
CO001-838835	2	58	40	Male	>=30 & <60 DaysPSO	Infected Recovered	3	No	No	No	No	No	No	No	No	No	No
CO001-838835	4	127	40	Male	>=60 Days PSO	Infected Recovered	3	No	No	No	No	No	No	No	No	No	No
CO001-908083	1	51	37	Female	>=30 & <60 DaysPSO	Infected Recovered	3	No	No	No	No	No	No	No	No	No	No
CO001-908083	2	83	37	Female	>=60 Days PSO	Infected Recovered	3	No	No	No	No	No	No	No	No	No	No
CO001-334690	1	39	46	Female	>=30 & <60 DaysPSO	Infected Recovered	1	No	No	No	No	No	No	No	No	Yes	No
CO001-334690	2	67	46	Female	>=60 Days PSO	Infected Recovered	1	No	No	No	No	No	No	No	No	No	No
CO001-334690	3	95	46	Female	>=60 Days PSO	Infected Recovered	1	No	No	No	No	No	No	No	No	No	No
CO001-459455	1	9	56	Male	Early acute infection	Infected Recovered	3	No	No	No	No	No	No	No	No	No	No
CO001-459455	2	31	56	Male	>=30 & <60 DaysPSO	Infected Recovered	3	No	No	No	No	No	No	No	No	No	No
CO001-459455	3	50	56	Male	>=30 & <60 DaysPSO	Infected Recovered	3	No	No	No	No	No	No	No	No	No	No
CO001-459455	4	94	56	Male	>=60 Days PSO	Infected Recovered	3	No	No	No	No	No	No	No	No	No	No
CO001-535869	1	22	57	Male	>15 & <30 Days PSO	Infected Recovered	3	No	No	No	No	No	No	No	No	No	No
CO001-535869	2	57	57	Male	>=30 & <60 DaysPSO	Infected Recovered	3	No	No	No	No	No	No	No	No	No	No
CO001-535869	3	89	57	Male	>=60 Days PSO	Infected Recovered	3	No	No	No	No	No	No	No	No	No	No
CO001-535869	4	128	57	Male	>=60 Days PSO	Infected Recovered	3	No	No	No	No	No	No	No	No	No	No
CO001-843516	1	83	51	Male	>=60 Days PSO	Infected Recovered	3	No	No	No	No	No	No	No	No	No	No
CO001-843516	2	119	51	Male	>=60 Days PSO	Infected Recovered	3	No	No	No	No	No	No	No	No	No	No
CO001-843516	3	229	51	Male	>=60 Days PSO	Infected Recovered	3	No	No	No	No	No	No	No	No	No	No
CO001-843516	4	286	51	Male	>=60 Days PSO	Infected Recovered	3	No	No	No	No	No	No	No	No	No	No
CO001-133785	1	89	44	Female	>=60 Days PSO	Infected Recovered	3	No	No	No	No	No	No	No	No	No	No
CO001-133785	2	101	44	Female	>=60 Days PSO	Infected Recovered	3	No	No	No	No	No	No	No	No	No	No
CO001-133785	3	243	44	Female	>=60 Days PSO	Infected Recovered	3	No	No	No	No	No	No	No	No	No	No
CO001-897362	1	87	48	Female	>=60 Days PSO	Infected Recovered	2	No	No	No	No	No	No	No	No	No	No
CO001-897362	2	115	48	Female	>=60 Days PSO	Infected Recovered	2	No	No	No	No	No	No	No	No	No	No
CO001-897362	3	142	48	Female	>=60 Days PSO	Infected Recovered	2	No	No	No	No	No	No	No	No	No	No
CO001-897362	4	171	48	Female	>=60 Days PSO	Infected Recovered	2	No	No	No	No	No	No	No	No	No	No
CO001-897362	5	269	48	Female	>=60 Days PSO	Infected Recovered	2	No	No	No	No	No	No	No	No	No	No
CO001-592593	1	30	44	Female	>=30 & <60 DaysPSO	Infected Recovered	2	No	No	No	No	No	No	No	No	Yes	No
CO001-592593	2	44	44	Female	>=30 & <60 DaysPSO	Infected Recovered	2	No	No	No	No	No	No	No	No	No	No
CO001-592593	3	84	44	Female	>=60 Days PSO	Infected Recovered	2	No	No	No	No	No	No	No	No	No	No
CO001-592593	4	200	44	Female	>=60 Days PSO	Infected Recovered	2	No	No	No	No	No	No	No	No	No	No
CO001-498984	1	108	45	Male	>=60 Days PSO	Infected Recovered	3	No	No	No	No	No	No	No	No	No	No
CO001-498984	2	191	45	Male	>=60 Days PSO	Infected Recovered	3	No	No	No	No	No	No	No	No	No	No
CO001-498984	3	284	45	Male	>=60 Days PSO	Infected Recovered	3	No	No	No	No	No	No	No	No	No	No
CO001-498984	4	354	45	Male	>=60 Days PSO	Infected Recovered	3	No	No	No	No	No	No	No	No	No	No
CO001-679425	1	76	47	Female	>=60 Days PSO	Infected Recovered	5	No	No	No	No	No	No	No	No	No	No
CO001-679425	2	149	47	Female	>=60 Days PSO	Infected Recovered	5	No	No	No	No	No	No	No	No	No	No
CO001-679425	3	191	47	Female	>=60 Days PSO	Infected Recovered	5	No	No	No	No	No	No	No	No	No	No
CO001-719991	1	12	24	Male	Early acute infection	Infected Recovered	1	No	No	No	No	No	No	No	No	No	No
CO001-719991	2	27	24	Male	>15 & <30 Days PSO	Infected Recovered	1	No	No	No	No	No	No	No	No	No	No
CO001-719991	3	40	24	Male	>=30 & <60 DaysPSO	Infected Recovered	1	No	No	No	No	No	No	No	No	No	No
CO001-719991	4	104	24	Male	>=60 Days PSO	Infected Recovered	1	No	No	No	No	No	No	No	No	No	No
CO001-293657	1	20	35	Female	>15 & <30 Days PSO	Infected Recovered	4	No	No	No	No	No	No	No	No	No	No
CO001-293657	2	35	35	Female	>=30 & <60 DaysPSO	Infected Recovered	4	No	No	No	No	No	No	No	No	No	No
CO001-293657	3	62	35	Female	>=60 Days PSO	Infected Recovered	4	No	No	No	No	No	No	No	No	No	No
CO001-792511	1	15	47	Female	Early acute infection	Infected Recovered	3	No	No	No	No	No	No	No	No	No	No
CO001-792511	2	32	47	Female	>=30 & <60 DaysPSO	Infected Recovered	3	No	No	No	No	No	No	No	No	No	No
CO001-792511	3	80	47	Female	>=60 Days PSO	Infected Recovered	3	No	No	No	No	No	No	No	No	No	No
CO001-141697	1	7	31	Female	Early acute infection	Infected Recovered	5	No	No	Yes	No	No	No	No	NA	Yes	No
CO001-141697	2	20	31	Female	>15 & <30 Days PSO	Infected Recovered	5	No	No	No	No	No	No	No	NA	Yes	No
CO001-141697	3	34	31	Female	>=30 & <60 DaysPSO	Infected Recovered	5	No	No	No	No	No	No	No	NA	No	No
CO001-141697	4	103	31	Female	>=60 Days PSO	Infected Recovered	5	No	No	No	No	No	No	No	No	No	No
CO001-719662	1	16	20	Female	>15 & <30 Days PSO	Infected Recovered	3	No	No	No	No	No	No	No	No	No	No
CO001-719662	2	30	20	Female	>=30 & <60 DaysPSO	Infected Recovered	3	No	No	No	No	No	No	No	No	No	No
CO001-719662	3	65	20	Female	>=60 Days PSO	Infected Recovered	3	No	No	No	No	No	No	No	No	No	No
CO001-719662	4	109	20	Female	>=60 Days PSO	Infected Recovered	3	No	No	No	No	No	No	No	No	No	No
CO001-719662	5	193	20	Female	>=60 Days PSO	Infected Recovered	3	No	No	No	No	No	No	No	No	No	No
CO001-521215	1	10	57	Male	Early acute infection	Infected Recovered	3	No	Yes	Yes	Yes	Yes	No	No	Yes	No	No
CO001-521215	2	48	57	Male	>=30 & <60 DaysPSO	Infected Recovered	3	No	No	No	No	No	No	No	No	No	No
CO001-521215	3	77	57	Male	>=60 Days PSO	Infected Recovered	3	No	No	No	No	No	No	No	No	No	No
CO001-360451	1	11	45	Female	Early acute infection	Infected Recovered	3	No	No	No	Yes	No	No	No	No	No	No
CO001-360451	2	32	45	Female	>=30 & <60 DaysPSO	Infected Recovered	3	No	No	No	No	No	No	No	No	No	No
CO001-360451	3	78	45	Female	>=60 Days PSO	Infected Recovered	3	No	No	No	No	No	No	No	No	No	No
CO001-693104	1	11	65	Male	Early acute infection	Infected Recovered	3	No	No	No	No	No	No	No	No	No	No
CO001-693104	2	25	65	Male	>15 & <30 Days PSO	Infected Recovered	3	No	No	No	No	No	No	No	No	No	No
CO001-693104	3	60	65	Male	>=60 Days PSO	Infected Recovered	3	No	No	No	No	No	No	No	No	No	No
CO001-962466	1	7	52	Female	Early acute infection	Infected Recovered	5	No	No	No	No	No	Yes	No	No	No	No
CO001-962466	2	15	52	Female	Early acute infection	Infected Recovered	5	No	No	No	No	No	No	No	No	No	No
CO001-962466	3	31	52	Female	>=30 & <60 DaysPSO	Infected Recovered	5	No	No	No	No	No	No	No	No	No	No
CO001-962466	4	65	52	Female	>=60 Days PSO	Infected Recovered	5	No	No	No	No	No	No	No	No	No	No
CO001-962466	5	115	52	Female	>=60 Days PSO	Infected Recovered	5	No	No	No	No	No	No	No	No	No	No
CO001-013471	1	12	79	Female	Early acute infection	Infected Recovered	2	No	No	No	No	No	No	No	No	No	No
CO001-013471	2	27	79	Female	>15 & <30 Days PSO	Infected Recovered	2	No	No	No	No	No	No	No	No	No	No
CO001-013471	3	62	79	Female	>=60 Days PSO	Infected Recovered	2	No	No	No	No	No	No	No	No	No	No
CO001-013471	4	96	79	Female	>=60 Days PSO	Infected Recovered	2	No	No	No	No	No	No	No	No	No	No
CO001-013471	5	158	79	Female	>=60 Days PSO	Infected Recovered	2	No	No	No	No	No	No	No	No	No	No
CO001-610989	1	45	71	Female	>=30 & <60 DaysPSO	Infected Recovered	3	No	No	No	No	No	No	No	NA	Yes	No
CO001-610989	2	73	71	Female	>=60 Days PSO	Infected Recovered	3	No	No	No	No	No	No	No	No	No	No
CO001-610989	3	101	71	Female	>=60 Days PSO	Infected Recovered	3	No	No	No	No	No	No	No	No	No	No
CO001-610989	4	131	71	Female	>=60 Days PSO	Infected Recovered	3	No	No	No	No	No	No	No	No	No	No
CO001-610989	5	180	71	Female	>=60 Days PSO	Infected Recovered	3	No	No	No	No	No	No	No	No	No	No
CO001-885896	2	14	46	Male	Early acute infection	Infected PASC	5	No	No	No	No	No	No	No	NA	Yes	No
CO001-885896	3	35	46	Male	>=30 & <60 DaysPSO	Infected PASC	5	No	No	No	No	No	No	No	NA	Yes	No
CO001-885896	4	62	46	Male	>=60 Days PSO	Infected PASC	5	No	No	No	No	No	No	No	No	Yes	No
CO001-143816	1	26	38	Male	>15 & <30 Days PSO	Infected PASC	2	No	No	No	No	No	No	No	NA	Yes	No
CO001-143816	2	55	38	Male	>=30 & <60 DaysPSO	Infected PASC	2	No	No	No	No	No	No	No	NA	Yes	No
CO001-143816	3	105	38	Male	>=60 Days PSO	Infected PASC	2	No	No	No	No	No	No	No	No	Yes	No
CO001-143816	4	141	38	Male	>=60 Days PSO	Infected PASC	2	No	No	No	No	No	No	No	No	No	No
CO001-296686	1	29	52	Male	>15 & <30 Days PSO	Infected PASC	3	No	NA	No	No	NA	No	No	NA	No	No
CO001-296686	2	64	52	Male	>=60 Days PSO	Infected PASC	3	No	No	Yes	No	No	No	No	No	No	No
CO001-296686	3	99	52	Male	>=60 Days PSO	Infected PASC	3	No	No	Yes	No	No	No	No	No	No	No
CO001-296686	4	147	52	Male	>=60 Days PSO	Infected PASC	3	No	No	Yes	No	No	No	No	No	No	No
CO001-296686	5	240	52	Male	>=60 Days PSO	Infected PASC	3	No	No	Yes	No	No	No	No	No	No	No
CO001-296686	6	307	52	Male	>=60 Days PSO	Infected PASC	3	No	No	Yes	No	No	No	No	No	No	No
CO001-747985	1	33	50	Male	>=30 & <60 DaysPSO	Infected PASC	2	No	No	No	No	No	No	No	NA	Yes	No
CO001-747985	2	60	50	Male	>=60 Days PSO	Infected PASC	2	No	No	Yes	Yes	No	No	No	No	No	No
CO001-747985	3	109	50	Male	>=60 Days PSO	Infected PASC	2	No	No	Yes	No	No	No	No	No	Yes	No
CO001-747985	4	188	50	Male	>=60 Days PSO	Infected PASC	2	No	No	Yes	No	No	No	No	No	Yes	No
CO001-747985	5	270	50	Male	>=60 Days PSO	Infected PASC	2	No	No	Yes	No	No	No	No	No	No	No
CO001-700249	1	40	44	Female	>=30 & <60 DaysPSO	Infected PASC	4	No	No	No	Yes	No	No	No	NA	Yes	No
CO001-700249	2	62	44	Female	>=60 Days PSO	Infected PASC	4	No	No	No	No	No	No	No	No	Yes	No
CO001-700249	3	131	44	Female	>=60 Days PSO	Infected PASC	4	No	No	Yes	No	No	No	Yes	No	No	No
CO001-700249	4	223	44	Female	>=60 Days PSO	Infected PASC	4	No	No	Yes	Yes	No	No	Yes	Yes	Yes	No
CO001-700249	5	272	44	Female	>=60 Days PSO	Infected PASC	4	No	No	Yes	No	No	No	Yes	No	Yes	No
CO001-700249	6	363	44	Female	>=60 Days PSO	Infected PASC	4	No	No	Yes	Yes	No	No	Yes	No	Yes	No
CO001-597410	1	30	51	Male	>=30 & <60 DaysPSO	Infected PASC	2	No	NA	No	No	NA	No	No	NA	No	No
CO001-597410	2	57	51	Male	>=30 & <60 DaysPSO	Infected PASC	2	No	NA	No	No	NA	No	No	NA	No	No
CO001-597410	3	86	51	Male	>=60 Days PSO	Infected PASC	2	No	No	No	No	Yes	No	No	No	No	No
CO001-597410	4	118	51	Male	>=60 Days PSO	Infected PASC	2	No	No	No	No	No	No	No	No	No	No
CO001-597410	5	154	51	Male	>=60 Days PSO	Infected PASC	2	No	No	No	No	Yes	No	No	No	No	No
CO001-597410	6	266	51	Male	>=60 Days PSO	Infected PASC	2	No	No	No	No	Yes	No	No	No	No	No
CO001-627672	1	61	77	Male	>=60 Days PSO	Infected PASC	4	No	No	No	Yes	No	No	No	No	No	No
CO001-627672	2	132	77	Male	>=60 Days PSO	Infected PASC	4	No	No	No	No	No	No	No	No	No	No
CO001-627672	3	181	77	Male	>=60 Days PSO	Infected PASC	4	No	No	No	No	No	No	No	No	No	No
CO001-627672	4	229	77	Male	>=60 Days PSO	Infected PASC	4	No	No	No	No	No	No	No	No	No	No
CO001-627672	5	287	77	Male	>=60 Days PSO	Infected PASC	4	No	No	No	No	No	No	No	No	No	No
CO001-627672	6	343	77	Male	>=60 Days PSO	Infected PASC	4	No	No	No	No	No	No	No	No	No	No
CO001-435402	1	51	64	Male	>=30 & <60 DaysPSO	Infected PASC	2	No	NA	No	No	NA	No	No	NA	No	No
CO001-435402	2	226	64	Male	>=60 Days PSO	Infected PASC	2	No	No	No	Yes	No	No	No	Yes	No	No
CO001-417405	1	47	47	Male	>=30 & <60 DaysPSO	Infected PASC	3	No	NA	No	No	NA	No	No	NA	No	No
CO001-417405	2	128	47	Male	>=60 Days PSO	Infected PASC	3	No	No	No	No	Yes	No	No	No	No	No
CO001-417405	3	212	47	Male	>=60 Days PSO	Infected PASC	3	No	No	No	No	No	No	No	No	No	No
CO001-417405	4	255	47	Male	>=60 Days PSO	Infected PASC	3	No	No	No	No	Yes	No	No	No	No	No
CO001-261078	1	42	54	Male	>=30 & <60 DaysPSO	Infected PASC	3	No	NA	No	No	NA	No	No	NA	Yes	No
CO001-261078	2	64	54	Male	>=60 Days PSO	Infected PASC	3	No	No	No	No	No	No	Yes	No	Yes	No
CO001-261078	3	94	54	Male	>=60 Days PSO	Infected PASC	3	No	No	No	No	No	No	Yes	No	Yes	No
CO001-261078	4	149	54	Male	>=60 Days PSO	Infected PASC	3	No	No	No	No	No	No	Yes	No	Yes	No
CO001-261078	5	199	54	Male	>=60 Days PSO	Infected PASC	3	No	No	No	No	No	No	Yes	No	Yes	No
CO001-261078	6	260	54	Male	>=60 Days PSO	Infected PASC	3	No	No	No	No	No	No	Yes	No	Yes	No
CO001-326432	1	35	51	Female	>=30 & <60 DaysPSO	Infected PASC	4	No	NA	No	No	NA	No	No	NA	No	No
CO001-326432	2	57	51	Female	>=30 & <60 DaysPSO	Infected PASC	4	No	NA	No	No	NA	No	No	NA	No	No
CO001-326432	3	87	51	Female	>=60 Days PSO	Infected PASC	4	No	No	No	No	No	No	No	No	No	No
CO001-326432	4	142	51	Female	>=60 Days PSO	Infected PASC	4	No	No	No	No	No	No	No	Yes	No	No
CO001-326432	5	192	51	Female	>=60 Days PSO	Infected PASC	4	No	No	No	No	No	No	Yes	No	No	No
CO001-326432	6	253	51	Female	>=60 Days PSO	Infected PASC	4	No	No	No	No	No	No	Yes	Yes	No	No
CO001-278793	1	53	60	Female	>=30 & <60 DaysPSO	Infected PASC	4	No	No	No	Yes	NA	No	No	NA	No	No
CO001-278793	2	75	60	Female	>=60 Days PSO	Infected PASC	4	No	No	No	Yes	No	No	No	No	No	No
CO001-278793	3	123	60	Female	>=60 Days PSO	Infected PASC	4	No	No	No	Yes	No	No	No	No	No	No
CO001-278793	4	221	60	Female	>=60 Days PSO	Infected PASC	4	No	No	No	Yes	No	No	No	No	No	No
CO001-278793	5	272	60	Female	>=60 Days PSO	Infected PASC	4	No	No	No	Yes	Yes	No	No	No	No	No
CO001-090383	1	29	42	Female	>15 & <30 Days PSO	Infected PASC	5	No	No	Yes	No	NA	No	No	NA	Yes	No
CO001-090383	2	49	42	Female	>=30 & <60 DaysPSO	Infected PASC	5	No	No	No	No	NA	No	No	NA	Yes	No
CO001-090383	3	87	42	Female	>=60 Days PSO	Infected PASC	5	No	No	Yes	No	No	No	No	No	Yes	No
CO001-090383	4	112	42	Female	>=60 Days PSO	Infected PASC	5	No	No	Yes	No	No	No	No	No	Yes	No
CO001-090383	5	182	42	Female	>=60 Days PSO	Infected PASC	5	No	No	Yes	No	No	No	No	No	Yes	No
CO001-090383	6	274	42	Female	>=60 Days PSO	Infected PASC	5	No	No	Yes	Yes	No	No	No	No	No	No
CO001-369821	1	59	45	Male	>=30 & <60 DaysPSO	Infected PASC	3	No	No	No	No	No	No	No	NA	Yes	No
CO001-369821	2	71	45	Male	>=60 Days PSO	Infected PASC	3	No	No	No	No	No	No	No	No	Yes	No
CO001-369821	3	99	45	Male	>=60 Days PSO	Infected PASC	3	No	No	No	No	No	No	No	No	Yes	No
CO001-369821	4	219	45	Male	>=60 Days PSO	Infected PASC	3	No	No	No	No	No	No	No	No	Yes	No
CO001-369821	5	318	45	Male	>=60 Days PSO	Infected PASC	3	No	No	No	No	No	No	No	No	Yes	No
CO001-334113	1	93	57	Male	>=60 Days PSO	Infected PASC	4	No	No	Yes	No	No	No	No	No	Yes	No
CO001-334113	2	151	57	Male	>=60 Days PSO	Infected PASC	4	No	No	Yes	No	No	No	No	No	Yes	No
CO001-334113	3	247	57	Male	>=60 Days PSO	Infected PASC	4	No	No	Yes	No	No	No	No	No	Yes	No
CO001-602513	1	77	48	Female	>=60 Days PSO	Infected PASC	2	No	No	No	No	No	No	No	No	No	No
CO001-602513	2	98	48	Female	>=60 Days PSO	Infected PASC	2	No	No	No	No	No	No	No	No	No	No
CO001-602513	3	147	48	Female	>=60 Days PSO	Infected PASC	2	No	No	No	No	No	No	No	No	No	No
CO001-602513	4	173	48	Female	>=60 Days PSO	Infected PASC	2	No	No	No	No	No	No	No	No	No	No
CO001-602513	5	222	48	Female	>=60 Days PSO	Infected PASC	2	No	No	No	No	No	No	No	Yes	Yes	No
CO001-602513	6	286	48	Female	>=60 Days PSO	Infected PASC	2	No	No	No	Yes	No	No	No	No	No	No
CO001-602513	7	378	48	Female	>=60 Days PSO	Infected PASC	2	No	No	No	Yes	No	No	No	No	No	No
CO001-841530	1	74	62	Female	>=60 Days PSO	Infected PASC	4	No	No	No	Yes	No	No	No	No	Yes	No
CO001-841530	2	122	62	Female	>=60 Days PSO	Infected PASC	4	No	No	No	Yes	No	No	No	No	Yes	No
CO001-841530	3	220	62	Female	>=60 Days PSO	Infected PASC	4	No	No	No	Yes	No	No	No	No	Yes	No
CO001-841530	4	271	62	Female	>=60 Days PSO	Infected PASC	4	No	No	No	Yes	No	No	No	No	No	No
CO001-826345	1	105	82	Male	>=60 Days PSO	Infected PASC	4	No	No	Yes	No	No	No	No	No	Yes	No
CO001-826345	2	120	82	Male	>=60 Days PSO	Infected PASC	4	No	No	Yes	No	No	No	No	No	Yes	No
CO001-826345	3	159	82	Male	>=60 Days PSO	Infected PASC	4	No	No	Yes	No	No	No	No	No	Yes	No
CO001-826345	4	250	82	Male	>=60 Days PSO	Infected PASC	4	No	Yes	Yes	No	No	No	No	No	Yes	No
CO001-826345	5	295	82	Male	>=60 Days PSO	Infected PASC	4	No	Yes	Yes	No	No	No	No	No	Yes	No
CO001-925392	1	42	45	Male	>=30 & <60 DaysPSO	Infected PASC	5	No	NA	No	No	NA	No	No	NA	No	No
CO001-925392	2	57	45	Male	>=30 & <60 DaysPSO	Infected PASC	5	No	NA	No	No	NA	No	No	NA	No	No
CO001-925392	3	70	45	Male	>=60 Days PSO	Infected PASC	5	No	No	No	No	No	No	Yes	No	No	No
CO001-925392	4	134	45	Male	>=60 Days PSO	Infected PASC	5	No	No	No	No	No	No	Yes	No	No	No
CO001-355427	1	90	32	Male	>=60 Days PSO	Infected PASC	3	No	No	No	No	No	No	No	No	Yes	No
CO001-355427	2	105	32	Male	>=60 Days PSO	Infected PASC	3	No	No	No	No	No	No	No	No	Yes	No
CO001-355427	3	202	32	Male	>=60 Days PSO	Infected PASC	3	No	No	No	No	No	No	No	No	Yes	No
CO001-511069	1	96	64	Female	>=60 Days PSO	Infected PASC	5	No	No	Yes	Yes	No	Yes	No	No	Yes	No
CO001-511069	2	130	64	Female	>=60 Days PSO	Infected PASC	5	No	No	Yes	Yes	No	No	Yes	Yes	No	No
CO001-511069	3	150	64	Female	>=60 Days PSO	Infected PASC	5	No	No	Yes	Yes	No	No	No	No	Yes	No
CO001-511069	4	230	64	Female	>=60 Days PSO	Infected PASC	5	No	No	No	Yes	No	No	No	No	No	No
CO001-511069	5	300	64	Female	>=60 Days PSO	Infected PASC	5	No	No	No	Yes	No	No	No	No	Yes	No
CO001-511069	6	354	64	Female	>=60 Days PSO	Infected PASC	5	No	No	Yes	Yes	No	No	No	No	Yes	No
CO001-099903	1	99	33	Female	>=60 Days PSO	Infected PASC	5	No	No	Yes	Yes	No	No	No	Yes	Yes	No
CO001-099903	2	134	33	Female	>=60 Days PSO	Infected PASC	5	No	No	Yes	Yes	No	No	No	Yes	No	No
CO001-099903	3	203	33	Female	>=60 Days PSO	Infected PASC	5	No	No	Yes	Yes	No	No	No	Yes	No	No
CO001-099903	4	280	33	Female	>=60 Days PSO	Infected PASC	5	No	No	Yes	Yes	No	No	No	Yes	No	No
CO001-480029	1	95	59	Female	>=60 Days PSO	Infected PASC	5	No	No	No	Yes	Yes	No	No	Yes	Yes	No
CO001-480029	2	144	59	Female	>=60 Days PSO	Infected PASC	5	No	No	No	Yes	Yes	No	No	Yes	Yes	No
CO001-480029	3	193	59	Female	>=60 Days PSO	Infected PASC	5	No	No	No	Yes	Yes	No	No	No	Yes	No
CO001-420628	1	124	45	Female	>=60 Days PSO	Infected PASC	5	No	No	No	Yes	No	No	No	NA	No	No
CO001-420628	2	206	45	Female	>=60 Days PSO	Infected PASC	5	Yes	No	Yes	Yes	No	Yes	Yes	Yes	Yes	No
CO001-420628	3	270	45	Female	>=60 Days PSO	Infected PASC	5	Yes	No	Yes	Yes	No	Yes	Yes	Yes	Yes	No
CO001-420628	4	356	45	Female	>=60 Days PSO	Infected PASC	5	Yes	No	Yes	Yes	No	Yes	Yes	Yes	Yes	No
CO001-233974	1	111	65	Female	>=60 Days PSO	Infected PASC	4	No	No	Yes	No	No	No	No	No	Yes	No
CO001-233974	2	204	65	Female	>=60 Days PSO	Infected PASC	4	No	No	Yes	No	No	No	No	No	Yes	No
CO001-838780	1	114	60	Female	>=60 Days PSO	Infected PASC	5	No	No	No	Yes	No	No	No	No	Yes	No
CO001-838780	2	149	60	Female	>=60 Days PSO	Infected PASC	5	No	No	Yes	Yes	No	No	No	No	Yes	No
CO001-838780	3	199	60	Female	>=60 Days PSO	Infected PASC	5	No	No	Yes	Yes	No	No	No	No	Yes	No
CO001-838780	4	271	60	Female	>=60 Days PSO	Infected PASC	5	No	No	Yes	Yes	No	No	No	No	Yes	No
CO001-838780	5	346	60	Female	>=60 Days PSO	Infected PASC	5	No	No	Yes	Yes	No	No	No	No	Yes	No
CO001-256824	1	122	52	Female	>=60 Days PSO	Infected PASC	2	No	No	Yes	No	No	No	No	Yes	No	No
CO001-256824	2	149	52	Female	>=60 Days PSO	Infected PASC	2	No	No	Yes	No	No	No	No	Yes	No	No
CO001-256824	3	187	52	Female	>=60 Days PSO	Infected PASC	2	No	No	Yes	No	No	No	No	Yes	No	No
CO001-256824	4	292	52	Female	>=60 Days PSO	Infected PASC	2	No	No	Yes	No	No	No	No	Yes	No	No
CO001-256824	5	379	52	Female	>=60 Days PSO	Infected PASC	2	No	No	Yes	No	No	No	No	Yes	No	No
CO001-964885	1	124	56	Male	>=60 Days PSO	Infected PASC	5	No	No	No	No	Yes	No	No	No	No	No
CO001-964885	2	209	56	Male	>=60 Days PSO	Infected PASC	5	No	No	No	No	Yes	No	No	No	No	No
CO001-964885	3	274	56	Male	>=60 Days PSO	Infected PASC	5	No	No	No	No	Yes	No	No	Yes	No	No
CO001-046175	1	133	58	Female	>=60 Days PSO	Infected PASC	4	No	No	Yes	No	No	No	Yes	No	No	No
CO001-046175	2	168	58	Female	>=60 Days PSO	Infected PASC	4	No	No	Yes	No	No	No	No	No	No	No
CO001-046175	3	194	58	Female	>=60 Days PSO	Infected PASC	4	No	No	No	No	No	No	Yes	Yes	No	No
CO001-046175	4	267	58	Female	>=60 Days PSO	Infected PASC	4	No	No	No	Yes	No	No	Yes	Yes	No	No
CO001-607907	1	119	59	Male	>=60 Days PSO	Infected PASC	4	No	No	No	No	No	No	No	No	No	Yes
CO001-607907	2	157	59	Male	>=60 Days PSO	Infected PASC	4	No	No	No	No	No	No	No	No	No	Yes
CO001-607907	3	190	59	Male	>=60 Days PSO	Infected PASC	4	No	No	No	No	No	No	No	No	No	Yes
CO001-607907	4	274	59	Male	>=60 Days PSO	Infected PASC	4	No	No	No	No	No	No	No	No	No	Yes
CO001-208318	1	113	30	Female	>=60 Days PSO	Infected PASC	3	No	No	No	No	No	No	No	No	Yes	No
CO001-208318	2	191	30	Female	>=60 Days PSO	Infected PASC	3	No	No	Yes	No	No	No	No	No	Yes	No
CO001-501872	1	94	47	Female	>=60 Days PSO	Infected PASC	4	No	No	No	No	No	No	No	No	No	Yes
CO001-501872	2	164	47	Female	>=60 Days PSO	Infected PASC	4	No	No	No	No	No	No	No	No	No	Yes
CO001-501872	3	237	47	Female	>=60 Days PSO	Infected PASC	4	No	No	No	No	No	No	No	No	No	Yes
CO001-753461	1	158	39	Female	>=60 Days PSO	Infected PASC	4	No	No	No	No	No	No	No	No	No	No
CO001-753461	2	187	39	Female	>=60 Days PSO	Infected PASC	4	No	No	No	No	No	No	No	No	No	No
CO001-753461	3	223	39	Female	>=60 Days PSO	Infected PASC	4	No	No	No	Yes	No	No	No	No	No	No
CO001-467658	1	144	44	Female	>=60 Days PSO	Infected PASC	5	No	No	No	Yes	No	No	No	No	Yes	No
CO001-467658	2	215	44	Female	>=60 Days PSO	Infected PASC	5	No	No	No	No	No	No	No	No	Yes	No
CO001-716418	1	123	58	Female	>=60 Days PSO	Infected PASC	4	No	No	No	Yes	No	No	No	No	No	No
CO001-716418	2	165	58	Female	>=60 Days PSO	Infected PASC	4	No	No	No	Yes	No	No	No	No	No	No
CO001-716418	3	203	58	Female	>=60 Days PSO	Infected PASC	4	No	No	Yes	Yes	No	No	No	Yes	No	No
CO001-472439	1	22	36	Female	>15 & <30 Days PSO	Infected PASC	3	No	No	No	No	No	No	No	NA	Yes	No
CO001-472439	2	35	36	Female	>=30 & <60 DaysPSO	Infected PASC	3	No	No	No	No	No	No	No	NA	Yes	No
CO001-472439	3	85	36	Female	>=60 Days PSO	Infected PASC	3	No	No	Yes	No	No	No	No	No	Yes	No
CO001-472439	4	141	36	Female	>=60 Days PSO	Infected PASC	3	No	No	Yes	No	No	No	No	No	Yes	No
CO001-496082	1	17	42	Male	>15 & <30 Days PSO	Infected PASC	2	No	No	Yes	Yes	No	No	No	NA	Yes	No
CO001-496082	2	30	42	Male	>=30 & <60 DaysPSO	Infected PASC	2	No	No	Yes	Yes	No	No	Yes	NA	Yes	No
CO001-496082	3	80	42	Male	>=60 Days PSO	Infected PASC	2	No	No	Yes	Yes	No	No	No	No	Yes	No
CO001-496082	4	136	42	Male	>=60 Days PSO	Infected PASC	2	No	No	Yes	Yes	No	No	No	No	Yes	No
CO001-362648	1	55	53	Female	>=30 & <60 DaysPSO	Infected PASC	4	No	No	Yes	Yes	No	No	No	NA	No	No
CO001-362648	2	76	53	Female	>=60 Days PSO	Infected PASC	4	No	No	Yes	Yes	No	No	No	No	No	No
CO001-362648	3	127	53	Female	>=60 Days PSO	Infected PASC	4	No	No	Yes	Yes	No	No	No	No	No	No
CO001-362648	4	190	53	Female	>=60 Days PSO	Infected PASC	4	No	No	Yes	Yes	No	No	No	No	Yes	No
CO001-795172	1	6	56	Female	Early acute infection	Infected PASC	4	No	No	Yes	No	No	No	Yes	NA	Yes	No
CO001-795172	2	12	56	Female	Early acute infection	Infected PASC	4	Yes	No	Yes	No	No	No	Yes	NA	Yes	No
CO001-795172	3	20	56	Female	>15 & <30 Days PSO	Infected PASC	4	No	No	Yes	No	No	No	Yes	NA	Yes	No
CO001-795172	4	32	56	Female	>=30 & <60 DaysPSO	Infected PASC	4	No	No	Yes	No	No	Yes	No	NA	Yes	No
CO001-795172	5	66	56	Female	>=60 Days PSO	Infected PASC	4	No	No	Yes	Yes	No	Yes	Yes	Yes	Yes	No
CO001-795172	6	109	56	Female	>=60 Days PSO	Infected PASC	4	No	No	Yes	Yes	No	Yes	Yes	Yes	Yes	No
CO001-795172	7	221	56	Female	>=60 Days PSO	Infected PASC	4	Yes	No	Yes	Yes	No	Yes	Yes	Yes	Yes	No
CO001-960763	1	25	22	Female	>15 & <30 Days PSO	Infected PASC	5	No	No	No	No	No	No	No	NA	No	No
CO001-960763	2	37	22	Female	>=30 & <60 DaysPSO	Infected PASC	5	No	No	No	No	No	No	No	NA	No	No
CO001-960763	3	184	22	Female	>=60 Days PSO	Infected PASC	5	No	No	No	No	No	No	No	No	Yes	No
CO001-396423	1	157	34	Male	>=60 Days PSO	Infected PASC	4	No	No	No	No	No	No	No	No	Yes	No
CO001-396423	2	213	34	Male	>=60 Days PSO	Infected PASC	4	No	No	No	No	No	No	No	No	Yes	No
CO001-396423	3	293	34	Male	>=60 Days PSO	Infected PASC	4	No	No	No	No	No	No	No	No	Yes	No
CO001-669723	1	137	74	Female	>=60 Days PSO	Infected PASC	4	No	No	Yes	No	No	No	No	No	No	No
CO001-669723	2	204	74	Female	>=60 Days PSO	Infected PASC	4	No	No	Yes	No	No	No	No	No	No	No
CO001-669723	3	259	74	Female	>=60 Days PSO	Infected PASC	4	No	No	Yes	No	No	No	No	No	No	No
CO001-523731	1	14	59	Female	Early acute infection	Infected PASC	5	No	NA	Yes	No	NA	No	No	NA	Yes	No
CO001-523731	2	28	59	Female	>15 & <30 Days PSO	Infected PASC	5	No	NA	Yes	No	NA	No	No	NA	Yes	No
CO001-523731	3	78	59	Female	>=60 Days PSO	Infected PASC	5	No	Yes	Yes	No	Yes	No	No	No	No	No
CO001-542739	1	47	54	Female	>=30 & <60 DaysPSO	Infected PASC	2	No	No	Yes	No	No	No	No	NA	No	No
CO001-542739	2	83	54	Female	>=60 Days PSO	Infected PASC	2	No	No	Yes	No	No	No	No	No	No	No
CO001-542739	3	124	54	Female	>=60 Days PSO	Infected PASC	2	No	No	Yes	No	No	No	No	No	No	No
CO001-542739	4	203	54	Female	>=60 Days PSO	Infected PASC	2	No	No	No	No	No	No	No	No	No	No
CO001-542739	5	236	54	Female	>=60 Days PSO	Infected PASC	2	No	No	Yes	No	No	No	No	No	Yes	No
CO001-172093	1	14	45	Male	Early acute infection	Infected PASC	3	No	No	Yes	No	No	No	No	NA	Yes	No
CO001-172093	2	70	45	Male	>=60 Days PSO	Infected PASC	3	No	No	Yes	No	No	No	No	NA	No	No
CO001-172093	3	231	45	Male	>=60 Days PSO	Infected PASC	3	No	No	No	No	No	No	No	No	No	No
CO001-766555	1	13	35	Female	Early acute infection	Infected PASC	3	No	No	No	No	No	No	No	NA	No	No
CO001-766555	2	27	35	Female	>15 & <30 Days PSO	Infected PASC	3	No	No	No	No	No	No	No	NA	No	No
CO001-766555	3	61	35	Female	>=60 Days PSO	Infected PASC	3	No	No	No	No	No	No	No	No	Yes	No
CO001-981143	1	30	61	Female	>=30 & <60 DaysPSO	Infected PASC	4	No	No	No	Yes	No	No	No	NA	Yes	No
CO001-981143	2	79	61	Female	>=60 Days PSO	Infected PASC	4	No	No	No	Yes	No	No	No	Yes	Yes	No
CO001-410126	1	26	69	Female	>15 & <30 Days PSO	Infected PASC	4	No	No	No	No	No	No	No	NA	Yes	No
CO001-410126	2	54	69	Female	>=30 & <60 DaysPSO	Infected PASC	4	No	No	No	No	No	No	No	NA	Yes	No
CO001-410126	3	96	69	Female	>=60 Days PSO	Infected PASC	4	No	No	No	No	No	No	No	No	Yes	No
CO001-285840	1	9	31	Female	Early acute infection	Infected PASC	2	No	Yes	No	No	Yes	Yes	No	NA	Yes	No
CO001-285840	2	23	31	Female	>15 & <30 Days PSO	Infected PASC	2	No	Yes	No	No	Yes	Yes	No	NA	Yes	No
CO001-285840	3	56	31	Female	>=30 & <60 DaysPSO	Infected PASC	2	No	Yes	No	Yes	Yes	Yes	No	NA	Yes	No
CO001-285840	4	85	31	Female	>=60 Days PSO	Infected PASC	2	No	No	No	Yes	No	No	No	No	Yes	No
CO001-285840	5	114	31	Female	>=60 Days PSO	Infected PASC	2	No	No	No	No	No	No	Yes	No	Yes	No
CO001-285840	6	177	31	Female	>=60 Days PSO	Infected PASC	2	No	No	No	No	No	No	Yes	No	Yes	No
CO001-540846	1	9	53	Female	Early acute infection	Infected PASC	5	No	NA	Yes	Yes	NA	No	No	NA	Yes	No
CO001-540846	2	16	53	Female	>15 & <30 Days PSO	Infected PASC	5	No	NA	Yes	Yes	NA	No	No	NA	Yes	No
CO001-540846	3	26	53	Female	>15 & <30 Days PSO	Infected PASC	5	No	NA	Yes	Yes	NA	No	No	NA	Yes	No
CO001-540846	4	61	53	Female	>=60 Days PSO	Infected PASC	5	Yes	No	Yes	Yes	No	No	No	No	No	No
CO001-888991	1	12	27	Female	Early acute infection	Infected PASC	5	No	NA	Yes	No	NA	No	No	NA	No	No
CO001-888991	2	26	27	Female	>15 & <30 Days PSO	Infected PASC	5	No	NA	No	Yes	NA	No	No	NA	No	No
CO001-888991	3	45	27	Female	>=30 & <60 DaysPSO	Infected PASC	5	No	NA	No	No	NA	No	No	NA	No	No
CO001-888991	4	151	27	Female	>=60 Days PSO	Infected PASC	5	No	No	No	No	Yes	No	No	No	No	No
CO001-752784	1	64	41	Male	>=60 Days PSO	Infected PASC	5	No	No	No	No	No	No	No	No	Yes	No
CO001-155486	1	21	31	Male	>15 & <30 Days PSO	Infected PASC	2	No	NA	No	No	NA	No	No	NA	Yes	No
CO001-155486	2	35	31	Male	>=30 & <60 DaysPSO	Infected PASC	2	No	NA	No	No	NA	No	No	NA	Yes	No
CO001-155486	3	65	31	Male	>=60 Days PSO	Infected PASC	2	No	No	No	No	No	No	No	No	Yes	No
CO001-155486	4	92	31	Male	>=60 Days PSO	Infected PASC	2	No	No	No	No	No	No	No	Yes	Yes	No
CO001-457348	1	108	44	Female	>=60 Days PSO	Infected PASC	5	No	No	Yes	No	Yes	No	No	No	No	No
CO001-457348	2	193	44	Female	>=60 Days PSO	Infected PASC	5	No	No	Yes	No	Yes	No	No	No	No	No
CO001-457348	3	269	44	Female	>=60 Days PSO	Infected PASC	5	No	No	No	No	No	No	No	No	Yes	No
CO001-615059	1	124	73	Female	>=60 Days PSO	Infected PASC	4	No	No	No	No	No	No	No	No	Yes	No
CO001-615059	2	137	73	Female	>=60 Days PSO	Infected PASC	4	No	No	No	No	No	No	No	No	Yes	No
CO001-615059	3	201	73	Female	>=60 Days PSO	Infected PASC	4	No	No	No	No	No	No	No	No	Yes	No
