## Supplemental Table 3 for "Persistent serum protein signatures define an inflammatory subset of long COVID"

### Sheet: Sheet1
Module number	Module name	Genesets of module (JI >= 25%)	Genes in module	Number of genes in module	Number of genesets occurance per gene
module1	BIOCARTA_PPARA_PATHWAY	BIOCARTA_PPARA_PATHWAY	ACOX1,APOA1,APOA2,CITED2,CREBBP,DUSP1,DUT,EHHADH,EP300,FABP1,HSD17B4,HSP90AA1,HSPA1A,JUN,LPL,MAPK1,MAPK3,ME1,MED1,MRPL11,MYC,NCOA1,NCOR1,NCOR2,NFKBIA,NOS2,NR0B2,NR1H3,NRIP1,PDGFA,PIK3CA,PIK3CG,PIK3R1,PPARA,PPARGC1A,PRKACB,PRKACG,PRKAR1A,PRKAR1B,PRKAR2A,PRKAR2B,PRKCA,PRKCB,PTGS2,RB1,RELA,RXRA,SP1,SRA1,STAT5A,STAT5B,TNF	52	1,1,1,1,1,1,1,1,1,1,1,1,1,1,1,1,1,1,1,1,1,1,1,1,1,1,1,1,1,1,1,1,1,1,1,1,1,1,1,1,1,1,1,1,1,1,1,1,1,1,1,1
module2	PID_MYC_REPRESS_PATHWAY	PID_MYC_REPRESS_PATHWAY	ALDH9A1,BCL2,BRCA1,CCL5,CCND1,CDKN1A,CDKN1B,CDKN2B,CEBPA,CEBPD,CFLAR,CLU,COL1A2,CREB1,CSDE1,DDIT3,DKK1,DNMT3A,DNTT,EP300,ERBB2,FOXO3,FTH1,GADD45A,GFI1,GTF2H2,HDAC1,HDAC3,HMGCS2,ID2,IRF8,ITGA6,ITGB1,ITGB4,LGALS1,MAX,MXD4,MYC,NDRG1,NDRG2,NFYA,NFYB,NFYC,PDGFRB,PTPA,RBL1,S100A7,SFRP1,SFXN3,SLC11A1,SMAD2,SMAD3,SMAD4,SP1,SPI1,TBP,TJP2,TMEFF2,TMEM126A,TSC2,WNT5A,ZBTB17,ZFP36L1	63	1,1,1,1,1,1,1,1,1,1,1,1,1,1,1,1,1,1,1,1,1,1,1,1,1,1,1,1,1,1,1,1,1,1,1,1,1,1,1,1,1,1,1,1,1,1,1,1,1,1,1,1,1,1,1,1,1,1,1,1,1,1,1
module3	WP_IL18_SIGNALING_PATHWAY	WP_IL18_SIGNALING_PATHWAY	AARS1,ABCF1,ABHD16A,ACACB,ACADS,ACOD1,ACTA1,ACTA2,ADAMTS5,ADIPOQ,ALS2,ANP32A,APBA2,ARF6,ARFGAP1,ARFGAP2,ARG1,ARL4D,ATF3,B2M,BAD,BAX,BAZ1B,BCL2,BCL2L1,BID,BIN1,BIRC3,BMP2,BPGM,BSG,BTG2,CA11,CASP3,CASP8,CCDC9,CCL1,CCL18,CCL19,CCL2,CCL20,CCL3,CCL4,CCL5,CCN4,CCNA2,CCNB2,CD36,CD81,CD83,CDK5R2,CEBPB,CENPB,CETP,CFLAR,CHUK,CLDN1,CLDN12,CLDN15,CLDN3,CLDN4,CNTN2,COL1A1,COL1A2,COL3A1,COX17,CPT1A,CRYGC,CSN2,…	279	1,1,1,1,1,1,1,1,1,1,1,1,1,1,1,1,1,1,1,1,1,1,1,1,1,1,1,1,1,1,1,1,1,1,1,1,1,1,1,1,1,1,1,1,1,1,1,1,1,1,1,1,1,1,1,1,1,1,1,1,1,1,1,1,1,1,1,1,1,1,1,1,1,1,1,1,1,1,1,1,1,1,1,1,1,1,1,1,1,1,1,1,1,1,1,1,1,1,1,1,1,1,1,1,1,1,1,1,1,1,1,1,1,1,1,1,1,1,1,1,1,1,1,1,1,1,1,1,1,1,1,1,1,1,1,1,1,1,1,1,1,1,1,1,1,1,1,1,1,1,1,1,1,1,1,1,1,1,1,1,1,1,1,1,1,1,1,1,1,1,1,1,1,1,1,1,1,1,1,1,1,1,1,1,1,1,1,1,1,1,1,1,1,1,1,1,1,1,1,1…
module4	REACTOME_IL1_SIGNALING/TLR4_TLR10_CASCADE	REACTOME_SIGNALING_BY_INTERLEUKINS,REACTOME_INTERLEUKIN_1_FAMILY_SIGNALING,REACTOME_TOLL_LIKE_RECEPTOR_4_TLR4_CASCADE,REACTOME_MYD88_INDEPENDENT_TLR4_CASCADE_,REACTOME_TOLL_LIKE_RECEPTOR_10_TLR10_CASCADE	AGER,APP,BTRC,CHUK,CUL1,FBXW11,HMGB1,IKBKB,IKBKG,IRAK1,IRAK2,MAP2K1,MAP2K4,MAP2K6,MAP3K7,MAP3K8,MAPK8,NFKB1,NFKB2,NFKBIA,NFKBIB,NKIRAS1,NKIRAS2,NOD1,NOD2,RELA,RIPK2,RPS27A,S100A12,S100B,SAA1,SKP1,TAB1,TAB2,TAB3,TNIP2,TRAF6,UBA52,UBB,UBC,UBE2N,UBE2V1,ATF1,ATF2,CREB1,DUSP3,DUSP4,DUSP6,DUSP7,ELK1,FOS,IRAK4,JUN,MAP2K3,MAP2K7,MAPK1,MAPK10,MAPK11,MAPK14,MAPK3,MAPK7,MAPK9,MAPKAPK2,MAPKAPK3,MEF2A,MEF2C,M…	501	5,5,5,5,5,5,5,5,5,5,5,5,5,5,5,5,5,5,5,5,5,5,5,5,5,5,5,5,5,5,5,5,5,5,5,5,5,5,5,5,5,5,4,4,4,4,4,4,4,4,4,4,4,4,4,4,4,4,4,4,4,4,4,4,4,4,4,4,4,4,4,4,4,4,4,4,4,4,4,4,4,4,3,3,3,2,2,2,2,2,2,2,2,2,2,2,2,2,2,2,2,2,2,2,2,2,2,2,2,2,2,2,2,2,2,2,2,2,2,2,2,2,2,2,2,2,2,2,2,2,2,2,2,2,2,2,2,2,2,2,2,2,2,2,2,2,2,2,2,2,2,2,2,2,2,2,2,2,2,2,2,2,2,2,2,2,2,2,2,2,2,2,2,2,2,2,2,2,2,2,2,2,2,2,2,2,2,2,2,2,2,2,2,2,2,2,2,2,2,1…
module5	PID_ANTHRAX_PATHWAY	PID_ANTHRAX_PATHWAY,REACTOME_UPTAKE_AND_FUNCTION_OF_ANTHRAX_TOXINS	ANTXR1,ANTXR2,MAP2K1,MAP2K2,MAP2K3,MAP2K4,MAP2K6,MAP2K7,CALM1,CASP1,DEFA1,FURIN,IL18,IL1B,MAPK1,MAPK3,NLRP1,PDCD6IP,PGR,TNF,VCAM1	21	2,2,2,2,2,2,2,2,1,1,1,1,1,1,1,1,1,1,1,1,1
module6	WP_LEPTIN_SIGNALING_PATHWAY	WP_LEPTIN_SIGNALING_PATHWAY	ACACA,ACACB,AKT1,BAD,BAX,BCL2L1,CCND1,CDC42,CFL2,CHUK,CISH,CREB1,EIF4E,EIF4EBP1,ELK1,ERBB2,ESR1,FOXO1,FYN,GRB2,GSK3A,GSK3B,HRAS,IKBKB,IKBKG,IL1B,IL1RN,IRS1,JAK1,JAK2,KHDRBS1,KPNA4,LEP,LEPR,MAP2K1,MAP2K2,MAPK1,MAPK14,MAPK3,MAPK8,MTOR,NCOA1,NFKB1,NOS3,PDE3B,PIK3R1,PIK3R2,PLCG1,PLCG2,PRKAA1,PRKAA2,PTEN,PTK2,PTPN1,PTPN11,RAC1,RAF1,REL,RELA,RHOA,ROCK1,ROCK2,RPS6,RPS6KA1,RPS6KB1,SH2B1,SHC1,SOCS2,SOCS3,…	76	1,1,1,1,1,1,1,1,1,1,1,1,1,1,1,1,1,1,1,1,1,1,1,1,1,1,1,1,1,1,1,1,1,1,1,1,1,1,1,1,1,1,1,1,1,1,1,1,1,1,1,1,1,1,1,1,1,1,1,1,1,1,1,1,1,1,1,1,1,1,1,1,1,1,1,1
module7	WP_BIOMARKERS_FOR_UREA_CYCLE_DISORDERS	WP_BIOMARKERS_FOR_UREA_CYCLE_DISORDERS	ARG1,ASL,ASS1,F10,F7,GAMT,GATM,GLS2,GOT1,GPT,NAGS,OTC	12	1,1,1,1,1,1,1,1,1,1,1,1
module8	REACTOME_CIRCADIAN_GENE_EXPRESSION	REACTOME_BMAL1_CLOCK_NPAS2_ACTIVATES_CIRCADIAN_GENE_EXPRESSION	ARNTL,ARNTL2,AVP,BHLHE40,BHLHE41,CARM1,CHD9,CLOCK,CREBBP,DBP,F7,HELZ2,KLF15,MED1,NAMPT,NCOA1,NCOA2,NCOA6,NOCT,NPAS2,PPARA,RXRA,SERPINE1,SMARCD3,TBL1X,TBL1XR1,TGS1	27	1,1,1,1,1,1,1,1,1,1,1,1,1,1,1,1,1,1,1,1,1,1,1,1,1,1,1
module9	REACTOME_INFECTIOUS_DISEASE	REACTOME_INFECTIOUS_DISEASE	AAAS,ABI1,ABI2,ABL1,ACE2,ACTB,ACTG1,ACTR2,ACTR3,ADAM17,ADCY1,ADCY2,ADCY3,ADCY4,ADCY5,ADCY6,ADCY7,ADCY8,ADCY9,ADCYAP1,ADCYAP1R1,ADM,ADM2,ADORA2A,ADORA2B,ADRB1,ADRB2,ADRB3,AHCYL1,ANTXR1,ANTXR2,AP1B1,AP1G1,AP1M1,AP1M2,AP1S1,AP1S2,AP1S3,AP2A1,AP2A2,AP2B1,AP2M1,AP2S1,APOBEC3G,APP,ARF1,ARPC1A,ARPC1B,ARPC2,ARPC3,ARPC4,ARPC5,ATP1A1,ATP6V1H,AVP,AVPR2,B2M,BAIAP2,BANF1,BECN1,BRD4,BRK1,BTK,BTRC,C3,C3AR1,CALC…	866	1,1,1,1,1,1,1,1,1,1,1,1,1,1,1,1,1,1,1,1,1,1,1,1,1,1,1,1,1,1,1,1,1,1,1,1,1,1,1,1,1,1,1,1,1,1,1,1,1,1,1,1,1,1,1,1,1,1,1,1,1,1,1,1,1,1,1,1,1,1,1,1,1,1,1,1,1,1,1,1,1,1,1,1,1,1,1,1,1,1,1,1,1,1,1,1,1,1,1,1,1,1,1,1,1,1,1,1,1,1,1,1,1,1,1,1,1,1,1,1,1,1,1,1,1,1,1,1,1,1,1,1,1,1,1,1,1,1,1,1,1,1,1,1,1,1,1,1,1,1,1,1,1,1,1,1,1,1,1,1,1,1,1,1,1,1,1,1,1,1,1,1,1,1,1,1,1,1,1,1,1,1,1,1,1,1,1,1,1,1,1,1,1,1,1,1,1,1,1,1…
module10	PID_IL1_PATHWAY	PID_IL1_PATHWAY	CASP1,CHUK,ERC1,IKBKB,IKBKG,IL1A,IL1B,IL1R1,IL1R2,IL1RAP,IL1RN,IRAK1,IRAK3,IRAK4,JUN,MAP2K6,MAP3K3,MAP3K7,MAPK8,MYD88,NFKB1,PIK3CA,PIK3R1,PRKCI,PRKCZ,RELA,SQSTM1,TAB1,TAB2,TICAM2,TOLLIP,TRAF6,UBE2N,UBE2V1	34	1,1,1,1,1,1,1,1,1,1,1,1,1,1,1,1,1,1,1,1,1,1,1,1,1,1,1,1,1,1,1,1,1,1
module11	REACTOME_TNF_SIGNALING	WP_FAS_LIGAND_FASL_PATHWAY_AND_STRESS_INDUCTION_OF_HEAT_SHOCK_PROTEINS_HSP_REGULATION,PID_HIV_NEF_PATHWAY,BIOCARTA_HIVNEF_PATHWAY,WP_APOPTOSIS,BIOCARTA_DEATH_PATHWAY,REACTOME_RIPK1_MEDIATED_REGULATED_NECROSIS,REACTOME_TNFR1_INDUCED_NFKAPPAB_SIGNALING_PATHWAY,REACTOME_TNF_SIGNALING,REACTOME_REGULATION_OF_TNFR1_SIGNALING,ST_TUMOR_NECROSIS_FACTOR_PATHWAY,BIOCARTA_SODD_PATHWAY,REACTOME_TNFR1_INDUCED_…	CASP8,RIPK1,TRADD,TRAF2,BIRC3,FADD,TNF,TNFRSF1A,BIRC2,CFLAR,CHUK,XIAP,CASP3,TRAF1,APAF1,BAG4,BCL2,CASP6,CASP7,CASP9,DFFA,DFFB,FAS,FASLG,IKBKG,NFKB1,NFKBIA,TNFAIP3,BID,CYLD,IKBKB,MAP3K7,OTUD7B,RELA,RPS27A,TNFRSF1B,UBA52,UBB,UBC,USP2,USP21,USP4,CASP10,CASP2,CRADD,CYCS,DAXX,JUN,LMNA,MAP2K4,MAP3K1,MAP3K14,MAPK8,RACK1,RBCK1,RNF31,SHARPIN,SPTAN1,TNFSF10,ACTG1,ARHGDIB,CLIP3,LMNB1,LMNB2,MADD,MAP2K7,MAP3K…	162	11,11,11,11,10,10,10,9,8,7,7,7,6,6,5,5,5,5,5,5,5,5,5,5,5,5,5,5,4,4,4,4,4,4,4,4,4,4,4,4,4,4,3,3,3,3,3,3,3,3,3,3,3,3,3,3,3,3,3,2,2,2,2,2,2,2,2,2,2,2,2,2,2,2,2,2,2,2,2,2,2,2,2,1,1,1,1,1,1,1,1,1,1,1,1,1,1,1,1,1,1,1,1,1,1,1,1,1,1,1,1,1,1,1,1,1,1,1,1,1,1,1,1,1,1,1,1,1,1,1,1,1,1,1,1,1,1,1,1,1,1,1,1,1,1,1,1,1,1,1,1,1,1,1,1,1,1,1,1,1,1,1
module12	REACTOME_REGULATION_OF_IFNA_SIGNALING	REACTOME_REGULATION_OF_IFNA_SIGNALING	IFNA1,IFNA10,IFNA13,IFNA14,IFNA16,IFNA17,IFNA2,IFNA21,IFNA4,IFNA5,IFNA6,IFNA7,IFNA8,IFNAR1,IFNAR2,IFNB1,JAK1,PTPN1,PTPN11,PTPN6,SOCS1,SOCS3,STAT1,STAT2,TYK2,USP18	26	1,1,1,1,1,1,1,1,1,1,1,1,1,1,1,1,1,1,1,1,1,1,1,1,1,1
module13	REACTOME_INTERLEUKIN_37_SIGNALING	REACTOME_INTERLEUKIN_37_SIGNALING	CASP1,IL18BP,IL18R1,IL37,PTPN11,PTPN12,PTPN13,PTPN14,PTPN18,PTPN2,PTPN20,PTPN23,PTPN4,PTPN5,PTPN6,PTPN7,PTPN9,SIGIRR,SMAD3,STAT3,TBK1	21	1,1,1,1,1,1,1,1,1,1,1,1,1,1,1,1,1,1,1,1,1
module14	REACTOME_GENE_SILENCING_BY_RNA	REACTOME_GENE_SILENCING_BY_RNA	AAAS,AGO1,AGO2,AGO3,AGO4,ASZ1,BCDIN3D,DDX4,DGCR8,DICER1,DROSHA,FKBP6,H2AB1,H2AC14,H2AC18,H2AC19,H2AC20,H2AC4,H2AC6,H2AC7,H2AC8,H2AJ,H2AX,H2AZ1,H2AZ2,H2BC1,H2BC10,H2BC11,H2BC12,H2BC13,H2BC14,H2BC15,H2BC17,H2BC21,H2BC3,H2BC4,H2BC5,H2BC6,H2BC7,H2BC8,H2BC9,H2BS1,H2BU1,H3-3A,H3-3B,H3C1,H3C10,H3C11,H3C12,H3C13,H3C14,H3C15,H3C2,H3C3,H3C4,H3C6,H3C7,H3C8,H4-16,H4C1,H4C11,H4C12,H4C13,H4C14,H4C15,H4C2,H4C3,…	138	1,1,1,1,1,1,1,1,1,1,1,1,1,1,1,1,1,1,1,1,1,1,1,1,1,1,1,1,1,1,1,1,1,1,1,1,1,1,1,1,1,1,1,1,1,1,1,1,1,1,1,1,1,1,1,1,1,1,1,1,1,1,1,1,1,1,1,1,1,1,1,1,1,1,1,1,1,1,1,1,1,1,1,1,1,1,1,1,1,1,1,1,1,1,1,1,1,1,1,1,1,1,1,1,1,1,1,1,1,1,1,1,1,1,1,1,1,1,1,1,1,1,1,1,1,1,1,1,1,1,1,1,1,1,1,1,1,1
module15	PID_NFKAPPAB_CANONICAL_PATHWAY	PID_NFKAPPAB_CANONICAL_PATHWAY,BIOCARTA_TNFR2_PATHWAY,BIOCARTA_41BB_PATHWAY,WP_ROLE_OF_ALTERED_GLYCOLYSATION_OF_MUC1_IN_TUMOUR_MICROENVIRONMENT	CHUK,IKBKB,NFKB1,NFKBIA,RELA,IKBKG,MAP3K1,TNF,TNFAIP3,TRAF2,ATF2,ATM,BCL10,BIRC2,CYLD,DUSP1,ELP1,ERC1,IFNG,IL2,IL4,IL6,JUN,MALT1,MAP3K14,MAP3K5,MAP4K5,MAPK14,MAPK8,MUC1,NOD2,PRKCA,RAN,RIPK1,RIPK2,SSPOP,TANK,TNFRSF1A,TNFRSF1B,TNFRSF9,TNFSF9,TRAF1,TRAF3,TRAF6,UBE2D3,XPO1	46	4,4,4,4,4,3,2,2,2,2,1,1,1,1,1,1,1,1,1,1,1,1,1,1,1,1,1,1,1,1,1,1,1,1,1,1,1,1,1,1,1,1,1,1,1,1
module16	KEGG_RIG_I_LIKE_RECEPTOR_SIGNALING_PATHWAY	KEGG_RIG_I_LIKE_RECEPTOR_SIGNALING_PATHWAY	ATG12,ATG5,AZI2,CASP10,CASP8,CHUK,CXCL10,CXCL8,CYLD,DDX3X,DDX3Y,DDX58,DHX58,FADD,IFIH1,IFNA1,IFNA10,IFNA13,IFNA14,IFNA16,IFNA17,IFNA2,IFNA21,IFNA4,IFNA5,IFNA6,IFNA7,IFNA8,IFNB1,IFNE,IFNK,IFNW1,IKBKB,IKBKE,IKBKG,IL12A,IL12B,IRF3,IRF7,ISG15,MAP3K1,MAP3K7,MAPK10,MAPK11,MAPK12,MAPK13,MAPK14,MAPK8,MAPK9,MAVS,NFKB1,NFKBIA,NFKBIB,NLRX1,OTUD5,PIN1,RELA,RIPK1,RNF125,SIKE1,STING1,TANK,TBK1,TBKBP1,TKFC,TNF,…	71	1,1,1,1,1,1,1,1,1,1,1,1,1,1,1,1,1,1,1,1,1,1,1,1,1,1,1,1,1,1,1,1,1,1,1,1,1,1,1,1,1,1,1,1,1,1,1,1,1,1,1,1,1,1,1,1,1,1,1,1,1,1,1,1,1,1,1,1,1,1,1
module17	WP_ENERGY_METABOLISM	WP_ENERGY_METABOLISM	ATF2,CAMK2G,CAMK4,CREB1,EP300,ESRRA,FOXO1,FOXO3,GABPA,GSK3B,HDAC1,MAPK14,MED1,MEF2A,MEF2B,MEF2C,MEF2D,MIR1281,MYBBP1A,NCOA1,NRF1,PPARA,PPARD,PPARG,PPARGC1A,PPARGC1B,PPP3CA,PPP3CB,PPP3CC,PPP3R1,PPP3R2,PPRC1,PRKAA1,PRKAA2,PRKAB1,PRKAB2,PRKAG1,PRKAG2,PRKAG3,PRMT1,RXRA,SIRT1,SIRT3,TFAM,TFB1M,TFB2M,UCP2,UCP3	48	1,1,1,1,1,1,1,1,1,1,1,1,1,1,1,1,1,1,1,1,1,1,1,1,1,1,1,1,1,1,1,1,1,1,1,1,1,1,1,1,1,1,1,1,1,1,1,1
module18	REACTOME_PD_1_SIGNALING	REACTOME_PD_1_SIGNALING	CD247,CD274,CD3D,CD3E,CD3G,CD4,CSK,HLA-DPA1,HLA-DPB1,HLA-DQA1,HLA-DQA2,HLA-DQB1,HLA-DQB2,HLA-DRA,HLA-DRB1,HLA-DRB3,HLA-DRB4,HLA-DRB5,LCK,PDCD1,PDCD1LG2,PTPN11,PTPN6,TRAV19,TRAV29DV5,TRAV8-4,TRBV12-3,TRBV7-9	28	1,1,1,1,1,1,1,1,1,1,1,1,1,1,1,1,1,1,1,1,1,1,1,1,1,1,1,1
module19	BIOCARTA_KERATINOCYTE_PATHWAY	BIOCARTA_KERATINOCYTE_PATHWAY	BCL2,CEBPA,CHUK,DAXX,EGF,EGFR,ETS1,ETS2,FAS,FASLG,FOS,HOXA7,HRAS,IKBKB,JUN,MAP2K1,MAP2K3,MAP2K4,MAP2K6,MAP2K7,MAP3K1,MAP3K14,MAP3K5,MAPK1,MAPK13,MAPK14,MAPK3,MAPK8,NFKB1,NFKBIA,PPP2CA,PRKCA,PRKCB,PRKCD,PRKCE,PRKCG,PRKCH,PRKCQ,RAF1,RELA,RIPK1,SP1,TNF,TNFRSF1A,TNFRSF1B,TRAF2	46	1,1,1,1,1,1,1,1,1,1,1,1,1,1,1,1,1,1,1,1,1,1,1,1,1,1,1,1,1,1,1,1,1,1,1,1,1,1,1,1,1,1,1,1,1,1
module20	PID_NCADHERIN_PATHWAY	PID_NCADHERIN_PATHWAY	AXIN1,CAMK2G,CDC42,CDH2,CNR1,CTNNA1,CTNNB1,CTNND1,CTTN,DAGLA,DAGLB,DCTN1,FER,FGFR1,GAP43,GJA1,GRIA2,GSN,JUP,KIF5B,LRP5,MAPK8,MAPRE1,MYL2,PIK3CA,PIK3R1,PIP5K1C,PLCG1,PTPN1,PTPN11,RAC1,RHOA,ROCK1	33	1,1,1,1,1,1,1,1,1,1,1,1,1,1,1,1,1,1,1,1,1,1,1,1,1,1,1,1,1,1,1,1,1
module21	WP_MTHFR_DEFICIENCY	WP_MTHFR_DEFICIENCY	ALDH7A1,ASMT,BHMT,CASP3,CASP9,CHDH,CHKA,CHPT1,COMT,CYCS,DNMT1,DNMT3A,DNMT3B,EHMT1,EHMT2,GRIN1,GRIN2A,GRIN2D,HNMT,MARS1,MIR4761,MIR6758,MTHFR,NDUFAF7,PCYT1A,PEMT,SGMS1	27	1,1,1,1,1,1,1,1,1,1,1,1,1,1,1,1,1,1,1,1,1,1,1,1,1,1,1
module22	REACTOME_DAP12_SIGNALING	REACTOME_DAP12_SIGNALING,REACTOME_DAP12_INTERACTIONS	B2M,BTK,FYN,GRAP2,GRB2,HLA-E,HRAS,KLRC2,KLRD1,KLRK1,KRAS,LAT,LCK,LCP2,NRAS,PIK3CA,PIK3CB,PIK3R1,PIK3R2,PLCG1,PLCG2,RAC1,SHC1,SOS1,SYK,TREM2,TYROBP,VAV2,VAV3,CD300E,CD300LB,CLEC5A,HLA-B,HLA-C,KIR2DS1,KIR2DS2,KIR2DS3,KIR2DS4,KIR2DS5,KIR3DS1,NCR2,SIGLEC14,SIGLEC15,SIRPB1,TREM1	45	2,2,2,2,2,2,2,2,2,2,2,2,2,2,2,2,2,2,2,2,2,2,2,2,2,2,2,2,2,1,1,1,1,1,1,1,1,1,1,1,1,1,1,1,1
module23	WP_VIRAL_ACUTE_MYOCARDITIS	WP_VIRAL_ACUTE_MYOCARDITIS	ABL1,ABL2,ACTB,AIF1,AKT1,BAX,BCL2,BCL2L1,BID,BNIP2,CAAP1,CASP1,CASP2,CASP3,CASP6,CASP7,CASP8,CASP9,CAV1,CCND1,CCR3,CCR5,CD4,CD40LG,CD55,CD80,CHRAC1,CREB1,CXADR,CXCR4,CYCS,DAG1,DFFA,DFFB,DMD,EDN1,EIF4G1,EIF4G2,ENDOG,FYN,GSK3B,HLA-DMA,IFNG,IL10,IL12A,IL12B,IL2,IL6,ILK,ITGAL,ITGB2,JAK1,JKAMP,KRT8,LAMA2,MAPK1,MAPK3,MICA,MIR7705,MMP9,MYH6,NFKB2,NOD2,NOS1,PABPC1,PARP1,PIK3R1,PTCRA,PYCARD,RAC2,RAC3,RASA…	87	1,1,1,1,1,1,1,1,1,1,1,1,1,1,1,1,1,1,1,1,1,1,1,1,1,1,1,1,1,1,1,1,1,1,1,1,1,1,1,1,1,1,1,1,1,1,1,1,1,1,1,1,1,1,1,1,1,1,1,1,1,1,1,1,1,1,1,1,1,1,1,1,1,1,1,1,1,1,1,1,1,1,1,1,1,1,1
module24	WP_AP1_SURVIVAL_SIGNALING	WP_PHOTODYNAMIC_THERAPYINDUCED_AP1_SURVIVAL_SIGNALING	ATF2,BAK1,BAX,BCL2,BCL2L1,BCL2L11,BCL3,BID,BMF,CCNA2,CCND1,CCNE1,CDKN1A,CDKN2A,CFLAR,EGFR,ELK1,FAS,FASLG,FGF7,FOS,HBEGF,HSP90AA1,IFNG,IL2,IL6,JUN,JUNB,MAP2K3,MAP2K4,MAP2K6,MAP2K7,MAP3K5,MAPK11,MAPK12,MAPK13,MAPK14,MAPK8,MCL1,MIR8085,MMP2,NFE2L2,PDGFRA,RB1,TNF,TNFRSF1A,TNFSF10,TP53,TRAF2,TRAF5,TRAF6	51	1,1,1,1,1,1,1,1,1,1,1,1,1,1,1,1,1,1,1,1,1,1,1,1,1,1,1,1,1,1,1,1,1,1,1,1,1,1,1,1,1,1,1,1,1,1,1,1,1,1,1
module25	REACTOME_SIGNALING_BY_HIPPO	REACTOME_SIGNALING_BY_HIPPO	AMOT,AMOTL1,AMOTL2,CASP3,DVL2,LATS1,LATS2,MOB1A,MOB1B,NPHP4,SAV1,STK3,STK4,TJP1,TJP2,WWC1,WWTR1,YAP1,YWHAB,YWHAE	20	1,1,1,1,1,1,1,1,1,1,1,1,1,1,1,1,1,1,1,1
module26	WP_TLR4_SIGNALING_AND_TOLERANCE	WP_MIRNAS_INVOLVEMENT_IN_THE_IMMUNE_RESPONSE_IN_SEPSIS,WP_TLR4_SIGNALING_AND_TOLERANCE	CHUK,CXCL8,IKBKB,IKBKG,IL6,IRAK1,IRAK4,IRF7,MAP3K7,MIR718,MYD88,NFKB1,NFKBIA,TAB1,TAB2,TLR4,TNF,TRAF3,TRAF6,CCL3,CCL4,ELANE,GZMB,ICAM1,IFNB1,IKBKE,IL10,IL1A,INPP5D,IRAK3,IRF1,IRF3,IRF5,LCN2,MAPK14,MAPK8,MIR106B,MIR125B1,MIR125B2,MIR126,MIR145,MIR146B,MIR149,MIR155,MIR155HG,MIR16-1,MIR16-2,MIR187,MIR199A1,MIR199A2,MIR200B,MIR200C,MIR203A,MIR203B,MIR223,MIR29A,MIR29B1,MIR6502,MIR758,MIR9-1,MIRLET7E…	74	2,2,2,2,2,2,2,2,2,2,2,2,2,2,2,2,2,2,2,1,1,1,1,1,1,1,1,1,1,1,1,1,1,1,1,1,1,1,1,1,1,1,1,1,1,1,1,1,1,1,1,1,1,1,1,1,1,1,1,1,1,1,1,1,1,1,1,1,1,1,1,1,1,1
module27	WP_SELENIUM/WP_FOLATE_METABOLISM	WP_SELENIUM_MICRONUTRIENT_NETWORK,WP_FOLATE_METABOLISM	ABCA1,ALB,APOA1,APOB,CAT,CBS,CCL2,CRP,CTH,F2,F7,FGA,FGB,FGG,FLAD1,GPX1,GPX2,GPX3,GPX4,GPX6,HBA1,HBB,ICAM1,IFNG,IL1B,IL6,INS,INSR,LDLR,MIR6886,MPO,MTHFR,MTR,NFKB1,NFKB2,PLAT,PLG,RELA,RFK,SAA1,SAA2,SAA3P,SAA4,SCARB1,SERPINA3,SERPINE1,SOD1,SOD2,SOD2-OT1,SOD3,TNF,AHCY,ALOX15B,ALOX5,ALOX5AP,CSF1,DHFR,DIO1,DIO2,DIO3,FOLR1,FOLR2,FOLR3,GART,GGT1,GGT2,GGTLC1,GGTLC2,GSR,IL2,IL4,IZUMO1R,KMO,KYNU,MAT1A,MIR67…	113	2,2,2,2,2,2,2,2,2,2,2,2,2,2,2,2,2,2,2,2,2,2,2,2,2,2,2,2,2,2,2,2,2,2,2,2,2,2,2,2,2,2,2,2,2,2,2,2,2,2,2,1,1,1,1,1,1,1,1,1,1,1,1,1,1,1,1,1,1,1,1,1,1,1,1,1,1,1,1,1,1,1,1,1,1,1,1,1,1,1,1,1,1,1,1,1,1,1,1,1,1,1,1,1,1,1,1,1,1,1,1,1,1
module28	PID_REG_GR_PATHWAY	PID_REG_GR_PATHWAY	AFP,AKT1,BAX,BGLAP,CDK5,CDK5R1,CDKN1A,CGA,CREB1,CREBBP,CSF2,CSN2,CXCL8,EGR1,EP300,FGG,FKBP4,FKBP5,FOS,GATA3,GSK3B,HDAC1,HDAC2,HSP90AA1,ICAM1,IFNG,IL13,IL2,IL4,IL5,IL6,IRF1,JUN,KMT5B,KRT14,KRT17,KRT5,MAPK1,MAPK10,MAPK11,MAPK14,MAPK3,MAPK8,MAPK9,MDM2,MMP1,NCOA1,NCOA2,NFATC1,NFKB1,NR1I3,NR3C1,NR4A1,PBX1,PCK2,POMC,POU1F1,POU2F1,PPP5C,PRKACA,PRKACB,PRKACG,PRL,RELA,SELE,SFN,SGK1,SMARCA4,SMARCC1,SMARCC2…	82	1,1,1,1,1,1,1,1,1,1,1,1,1,1,1,1,1,1,1,1,1,1,1,1,1,1,1,1,1,1,1,1,1,1,1,1,1,1,1,1,1,1,1,1,1,1,1,1,1,1,1,1,1,1,1,1,1,1,1,1,1,1,1,1,1,1,1,1,1,1,1,1,1,1,1,1,1,1,1,1,1,1
module29	WP_DEVELOPMENT_AND_HETEROGENEITY_OF_THE_ILC_FAMILY	WP_DEVELOPMENT_AND_HETEROGENEITY_OF_THE_ILC_FAMILY	AHR,AREG,BCL11B,EOMES,GATA3,GFI1,HNF1A,ID2,IFNG,IL12A,IL12B,IL13,IL15,IL17A,IL18,IL1B,IL22,IL23A,IL25,IL33,IL4,IL5,IL6,IL7,IL9,NFIL3,RORA,TBX21,TNF,TOX,TSLP,ZBTB16	32	1,1,1,1,1,1,1,1,1,1,1,1,1,1,1,1,1,1,1,1,1,1,1,1,1,1,1,1,1,1,1,1
module30	PID_IL27_PATHWAY	PID_IL27_PATHWAY	EBI3,GATA3,IFNG,IL12A,IL12B,IL12RB1,IL12RB2,IL17A,IL18,IL1B,IL2,IL27,IL27RA,IL6,IL6ST,JAK1,JAK2,STAT1,STAT2,STAT3,STAT4,STAT5A,TBX21,TGFB1,TNF,TYK2	26	1,1,1,1,1,1,1,1,1,1,1,1,1,1,1,1,1,1,1,1,1,1,1,1,1,1
module31	BIOCARTA_CYTOKINE_PATHWAY	BIOCARTA_CYTOKINE_PATHWAY	CXCL8,IFNA1,IFNB1,IFNG,IL10,IL13,IL15,IL16,IL17A,IL18,IL1A,IL2,IL3,IL4,IL5,IL6,IL9,TNF,TXLNA	19	1,1,1,1,1,1,1,1,1,1,1,1,1,1,1,1,1,1,1
module32	WP_TYPE_II_INTERFERON_SIGNALING_IFNG	WP_TYPE_II_INTERFERON_SIGNALING_IFNG	CIITA,CXCL10,CXCL9,CYBB,EIF2AK2,GBP1,H4C14,HLA-B,ICAM1,IFI6,IFIT2,IFNA2,IFNB1,IFNG,IFNGR1,IFNGR2,IL1B,IRF1,IRF2,IRF4,IRF8,IRF9,ISG15,JAK1,JAK2,NOS2,OAS1,PRKCD,PSMB9,PTPN11,REG1A,SOCS1,SOCS3,SPI1,STAT1,STAT2,TAP1	37	1,1,1,1,1,1,1,1,1,1,1,1,1,1,1,1,1,1,1,1,1,1,1,1,1,1,1,1,1,1,1,1,1,1,1,1,1
module33	BIOCARTA_TID_PATHWAY	BIOCARTA_TID_PATHWAY	DNAJA3,HSPA1A,IFNG,IFNGR1,IFNGR2,IKBKB,JAK2,LIN7A,NFKB1,NFKBIA,RB1,RELA,TAX1BP3,TNF,TNFRSF1A,TNFRSF1B,TP53,USH1C,WT1	19	1,1,1,1,1,1,1,1,1,1,1,1,1,1,1,1,1,1,1
module34	REACTOME_REGULATION_OF_IFNG_SIGNALING	BIOCARTA_IFNG_PATHWAY,REACTOME_REGULATION_OF_IFNG_SIGNALING	IFNG,IFNGR1,IFNGR2,JAK1,JAK2,STAT1,PIAS1,PTPN1,PTPN11,PTPN2,PTPN6,SOCS1,SOCS3,SUMO1	14	2,2,2,2,2,2,1,1,1,1,1,1,1,1
module35	KEGG_LEISHMANIA_INFECTION	KEGG_LEISHMANIA_INFECTION	C3,CR1,CYBA,ELK1,FCGR1A,FCGR2A,FCGR2C,FCGR3A,FCGR3B,FOS,HLA-DMA,HLA-DMB,HLA-DOA,HLA-DOB,HLA-DPA1,HLA-DPB1,HLA-DQA1,HLA-DQA2,HLA-DQB1,HLA-DRA,HLA-DRB1,HLA-DRB3,HLA-DRB4,HLA-DRB5,IFNG,IFNGR1,IFNGR2,IL10,IL12A,IL12B,IL1A,IL1B,IL4,IRAK1,IRAK4,ITGA4,ITGAM,ITGB1,ITGB2,JAK1,JAK2,JUN,MAP3K7,MAPK1,MAPK11,MAPK12,MAPK13,MAPK14,MAPK3,MARCKSL1,MYD88,NCF1,NCF2,NCF4,NFKB1,NFKBIA,NFKBIB,NOS2,PRKCB,PTGS2,PTPN6,RE…	72	1,1,1,1,1,1,1,1,1,1,1,1,1,1,1,1,1,1,1,1,1,1,1,1,1,1,1,1,1,1,1,1,1,1,1,1,1,1,1,1,1,1,1,1,1,1,1,1,1,1,1,1,1,1,1,1,1,1,1,1,1,1,1,1,1,1,1,1,1,1,1,1
module36	PID_IFNG_PATHWAY	PID_IFNG_PATHWAY	AKT1,CAMK2A,CAMK2B,CAMK2D,CAMK2G,CASP1,CBL,CEBPB,CREBBP,CRKL,DAPK1,EP300,IFNG,IFNGR1,IL1B,IRF1,IRF9,JAK1,JAK2,MAP2K1,MAP3K1,MAP3K11,MAPK1,MAPK3,MTOR,PIAS1,PIAS4,PIK3CA,PIK3R1,PRKCD,PTGES2,PTPN11,PTPN2,RAP1A,RAP1B,RAPGEF1,SMAD7,SOCS1,STAT1,STAT3	40	1,1,1,1,1,1,1,1,1,1,1,1,1,1,1,1,1,1,1,1,1,1,1,1,1,1,1,1,1,1,1,1,1,1,1,1,1,1,1,1
module37	WP_ALLOGRAFT_REJECTION	WP_ALLOGRAFT_REJECTION,KEGG_TYPE_I_DIABETES_MELLITUS,KEGG_GRAFT_VERSUS_HOST_DISEASE	CD28,CD80,CD86,FAS,FASLG,GZMB,HLA-A,HLA-B,HLA-C,HLA-DMA,HLA-DMB,HLA-DOA,HLA-DOB,HLA-DPA1,HLA-DPB1,HLA-DQA1,HLA-DQA2,HLA-DQB1,HLA-DRA,HLA-DRB1,HLA-DRB5,HLA-E,HLA-F,HLA-G,IFNG,IL1A,IL1B,IL2,PRF1,TNF,HLA-DRB3,HLA-DRB4,IL12A,IL12B,ABCB1,AGTR1,BHMT2,C1QA,C1QB,C1QC,C2,C3,C4A,C4B,C5,C6,C7,C8A,C8B,C9,CASP3,CASP7,CASP8,CASP9,CCL19,CCL21,CD40,CD40LG,CD55,COL5A1,CPE,CSNK2A2,CTLA4,CXCL11,CXCL12,CXCL13,CXCL8,…	109	3,3,3,3,3,3,3,3,3,3,3,3,3,3,3,3,3,3,3,3,3,3,3,3,3,3,3,3,3,3,2,2,2,2,1,1,1,1,1,1,1,1,1,1,1,1,1,1,1,1,1,1,1,1,1,1,1,1,1,1,1,1,1,1,1,1,1,1,1,1,1,1,1,1,1,1,1,1,1,1,1,1,1,1,1,1,1,1,1,1,1,1,1,1,1,1,1,1,1,1,1,1,1,1,1,1,1,1,1
module38	WP_SPINAL_CORD_INJURY	WP_SPINAL_CORD_INJURY	ACAN,AIF1,ANXA1,APEX1,AQP1,AQP4,ARG1,BCAN,BDNF,BTG2,C1QB,C5,CASP3,CCL2,CCND1,CCNG1,CCR2,CD47,CDC42,CDK1,CDK2,CDK4,CDKN1B,CHST11,COL2A1,COL4A1,CSPG4,CXCL1,CXCL10,CXCL2,CXCL8,E2F1,E2F5,EFNB2,EGFR,EGR1,EPHA4,FCGR2A,FCGR2C,FKBP1A,FOS,FOXO3,GADD45A,GAP43,GDNF,GFAP,GJA1,GRIN1,ICAM1,IFNG,IL1A,IL1B,IL1R1,IL2,IL4,IL6,KLK8,LEP,LGALS3,LILRB2,LILRB3,LTB,LTB4R,MAG,MAPK1,MAPK3,MBP,MIF,MIR23B,MIR6869,MMP12,MMP9…	119	1,1,1,1,1,1,1,1,1,1,1,1,1,1,1,1,1,1,1,1,1,1,1,1,1,1,1,1,1,1,1,1,1,1,1,1,1,1,1,1,1,1,1,1,1,1,1,1,1,1,1,1,1,1,1,1,1,1,1,1,1,1,1,1,1,1,1,1,1,1,1,1,1,1,1,1,1,1,1,1,1,1,1,1,1,1,1,1,1,1,1,1,1,1,1,1,1,1,1,1,1,1,1,1,1,1,1,1,1,1,1,1,1,1,1,1,1,1,1
module39	REACTOME_INTERLEUKIN_36_PATHWAY	REACTOME_INTERLEUKIN_36_PATHWAY	IL1F10,IL1RAP,IL1RL2,IL36A,IL36B,IL36G,IL36RN	7	1,1,1,1,1,1,1
module40	PID_HNF3A_PATHWAY	PID_HNF3A_PATHWAY	AP1B1,APOB,AR,ATP5PF,BRCA1,C4BPB,CDKN1B,CEBPB,COL18A1,CREBBP,CYP2C18,DSCAM,EP300,ESR1,FOS,FOXA1,FOXA2,FOXA3,GCG,INS,JUN,KLK3,NCOA3,NDUFV3,NFIA,NFIB,NFIC,NKX3-1,NR2F2,NRIP1,PISD,POU2F1,PRDM15,SCGB1A1,SERPINA1,SFTPA1,SFTPA2,SFTPD,SHH,SOD1,SP1,TFF1,VTN,XBP1	44	1,1,1,1,1,1,1,1,1,1,1,1,1,1,1,1,1,1,1,1,1,1,1,1,1,1,1,1,1,1,1,1,1,1,1,1,1,1,1,1,1,1,1,1
module41	KEGG_PROXIMAL_TUBULE_BICARBONATE_RECLAMATION	KEGG_PROXIMAL_TUBULE_BICARBONATE_RECLAMATION	AQP1,ATP1A1,ATP1A2,ATP1A3,ATP1A4,ATP1B1,ATP1B2,ATP1B3,ATP1B4,CA2,CA4,FXYD2,GLS,GLS2,GLUD1,GLUD2,MDH1,PCK1,PCK2,SLC25A10,SLC38A3,SLC4A4,SLC9A3	23	1,1,1,1,1,1,1,1,1,1,1,1,1,1,1,1,1,1,1,1,1,1,1
module42	REACTOME_TYPE_I_HEMIDESMOSOME_ASSEMBLY	REACTOME_TYPE_I_HEMIDESMOSOME_ASSEMBLY	CD151,COL17A1,DST,ITGA6,ITGB4,KRT14,KRT5,LAMA3,LAMB3,LAMC2,PLEC	11	1,1,1,1,1,1,1,1,1,1,1
module43	REACTOME_CILIUM_ASSEMBLY	REACTOME_CILIUM_ASSEMBLY	ACTR1A,AHI1,AKAP9,ALMS1,ARF4,ARL13B,ARL3,ARL6,ASAP1,ATAT1,B9D1,B9D2,BBIP1,BBS1,BBS10,BBS12,BBS2,BBS4,BBS5,BBS7,BBS9,C2CD3,CC2D2A,CCP110,CCT2,CCT3,CCT4,CCT5,CCT8,CDK1,CDK5RAP2,CENPJ,CEP131,CEP135,CEP152,CEP162,CEP164,CEP192,CEP250,CEP290,CEP41,CEP43,CEP57,CEP63,CEP70,CEP72,CEP76,CEP78,CEP83,CEP89,CEP97,CETN2,CKAP5,CLASP1,CLUAP1,CNGA2,CNGA4,CNGB1,CNTRL,CSNK1D,CSNK1E,CYS1,DCTN1,DCTN2,DCTN3,DYNC1H1,D…	202	1,1,1,1,1,1,1,1,1,1,1,1,1,1,1,1,1,1,1,1,1,1,1,1,1,1,1,1,1,1,1,1,1,1,1,1,1,1,1,1,1,1,1,1,1,1,1,1,1,1,1,1,1,1,1,1,1,1,1,1,1,1,1,1,1,1,1,1,1,1,1,1,1,1,1,1,1,1,1,1,1,1,1,1,1,1,1,1,1,1,1,1,1,1,1,1,1,1,1,1,1,1,1,1,1,1,1,1,1,1,1,1,1,1,1,1,1,1,1,1,1,1,1,1,1,1,1,1,1,1,1,1,1,1,1,1,1,1,1,1,1,1,1,1,1,1,1,1,1,1,1,1,1,1,1,1,1,1,1,1,1,1,1,1,1,1,1,1,1,1,1,1,1,1,1,1,1,1,1,1,1,1,1,1,1,1,1,1,1,1,1,1,1,1,1,1,1,1,1,1…
module44	KEGG_GALACTOSE_METABOLISM	KEGG_GALACTOSE_METABOLISM	AKR1B1,B4GALT1,B4GALT2,G6PC,G6PC2,GAA,GALE,GALK1,GALK2,GALT,GANC,GCK,GLA,GLB1,HK1,HK2,HK3,LALBA,LCT,MGAM,PFKL,PFKM,PFKP,PGM1,PGM2,UGP2	26	1,1,1,1,1,1,1,1,1,1,1,1,1,1,1,1,1,1,1,1,1,1,1,1,1,1
module45	KEGG_OOCYTE_MEIOSIS	KEGG_OOCYTE_MEIOSIS	AC023512.1,ADCY1,ADCY2,ADCY3,ADCY4,ADCY5,ADCY6,ADCY7,ADCY8,ADCY9,ANAPC1,ANAPC10,ANAPC11,ANAPC13,ANAPC2,ANAPC4,ANAPC5,ANAPC7,AR,AURKA,BTRC,BUB1,CALM1,CALM2,CALM3,CALML3,CALML5,CALML6,CAMK2A,CAMK2B,CAMK2D,CAMK2G,CCNB1,CCNB2,CCNE1,CCNE2,CDC16,CDC20,CDC23,CDC25C,CDC26,CDC27,CDK1,CDK2,CHP1,CHP2,CPEB1,CUL1,ESPL1,FBXO43,FBXO5,FBXW11,IGF1,IGF1R,INS,ITPR1,ITPR2,ITPR3,MAD2L1,MAD2L2,MAP2K1,MAPK1,MAPK12,MAPK…	113	1,1,1,1,1,1,1,1,1,1,1,1,1,1,1,1,1,1,1,1,1,1,1,1,1,1,1,1,1,1,1,1,1,1,1,1,1,1,1,1,1,1,1,1,1,1,1,1,1,1,1,1,1,1,1,1,1,1,1,1,1,1,1,1,1,1,1,1,1,1,1,1,1,1,1,1,1,1,1,1,1,1,1,1,1,1,1,1,1,1,1,1,1,1,1,1,1,1,1,1,1,1,1,1,1,1,1,1,1,1,1,1,1
module46	REACTOME_SYNTHESIS_OF_SUBSTRATES_IN_N_GLYCAN_BIO	REACTOME_BIOSYNTHESIS_OF_THE_N_GLYCAN_PRECURSOR_DOLICHOL_LIPID_LINKED_OLIGOSACCHARIDE_LLO_AND_TRANSFER_TO_A_NASCENT_PROTEIN,REACTOME_SYNTHESIS_OF_SUBSTRATES_IN_N_GLYCAN_BIOSYTHESIS	ALG5,AMDHD2,CMAS,CTSA,DHDDS,DOLK,DOLPP1,DPM1,DPM2,DPM3,FCSK,FPGT,FUOM,GFPT1,GFPT2,GLB1,GMDS,GMPPA,GMPPB,GNE,GNPNAT1,MPI,MVD,NAGK,NANP,NANS,NEU1,NEU2,NEU3,NEU4,NPL,NUDT14,NUS1,PGM3,PMM1,PMM2,RENBP,SLC17A5,SLC35A1,SLC35C1,SRD5A3,ST3GAL1,ST3GAL2,ST3GAL3,ST3GAL4,ST3GAL5,ST3GAL6,ST6GAL1,ST6GAL2,ST6GALNAC1,ST6GALNAC2,ST6GALNAC3,ST6GALNAC4,ST6GALNAC5,ST6GALNAC6,ST8SIA1,ST8SIA2,ST8SIA3,ST8SIA4,ST8SIA5,ST…	78	2,2,2,2,2,2,2,2,2,2,2,2,2,2,2,2,2,2,2,2,2,2,2,2,2,2,2,2,2,2,2,2,2,2,2,2,2,2,2,2,2,2,2,2,2,2,2,2,2,2,2,2,2,2,2,2,2,2,2,2,2,2,2,1,1,1,1,1,1,1,1,1,1,1,1,1,1,1
module47	REACTOME_ACTIVATED_NOTCH1_TRANSMITS_SIGNAL_TO_TH	REACTOME_ACTIVATED_NOTCH1_TRANSMITS_SIGNAL_TO_THE_NUCLEUS	ADAM10,ADAM17,APH1A,APH1B,ARRB1,ARRB2,CNTN1,DLK1,DLL1,DLL4,DNER,DTX1,DTX2,DTX4,ITCH,JAG1,JAG2,MIB1,MIB2,NCSTN,NEURL1,NEURL1B,NOTCH1,NUMB,PSEN1,PSEN2,PSENEN,RPS27A,UBA52,UBB,UBC	31	1,1,1,1,1,1,1,1,1,1,1,1,1,1,1,1,1,1,1,1,1,1,1,1,1,1,1,1,1,1,1
module48	REACTOME_NETRIN_1_SIGNALING	REACTOME_NETRIN_1_SIGNALING	ABLIM1,ABLIM2,ABLIM3,AGAP2,CDC42,DCC,DOCK1,DSCAM,DSCAML1,EZR,FYN,HJV,MAPK11,MAPK12,MAPK13,MAPK14,MAPK8,MYO10,NCK1,NEO1,NTN1,NTN4,PAK1,PITPNA,PLCG1,PRKCQ,PTK2,PTPN11,RAC1,RGMA,RGMB,ROBO1,SIAH1,SIAH2,SLIT1,SLIT2,SLIT3,SRC,TRIO,TRPC1,TRPC3,TRPC4,TRPC5,TRPC6,TRPC7,UNC5A,UNC5B,UNC5C,UNC5D,WASL	50	1,1,1,1,1,1,1,1,1,1,1,1,1,1,1,1,1,1,1,1,1,1,1,1,1,1,1,1,1,1,1,1,1,1,1,1,1,1,1,1,1,1,1,1,1,1,1,1,1,1
module49	REACTOME_SIGNAL_TRANSDUCTION_BY_L1	REACTOME_SIGNAL_TRANSDUCTION_BY_L1	CSNK2A1,CSNK2A2,CSNK2B,EGFR,FGFR1,ITGA2B,ITGA5,ITGA9,ITGAV,ITGB1,ITGB3,L1CAM,MAP2K1,MAP2K2,MAPK1,MAPK3,NCAM1,NRP1,PAK1,RAC1,VAV2	21	1,1,1,1,1,1,1,1,1,1,1,1,1,1,1,1,1,1,1,1,1
module50	BIOCARTA_EDG1_PATHWAY	BIOCARTA_EDG1_PATHWAY	ADCY1,AKT1,ASAH1,ITGAV,ITGB3,MAPK1,MAPK3,PDGFA,PDGFRA,PIK3CA,PIK3CG,PIK3R1,PLCB1,PRKCA,PRKCB,RAC1,RHOA,S1PR1,SMPD1,SMPD2,SPHK1,SPHKAP	22	1,1,1,1,1,1,1,1,1,1,1,1,1,1,1,1,1,1,1,1,1,1
module51	WP_CARDIAC_PROGENITOR_DIFFERENTIATION	WP_CARDIAC_PROGENITOR_DIFFERENTIATION	ACTC1,ANPEP,BMP1,BMP4,CXCR4,DKK1,FGF2,FOXA2,GATA4,GSK3B,IGF1,IGF2,INHBA,INS,IRX4,ISL1,KDR,KIT,LIN28A,LIN28B,MAPK14,MEF2C,MESP1,MESP2,MIXL1,MYH6,MYL2,MYLK3,NANOG,NCAM1,NKX2-5,NODAL,NOG,NOTCH1,NRG1,PAX6,PDGFRA,POU5F1,ROR2,SCN5A,SIRPA,SOX1,SOX17,SOX2,TBX20,TBX5,TBXT,TGFB1,THY1,TNNI3,TNNT2,WNT3A,ZFP42	53	1,1,1,1,1,1,1,1,1,1,1,1,1,1,1,1,1,1,1,1,1,1,1,1,1,1,1,1,1,1,1,1,1,1,1,1,1,1,1,1,1,1,1,1,1,1,1,1,1,1,1,1,1
module52	WP_REGULATION_OF_WNTBCATENIN_SIGNALING	WP_REGULATION_OF_WNTBCATENIN_SIGNALING_BY_SMALL_MOLECULE_COMPOUNDS	APC,AXIN1,CSNK1A1,CTNNB1,DKK3,DVL2,FZD1,FZD7,FZD8,GSK3B,LEF1,LRP1,MBOAT1,MIR4683,SFRP4,TCF4,TNKS,WNT1	18	1,1,1,1,1,1,1,1,1,1,1,1,1,1,1,1,1,1
module53	REACTOME_SEMA4D_IN_SEMAPHORIN_SIGNALING	REACTOME_SEMA4D_IN_SEMAPHORIN_SIGNALING	ARHGAP35,ARHGEF11,ARHGEF12,ERBB2,LIMK1,LIMK2,MET,MYH10,MYH11,MYH14,MYH9,MYL12B,MYL6,MYL9,PLXNB1,RAC1,RHOA,RHOB,RHOC,RND1,ROCK1,ROCK2,RRAS,SEMA4D	24	1,1,1,1,1,1,1,1,1,1,1,1,1,1,1,1,1,1,1,1,1,1,1,1
module54	PID_ERBB_NETWORK_PATHWAY	REACTOME_ERBB2_ACTIVATES_PTK6_SIGNALING,REACTOME_ERBB2_REGULATES_CELL_MOTILITY,REACTOME_SHC1_EVENTS_IN_ERBB2_SIGNALING,REACTOME_PI3K_EVENTS_IN_ERBB2_SIGNALING,REACTOME_SIGNALING_BY_ERBB4,PID_ERBB_NETWORK_PATHWAY	BTC,EGF,EGFR,ERBB3,ERBB4,EREG,HBEGF,NRG1,NRG2,NRG3,NRG4,ERBB2,GRB2,HRAS,KRAS,NRAS,PIK3CA,PIK3R1,SHC1,SOS1,ADAM17,ADAP1,APH1A,APH1B,APOE,AREG,CSN2,CXCL12,DIAPH1,DLG4,ESR1,GAB1,GABRA1,GABRB1,GABRB2,GABRB3,GABRG2,GABRG3,GABRQ,GFAP,HSP90AA1,ITCH,MEMO1,MXD4,NCOR1,NCSTN,NEDD4,PGR,PRKCA,PRKCD,PRKCE,PSEN1,PSEN2,PSENEN,PTK6,PTPN12,RHOA,RPS27A,S100B,SPARC,SRC,STAT5A,STMN1,TAB2,TGFA,UBA52,UBB,UBC,WWOX,WWP1,…	71	6,6,6,6,6,6,6,6,6,6,6,5,3,2,2,2,2,2,2,2,1,1,1,1,1,1,1,1,1,1,1,1,1,1,1,1,1,1,1,1,1,1,1,1,1,1,1,1,1,1,1,1,1,1,1,1,1,1,1,1,1,1,1,1,1,1,1,1,1,1,1
