## Supplemental Table 5 for "Persistent serum protein signatures define an inflammatory subset of long COVID"

### Sheet: Cluster markers_modules
Module	gsName	Cluster	Mean expression in Cluster	Mean expression across other clusters	Delta	P-value	Adjusted P-value
module50	biocarta edg1 pathway	1	1.57325	-0.0993629	1.67261	0.00568243	0.0133414
module54	pid erbb network pathway	1	0.840619	-0.0530917	0.893711	0.0284589	0.051226
module49	reactome signal transduction by l1	1	1.45421	-0.091845	1.54606	0.00454829	0.0116956
module51	wp cardiac progenitor differentiation	1	1.8304	-0.115604	1.94601	0.000794815	0.00306571
module52	wp regulation of wntbcatenin signaling	1	0.86155	-0.0544137	0.915964	0.0317295	0.0552707
module50	biocarta edg1 pathway	2	0.477295	-0.12529	0.602584	0.00553576	0.0124555
module45	kegg oocyte meiosis	2	0.448234	-0.117661	0.565895	0.0197763	0.0355974
module48	reactome netrin 1 signaling	2	0.610136	-0.160161	0.770296	0.00149445	0.00448334
module53	reactome sema4d in semaphorin signaling	2	0.583765	-0.153238	0.737003	0.00210262	0.00516098
module49	reactome signal transduction by l1	2	0.591919	-0.155379	0.747297	0.00121925	0.00387291
module52	wp regulation of wntbcatenin signaling	2	0.503192	-0.132088	0.635279	0.00769207	0.0166149
module43	reactome cilium assembly	3	0.338122	-0.15681	0.494932	0.0158447	0.0713012
module46	reactome synthesis of substrates in n glycan bio	3	0.393177	-0.182343	0.57552	0.0109634	0.0657804
module31	biocarta cytokine pathway	4	1.175	-0.327214	1.50221	6.45694e-09	8.71687e-08
module19	biocarta keratinocyte pathway	4	0.323927	-0.0902074	0.414134	0.0478494	0.078299
module33	biocarta tid pathway	4	1.19003	-0.3314	1.52143	1.51211e-09	4.29624e-08
module35	kegg leishmania infection	4	0.86726	-0.241515	1.10878	5.2661e-06	2.84369e-05
module16	kegg rig i like receptor signaling pathway	4	0.590131	-0.16434	0.754471	0.00124104	0.0033508
module5	pid anthrax pathway	4	0.564335	-0.157157	0.721491	0.00670913	0.0148553
module36	pid ifng pathway	4	0.795876	-0.221636	1.01751	1.59385e-05	6.62062e-05
module30	pid il27 pathway	4	1.06268	-0.295937	1.35862	4.79045e-08	5.17368e-07
module15	pid nfkappab canonical pathway	4	0.794033	-0.221123	1.01516	1.59385e-05	6.62062e-05
module28	pid reg gr pathway	4	0.503491	-0.140213	0.643703	0.01471	0.0283693
module22	reactome dap12 signaling	4	0.657234	-0.183027	0.840262	0.000689234	0.00218933
module4	reactome il1 signaling/tlr4 tlr10 cascade	4	0.817788	-0.227738	1.04553	1.09467e-05	5.37381e-05
module13	reactome interleukin 37 signaling	4	0.541559	-0.150814	0.692372	0.00483382	0.011349
module34	reactome regulation of ifng signaling	4	0.950307	-0.264642	1.21495	2.10442e-06	1.26265e-05
module37	wp allograft rejection	4	1.15519	-0.3217	1.47689	6.14736e-09	8.71687e-08
module7	wp biomarkers for urea cycle disorders	4	0.471389	-0.131273	0.602662	0.00687747	0.0148553
module29	wp development and heterogeneity of the ilc fami	4	1.0002	-0.278536	1.27873	5.78738e-07	4.46455e-06
module3	wp il18 signaling pathway	4	0.887135	-0.24705	1.13419	1.64721e-06	1.11186e-05
module27	wp selenium/wp folate metabolism	4	0.741471	-0.206486	0.947957	9.46437e-05	0.000319423
module38	wp spinal cord injury	4	0.822266	-0.228985	1.05125	1.91856e-05	7.40014e-05
module26	wp tlr4 signaling and tolerance	4	0.90823	-0.252925	1.16116	3.1647e-07	2.84823e-06
module32	wp type ii interferon signaling ifng	4	1.23302	-0.343372	1.57639	1.5912e-09	4.29624e-08
module19	biocarta keratinocyte pathway	5	0.564292	-0.139331	0.703624	0.00647458	0.0129492
module1	biocarta ppara pathway	5	0.453858	-0.112064	0.565922	0.0241946	0.0435503
module33	biocarta tid pathway	5	0.398926	-0.0985004	0.497427	0.0109664	0.0211495
module35	kegg leishmania infection	5	0.43438	-0.107254	0.541634	0.0193228	0.0359805
module16	kegg rig i like receptor signaling pathway	5	0.550176	-0.135846	0.686022	0.00189503	0.00487294
module5	pid anthrax pathway	5	0.885142	-0.218554	1.1037	1.86095e-06	2.51229e-05
module36	pid ifng pathway	5	0.616671	-0.152265	0.768936	0.000622731	0.00204099
module10	pid il1 pathway	5	0.968753	-0.239198	1.20795	8.92019e-08	4.8169e-06
module30	pid il27 pathway	5	0.349509	-0.0862986	0.435808	0.0429768	0.0682573
module2	pid myc repress pathway	5	0.523273	-0.129203	0.652476	0.0270071	0.0441934
module20	pid ncadherin pathway	5	0.610892	-0.150838	0.76173	0.00159216	0.00442618
module15	pid nfkappab canonical pathway	5	0.649141	-0.160282	0.809423	0.000930522	0.00279157
module28	pid reg gr pathway	5	0.551509	-0.136175	0.687684	0.00306307	0.0068919
module8	reactome circadian gene expression	5	0.673703	-0.166346	0.840049	0.000103731	0.000466789
module22	reactome dap12 signaling	5	0.63831	-0.157608	0.795918	0.00043933	0.00169456
module14	reactome gene silencing by rna	5	0.68383	-0.168847	0.852677	7.02507e-05	0.000344867
module4	reactome il1 signaling/tlr4 tlr10 cascade	5	0.645298	-0.159333	0.80463	0.000531959	0.00191505
module9	reactome infectious disease	5	0.914265	-0.225744	1.14001	8.48138e-06	6.54278e-05
module13	reactome interleukin 37 signaling	5	0.677603	-0.167309	0.844912	0.000199396	0.000828261
module12	reactome regulation of ifna signaling	5	0.624806	-0.154273	0.77908	4.63919e-07	8.35053e-06
module25	reactome signaling by hippo	5	0.828496	-0.204567	1.03306	1.85027e-05	0.000111016
module11	reactome tnf signaling	5	0.862041	-0.21285	1.07489	4.83175e-06	4.34858e-05
module24	wp ap1 survival signaling	5	0.920054	-0.227174	1.14723	1.07492e-05	7.25569e-05
module7	wp biomarkers for urea cycle disorders	5	0.77344	-0.190973	0.964413	2.23906e-05	0.000120909
module17	wp energy metabolism	5	0.6899	-0.170346	0.860245	0.000642533	0.00204099
module3	wp il18 signaling pathway	5	0.599583	-0.148045	0.747628	0.00163933	0.00442618
module6	wp leptin signaling pathway	5	0.857428	-0.211711	1.06914	2.83055e-06	3.057e-05
module21	wp mthfr deficiency	5	0.525002	-0.12963	0.654632	0.00485552	0.0103553
module26	wp tlr4 signaling and tolerance	5	0.423158	-0.104483	0.527641	0.0258499	0.0436217
module23	wp viral acute myocarditis	5	1.02104	-0.252108	1.27314	1.79288e-07	4.84077e-06
