## Supplemental Table 6 for "Persistent serum protein signatures define an inflammatory subset of long COVID"

### Sheet: Cluster markers_proteins
Protein	Cluster	Mean expression in Cluster	Mean expression across other clusters	Delta	P-value	Adjusted P-value
TNXB	1	0.542667	0.131585	0.411081	0.00161346	0.0182984
GPC1	1	0.248317	-0.124786	0.373103	0.00249322	0.0227974
MATN3	1	0.86065	0.480143	0.380507	0.0036232	0.0280462
CLEC14A	1	0.579233	0.236209	0.343024	0.00593777	0.0417642
GHRL	1	2.58777	1.40503	1.18274	0.00593777	0.0417642
CPE	1	0.859333	0.274259	0.585074	0.00803413	0.0529456
MSTN	1	1.33147	0.523576	0.807891	0.00803413	0.0529456
MYOC	1	0.903633	0.229815	0.673819	0.00874413	0.0566047
ART3	1	0.426967	0.0129979	0.413969	0.00950969	0.060754
SDC1	1	0.79015	0.381728	0.408422	0.0112223	0.0678439
DPP4	1	0.1465	-0.154495	0.300995	0.0121772	0.0718358
BOC	1	0.638383	0.385819	0.252564	0.0143052	0.0804957
ITGB6	1	0.2457	-0.30516	0.55086	0.0143055	0.0804957
COMP	1	0.517533	0.118603	0.39893	0.019566	0.102232
GALNT10	1	1.33165	1.01514	0.316509	0.0203296	0.105098
THBS2	1	0.738883	0.386619	0.352264	0.02033	0.105098
MMP13	1	1.71203	1.21299	0.49904	0.0211199	0.108415
C4BPB	1	0.78415	0.392044	0.392106	0.0219364	0.111048
IL7R	1	2.08312	1.61017	0.472951	0.0219364	0.111048
NOS1	1	-0.96315	-1.56043	0.597278	0.0219364	0.111048
ACP5	1	0.7069	0.416361	0.290539	0.023652	0.117697
CCL15	1	0.8997	0.468266	0.431434	0.023652	0.117697
TIMD4	1	0.458833	0.0828316	0.376002	0.0245527	0.120945
ANGPTL1	1	0.546517	0.261234	0.285283	0.0284584	0.133876
SMPDL3A	1	0.837867	0.108798	0.729069	0.0284584	0.133876
NRP1	1	0.460817	0.140305	0.320511	0.0306052	0.141694
AKR1C4	1	0.676583	0.0581274	0.618456	0.0317295	0.145975
ENPP5	1	0.37725	-0.0861989	0.463449	0.0340846	0.153907
BMP4	1	-0.3654	-0.795352	0.429952	0.0365871	0.160263
CD55	1	0.4064	0.210686	0.195714	0.0365871	0.160263
DKK3	1	0.901533	0.617024	0.284509	0.0365876	0.160263
TNNI3	1	0.908617	-0.430077	1.33869	0.0365876	0.160263
CA14	1	0.3777	-0.0132084	0.390908	0.0378968	0.164519
IGFBP1	1	1.68298	0.401919	1.28106	0.0378968	0.164519
PDGFRA	1	0.526017	0.247816	0.278201	0.0392444	0.169369
HSD11B1	1	0.607833	0.235638	0.372195	0.0406349	0.171817
PLA2G7	1	0.33815	0.0610484	0.277102	0.0406349	0.171817
RGMB	1	0.291	0.0511284	0.239872	0.0413445	0.173848
GALNT2	1	0.684833	0.463425	0.221408	0.0420657	0.173848
LTO1	1	0.5521	0.328922	0.223178	0.0435389	0.178424
PROK1	1	1.0146	0.286399	0.728201	0.0482224	0.19171
DCTPP1	1	0.6464	0.358375	0.288025	0.0498747	0.195621
EGFR	1	0.418983	0.273598	0.145385	0.0498747	0.195621
PON3	1	0.225517	-0.0252832	0.2508	0.0498747	0.195621
ITGA11	2	0.396852	0.0833325	0.31352	0.00141049	0.0159964
NTRK3	2	0.201895	0.0322363	0.169659	0.00228655	0.0235579
ITGAV	2	0.153024	0.0348863	0.118138	0.00335599	0.0314749
CA14	2	0.308381	-0.0683075	0.376688	0.00373631	0.0341639
LEPR	2	0.715514	0.493484	0.222031	0.0143763	0.0883721
VEGFD	2	0.472443	0.237138	0.235305	0.0157678	0.094542
MCAM	2	0.185162	-0.0222063	0.207368	0.0186983	0.107699
KLK13	2	1.19972	0.903326	0.296393	0.021853	0.119283
CLUL1	2	0.907395	0.653281	0.254114	0.0220955	0.119283
AMY2B	2	0.79071	0.573623	0.217087	0.0241176	0.125566
AMY2A	2	0.76781	0.552814	0.214996	0.0257374	0.1312
DPEP1	2	0.0617048	-0.159101	0.220806	0.0262984	0.132215
CRTAC1	2	0.212729	-0.0126912	0.22542	0.028647	0.14159
ITM2A	2	1.3142	1.12793	0.186275	0.028953	0.14262
CNTN5	2	0.246624	0.0645837	0.18204	0.0338912	0.158412
IGFBP1	2	1.02671	0.333991	0.692718	0.0353243	0.163027
DCN	2	0.387348	0.18756	0.199788	0.038345	0.173144
IGFBP2	2	1.21163	0.736093	0.475541	0.0399359	0.175983
EPCAM	2	1.11063	0.641509	0.469125	0.0411649	0.178707
ICAM4	2	0.64821	0.389919	0.258291	0.0415825	0.178927
GHRL	2	1.87466	1.37046	0.504206	0.0450485	0.189931
PON3	2	0.131348	-0.0475887	0.178936	0.0478051	0.197567
UBAC1	3	0.790669	0.560654	0.230015	0.00868617	0.444879
BOC	3	0.514262	0.348213	0.166049	0.0119143	0.444879
AHSP	3	1.22022	0.843594	0.376631	0.0134785	0.446841
PDGFB	3	5.23215	5.01931	0.212847	0.0158447	0.446841
HARS	3	0.903073	0.699741	0.203332	0.0175026	0.446841
TPMT	3	1.41978	1.12745	0.292333	0.0185687	0.446841
PROK1	3	0.636053	0.187562	0.448491	0.022979	0.508488
KIT	3	0.162861	0.0608659	0.101995	0.0243296	0.508488
ANKRD54	3	0.860056	0.518343	0.341713	0.0333542	0.525439
ALDH3A1	3	1.09747	0.894083	0.203387	0.0339644	0.525439
PSPN	3	-0.739433	-1.29837	0.558939	0.0339644	0.525439
ADAMTS13	3	0.310673	0.178727	0.131947	0.0358525	0.525439
RANGAP1	3	0.184775	0.0114884	0.173287	0.0378295	0.525439
SMPDL3A	3	0.331534	0.0688971	0.262637	0.0385082	0.525439
ESM1	3	1.34974	1.16597	0.183772	0.0385087	0.525439
CDH3	3	0.681722	0.543154	0.138568	0.0391983	0.525439
CD34	3	0.344911	0.220702	0.124209	0.0398972	0.525439
AARSD1	3	1.67176	1.42755	0.244213	0.0413304	0.525439
NXPH1	3	0.422481	0.17661	0.245871	0.0420625	0.525439
INPPL1	3	1.12208	0.876942	0.245142	0.0443246	0.525439
AK1	3	0.829263	0.596787	0.232476	0.0451019	0.525439
VPS37A	3	1.0752	0.943481	0.131716	0.0458894	0.525439
KLB	3	0.112403	-0.22568	0.338083	0.0466897	0.525439
MPI	3	-0.0246406	-0.202965	0.178325	0.0475011	0.526471
IFNG	4	1.52867	0.0102848	1.51839	6.61501e-08	5.06586e-05
CD5	4	1.60585	1.1263	0.479549	6.9253e-08	5.06586e-05
CD74	4	0.924482	0.476301	0.448181	1.19428e-07	5.82411e-05
TNFRSF1B	4	0.647959	0.166244	0.481715	2.32898e-07	8.51825e-05
TNFRSF4	4	0.52605	-0.0130595	0.539109	6.57554e-07	0.00016727
CXCL9	4	0.687223	-0.35867	1.04589	6.86002e-07	0.00016727
TNFRSF8	4	0.467123	-0.0958342	0.562957	9.61048e-07	0.000200859
TNF	4	1.26401	0.646597	0.61741	1.2863e-06	0.000219063
IL18BP	4	0.360873	-0.0250127	0.385885	1.3971e-06	0.000219063
GRN	4	0.604632	0.313011	0.29162	1.58084e-06	0.000219063
HAVCR2	4	0.741332	0.230803	0.510529	1.64709e-06	0.000219063
CXCL10	4	1.64645	0.718314	0.928141	1.93992e-06	0.000236509
GZMA	4	0.470791	0.0748633	0.395928	5.2661e-06	0.000550307
LGALS9	4	0.497264	-0.0306063	0.52787	5.2661e-06	0.000550307
CD300E	4	0.753623	0.215894	0.537729	6.39893e-06	0.000624109
CD83	4	0.550577	0.133927	0.416651	6.91444e-06	0.000632239
CD300C	4	0.492577	0.111623	0.380954	8.71018e-06	0.000735505
ICAM1	4	0.488036	0.180596	0.30744	9.04928e-06	0.000735505
WARS	4	0.223691	-0.235047	0.458738	1.01463e-05	0.000781268
CCL20	4	-0.261177	-1.15783	0.896651	1.2261e-05	0.000854186
EFNA4	4	0.936341	0.581742	0.354599	1.2261e-05	0.000854186
TNFRSF13B	4	0.368655	0.0146861	0.353968	1.32196e-05	0.000879101
IL32	4	0.590123	0.142361	0.447762	1.59385e-05	0.000965448
CDCP1	4	0.5683	-0.0492456	0.617546	1.65428e-05	0.000965448
IGFBP4	4	1.18171	0.600216	0.581493	1.65428e-05	0.000965448
TREM2	4	0.876973	0.116239	0.760733	1.71689e-05	0.000965448
DSC2	4	0.827205	0.44812	0.379084	1.78176e-05	0.000965448
TNFRSF1A	4	0.689236	0.301808	0.387429	1.99054e-05	0.00104006
TNFRSF10B	4	0.706286	0.279158	0.427128	2.76626e-05	0.00139553
TNFRSF10A	4	1.02953	0.5917	0.437832	2.8685e-05	0.00139887
TMSB10	4	1.92526	1.15447	0.770789	2.97418e-05	0.00140362
PDCD1	4	0.367914	-0.0779899	0.445904	3.08354e-05	0.00140976
F7	4	0.552386	0.157872	0.394514	3.19672e-05	0.00141721
LAIR1	4	0.388518	-0.101952	0.49047	3.56042e-05	0.00148826
PILRA	4	0.660432	0.174395	0.486037	3.56042e-05	0.00148826
TNFSF13B	4	0.719591	0.411656	0.307935	3.96299e-05	0.00156707
EFNA1	4	0.69425	0.376152	0.318098	3.96319e-05	0.00156707
TNFRSF9	4	0.434236	-0.0360949	0.470331	4.40896e-05	0.00169745
TNFRSF6B	4	0.757314	0.193323	0.563991	4.56783e-05	0.00171352
ADM	4	0.531768	0.114762	0.417006	4.73213e-05	0.00173078
C2	4	0.667168	0.386958	0.28021	5.25928e-05	0.00187667
ZBTB17	4	0.8578	0.472542	0.385258	5.64085e-05	0.0019649
CLMP	4	0.661305	0.339125	0.322179	5.84176e-05	0.00198756
DLL1	4	0.490073	0.158539	0.331533	6.48499e-05	0.00215626
REG1B	4	1.04776	0.227903	0.819861	7.19451e-05	0.0022699
SIGLEC1	4	0.552964	0.0848608	0.468103	7.19451e-05	0.0022699
CD160	4	0.720955	0.242205	0.478749	7.44739e-05	0.0022699
SIGLEC6	4	0.731859	0.415692	0.316167	7.44739e-05	0.0022699
REG1A	4	0.729923	0.072581	0.657342	8.84082e-05	0.00263961
CSTB	4	1.04041	0.60059	0.439824	0.000101293	0.00296383
IL6	4	1.29036	0.561226	0.729139	0.000108381	0.00310906
ACTA2	4	0.895732	0.394653	0.501079	0.000112099	0.00315386
ADA2	4	0.322236	-0.0638101	0.386046	0.000119897	0.00324832
VCAM1	4	0.399132	0.112471	0.286661	0.000119897	0.00324832
KLRD1	4	0.546782	0.0345215	0.51226	0.000132554	0.00346312
CLEC7A	4	0.187682	-0.378318	0.566	0.00013256	0.00346312
PIGR	4	0.449655	0.0633873	0.386267	0.00014169	0.00363671
AMBP	4	0.476132	0.254986	0.221146	0.000151411	0.00375447
FABP4	4	1.19535	0.411996	0.783349	0.000151411	0.00375447
XG	4	1.01906	0.635629	0.383435	0.000156503	0.00381607
MSR1	4	0.294241	-0.192101	0.486342	0.000167176	0.00400947
KLRB1	4	0.975236	0.684432	0.290805	0.000175617	0.004144
CXCL11	4	3.0943	2.53033	0.563967	0.000184475	0.00421698
MMP10	4	0.471995	-0.00475823	0.476754	0.000184475	0.00421698
TFPI2	4	0.656682	0.311524	0.345158	0.000203447	0.00457913
NPDC1	4	1.05677	0.670277	0.386491	0.000210159	0.00465853
ADAM8	4	0.78625	0.500444	0.285806	0.000224241	0.00482448
CST3	4	0.754491	0.433004	0.321487	0.000224241	0.00482448
IL12B	4	0.569973	0.0319114	0.538061	0.000231605	0.00491069
SCARB2	4	0.814841	0.454442	0.360399	0.000239195	0.0049505
CCL3	4	1.07643	0.698495	0.377932	0.000247018	0.0049505
CXCL8	4	2.08385	1.77823	0.305613	0.000247018	0.0049505
MMP7	4	0.28325	-0.00762532	0.290875	0.000271951	0.00530485
RRM2	4	0.243123	-0.119795	0.362918	0.000271951	0.00530485
SIT1	4	2.58424	2.20659	0.377641	0.000280773	0.00540488
BTN2A1	4	0.304836	0.100333	0.204503	0.000294498	0.00552373
GFAP	4	0.738059	0.366867	0.371192	0.000294498	0.00552373
VWC2	4	0.934895	0.454816	0.480079	0.000308876	0.00572006
LEP	4	2.4417	1.11416	1.32754	0.000318814	0.00583031
CCL22	4	2.40146	1.9872	0.414266	0.000339595	0.00613368
TNFRSF11B	4	0.702745	0.343842	0.358904	0.000350455	0.00625263
CD48	4	0.249623	-0.0164089	0.266032	0.000373141	0.00657717
TGFBR2	4	0.499164	0.106573	0.39259	0.000379027	0.00660139
CTSS	4	0.291427	0.122359	0.169068	0.000384984	0.00662626
METAP1	4	0.475732	0.210443	0.265289	0.000403449	0.00681287
LAMP3	4	0.0473273	-0.47771	0.525037	0.000409781	0.00681287
ITIH3	4	0.558882	0.119016	0.439865	0.000409797	0.00681287
FSTL3	4	0.50985	0.0944139	0.415436	0.000422739	0.00694907
IL10RB	4	0.418786	0.106742	0.312045	0.000449777	0.00731137
EFEMP1	4	0.0145864	-0.336568	0.351155	0.000463893	0.00737691
IL12RB1	4	0.923923	0.559981	0.363942	0.000463893	0.00737691
LILRA2	4	0.39405	0.0443975	0.349653	0.000493355	0.00775331
CES1	4	0.7898	0.115016	0.674784	0.000508761	0.00775331
GFRA1	4	0.555636	0.269459	0.286177	0.000508761	0.00775331
JAM2	4	0.439973	0.186994	0.252979	0.000508761	0.00775331
CSF1	4	0.350241	0.0823595	0.267881	0.000524594	0.00783145
PIK3IP1	4	0.548523	0.262686	0.285837	0.000524594	0.00783145
IL2RA	4	0.6429	0.249227	0.393673	0.000557648	0.0082408
SEMA3F	4	0.50315	0.221396	0.281754	0.000566167	0.00824577
RNASET2	4	0.926455	0.683771	0.242684	0.000574872	0.00824577
KIR2DL3	4	0.66205	-0.0817354	0.743785	0.000574893	0.00824577
ADGRE2	4	0.427309	0.1628	0.264509	0.000592634	0.00825736
FCRL6	4	1.37311	0.574354	0.798755	0.000592634	0.00825736
RBP5	4	0.955423	0.395139	0.560283	0.000592634	0.00825736
GDF15	4	0.413309	-0.0928987	0.506208	0.000648959	0.00895686
SORCS2	4	0.757605	0.378486	0.379118	0.000668815	0.00914464
CD27	4	0.420823	0.0100557	0.410767	0.000731822	0.00973323
FGF21	4	2.15906	0.969541	1.18952	0.000731822	0.00973323
SNCG	4	1.31122	0.538328	0.77289	0.000731822	0.00973323
CLEC6A	4	0.951645	0.50928	0.442366	0.000754021	0.00984939
CRTAM	4	1.08805	0.502695	0.58536	0.000754021	0.00984939
HYOU1	4	0.661795	0.504189	0.157607	0.000800306	0.0103615
CTSO	4	0.455777	0.237386	0.218391	0.000824425	0.0105801
LGALS4	4	0.580541	0.0456975	0.534843	0.000836677	0.010644
CTSL	4	0.553514	0.242429	0.311085	0.000849216	0.0107104
CD97	4	0.688827	0.390792	0.298035	0.00086184	0.0107767
WFDC2	4	0.397559	-0.0588165	0.456376	0.000927801	0.0115032
FABP1	4	0.863395	-0.188924	1.05232	0.000955459	0.0116486
INHBC	4	0.462123	0.0359278	0.426195	0.000955459	0.0116486
CA5A	4	-0.378523	-1.25498	0.876461	0.000983878	0.0117025
GPNMB	4	0.568373	0.332213	0.23616	0.000983878	0.0117025
OGN	4	1.05992	0.509934	0.549989	0.000983878	0.0117025
GZMH	4	0.199127	-0.580561	0.779688	0.000998345	0.0117789
SFRP1	4	-0.0751864	-0.624204	0.549017	0.00101308	0.0118571
COLEC12	4	0.504795	0.164395	0.340401	0.00104308	0.0119221
IL12A_IL12B	4	1.19083	0.477153	0.713674	0.00104308	0.0119221
MLN	4	1.87589	1.06307	0.812824	0.00104308	0.0119221
HAVCR1	4	-0.0453955	-0.63532	0.589925	0.00105835	0.0119933
EZR	4	0.325073	0.129684	0.195389	0.0010739	0.0119933
TFF3	4	0.924236	0.405242	0.518995	0.0010739	0.0119933
CD28	4	0.636282	0.331475	0.304807	0.00108959	0.0120763
CST5	4	0.414914	-0.0751696	0.490083	0.00110556	0.0121612
FCRL3	4	0.272609	-0.193775	0.466384	0.00113809	0.0123335
TYMP	4	1.47067	1.14465	0.326015	0.00113809	0.0123335
REG3A	4	1.15624	0.477505	0.678736	0.00131438	0.0141392
IL1RN	4	0.75115	0.296919	0.454231	0.00143191	0.0151804
SPINK1	4	0.785991	0.291632	0.494359	0.00143191	0.0151804
SIGLEC10	4	0.690768	0.378443	0.312325	0.00147315	0.0155052
CCL16	4	1.53732	1.14761	0.389713	0.00151557	0.0156147
DTX3	4	0.583359	0.312633	0.270726	0.00151557	0.0156147
TNFRSF21	4	0.426786	0.226287	0.200499	0.00151557	0.0156147
FGFR2	4	0.421691	0.1909	0.230791	0.00155907	0.0159505
CRIM1	4	0.476018	0.326327	0.149692	0.00160372	0.0162933
ITGB2	4	0.613695	0.361925	0.25177	0.00164954	0.0164168
LILRB4	4	0.30405	-0.0379051	0.341955	0.00164954	0.0164168
FAM3C	4	1.04062	0.782328	0.25829	0.00167279	0.0165357
ADAMTS16	4	0.329	0.0433038	0.285696	0.00174481	0.016905
DPY30	4	0.01415	-0.434886	0.449036	0.00174481	0.016905
IL13RA1	4	0.515659	0.291839	0.22382	0.00179421	0.0171574
LAG3	4	0.993418	0.558814	0.434604	0.00179432	0.0171574
CCL14	4	1.88426	1.6536	0.230657	0.00184506	0.0174155
LTA	4	0.725027	0.443438	0.281589	0.00184512	0.0174155
MARCO	4	0.350723	0.105424	0.245299	0.00189723	0.0177926
CD33	4	0.204377	-0.361548	0.565925	0.00200554	0.0185703
SMOC1	4	0.0806182	-0.174339	0.254957	0.00200554	0.0185703
CCL19	4	2.17578	1.6234	0.552381	0.0020618	0.0188526
VSIG4	4	0.647795	0.229052	0.418744	0.0020618	0.0188526
AGRN	4	0.574495	0.267187	0.307308	0.0021195	0.0192598
REG4	4	0.874791	0.344343	0.530448	0.00217862	0.0193176
LTA4H	4	0.75775	0.399953	0.357797	0.00217868	0.0193176
PILRB	4	0.73495	0.249877	0.485073	0.00217868	0.0193176
BST2	4	0.547086	0.0848329	0.462253	0.00220877	0.0194664
LGALS1	4	1.0798	0.699997	0.379803	0.00223937	0.019618
P4HB	4	0.204555	-0.0184861	0.223041	0.00230161	0.0199246
TNFRSF11A	4	0.857482	0.483209	0.374273	0.00230161	0.0199246
CD6	4	0.142741	-0.196152	0.338893	0.00236542	0.0203566
THY1	4	0.547159	0.273172	0.273987	0.00256672	0.0219597
S100A11	4	1.67932	1.27773	0.401594	0.00263722	0.0224317
ASGR1	4	0.486523	0.222276	0.264247	0.00270941	0.0227815
IL16	4	1.41395	1.02853	0.385416	0.00270949	0.0227815
PLAUR	4	0.775559	0.522356	0.253203	0.00278356	0.0232706
SIGLEC5	4	0.967736	0.201178	0.766558	0.00285948	0.0236113
ALCAM	4	0.512409	0.350118	0.162291	0.0029372	0.0236113
EPHA2	4	0.622395	0.374108	0.248288	0.0029372	0.0236113
CHRDL1	4	0.160268	-0.207743	0.368011	0.00293729	0.0236113
LAYN	4	0.687073	0.416438	0.270635	0.00293729	0.0236113
OSCAR	4	0.489064	0.167311	0.321752	0.00293729	0.0236113
PRSS2	4	1.02148	0.5253	0.496177	0.00293729	0.0236113
LY6D	4	0.305186	-0.00896582	0.314152	0.00318235	0.0254414
FOLR2	4	0.4247	0.13147	0.29323	0.00331179	0.0263323
IFNGR2	4	0.75385	0.248775	0.505075	0.003446	0.0271056
PGF	4	0.363568	0.143918	0.21965	0.0034461	0.0271056
IGSF8	4	0.737236	0.507476	0.22976	0.00363266	0.0282698
LTBP2	4	0.607659	0.206901	0.400758	0.00363276	0.0282698
RARRES2	4	1.93439	1.5749	0.359491	0.0037295	0.0288691
KLK4	4	1.02663	0.380668	0.645963	0.00377864	0.0290218
FOLR1	4	0.506205	0.248015	0.258189	0.00382857	0.0290218
PLA2G15	4	0.438277	0.242332	0.195946	0.00382857	0.0290218
TFF1	4	0.303786	-0.112232	0.416018	0.00382857	0.0290218
CCN3	4	0.591518	0.215615	0.375903	0.00392993	0.029186
VAMP5	4	1.48533	1.10681	0.378515	0.00392993	0.029186
NECTIN2	4	0.699877	0.455491	0.244386	0.00393003	0.029186
GUCA2A	4	0.386768	0.100234	0.286534	0.00403393	0.0298062
CD70	4	0.942136	0.561194	0.380943	0.00436063	0.0317393
HS6ST1	4	0.997623	0.755637	0.241986	0.00447491	0.0324098
FLT3LG	4	0.321123	0.0103949	0.310728	0.00459165	0.0330916
ADGRG1	4	0.615745	-0.109544	0.72529	0.00495913	0.0353912
ANGPTL4	4	0.257214	-0.202037	0.45925	0.00508723	0.0357828
CKAP4	4	0.8459	0.608058	0.237842	0.00508723	0.0357828
BTN3A2	4	1.0684	0.768706	0.299689	0.00508736	0.0357828
NCR1	4	0.446982	0.169658	0.277324	0.00515247	0.0360673
DDAH1	4	0.538164	0.222816	0.315347	0.00549012	0.0378879
EPHB6	4	0.799145	0.599957	0.199188	0.00549012	0.0378879
TXNRD1	4	0.58085	0.386497	0.194353	0.00549025	0.0378879
CD59	4	0.372264	0.215838	0.156426	0.00563082	0.0383157
CDHR5	4	0.316664	-0.0271481	0.343812	0.00563082	0.0383157
INPP1	4	0.0644182	-0.200322	0.26474	0.00570217	0.0386216
ADA	4	0.577427	0.3142	0.263227	0.00577462	0.0389321
TP53INP1	4	0.801005	0.617028	0.183977	0.00584761	0.0392434
RSPO3	4	0.383027	0.109271	0.273756	0.00592172	0.0395593
PPP1R2	4	1.21927	0.920067	0.299201	0.0060722	0.0403801
SPINK4	4	1.38999	0.825461	0.564526	0.00622611	0.0410306
ULBP2	4	0.629914	0.361029	0.268885	0.00622611	0.0410306
SCARF2	4	0.390791	0.0883544	0.302436	0.00638352	0.0418793
COL6A3	4	0.812927	0.489882	0.323045	0.00654435	0.0421789
GNLY	4	-0.0401818	-0.460244	0.420062	0.0065445	0.0421789
NBL1	4	0.305214	0.0572823	0.247931	0.0065445	0.0421789
POLR2F	4	0.909827	0.618319	0.291508	0.0065445	0.0421789
OSMR	4	0.324323	0.172791	0.151532	0.00670897	0.0428623
CLEC1A	4	1.2193	1.01267	0.20663	0.00670913	0.0428623
PDCD5	4	1.12924	0.826692	0.302549	0.00687747	0.0435573
SCARA5	4	0.386768	0.0601038	0.326664	0.00687747	0.0435573
F9	4	0.129895	-0.0583177	0.188213	0.00704959	0.0442642
FCGR3B	4	0.324091	0.0862595	0.237831	0.00704959	0.0442642
CASP1	4	0.694541	0.304248	0.390293	0.00740549	0.0457141
EBI3_IL27	4	0.439236	0.205518	0.233719	0.00740549	0.0457141
IGF2R	4	0.447777	0.267563	0.180214	0.00740549	0.0457141
PTS	4	0.636291	0.257361	0.37893	0.00740549	0.0457141
SIRPB1	4	0.58335	0.306665	0.276685	0.00758924	0.0466515
NOS3	4	1.9899	1.71133	0.278573	0.00777725	0.0472132
SH2D1A	4	0.641691	0.174676	0.467015	0.00777725	0.0472132
RTN4R	4	0.693127	0.425218	0.26791	0.00777743	0.0472132
TINAGL1	4	0.495036	0.319572	0.175464	0.00796923	0.0479816
CPB1	4	1.07089	0.659903	0.410984	0.00816601	0.0489626
CD163	4	0.254409	-0.0683861	0.322795	0.00857188	0.0509783
CD46	4	0.481595	0.314522	0.167074	0.00857188	0.0509783
PPCDC	4	0.747527	0.478094	0.269434	0.00878131	0.0515957
IL15	4	0.390773	0.230903	0.15987	0.0087815	0.0515957
ROBO2	4	0.125627	0.00857975	0.117048	0.0087815	0.0515957
NOTCH1	4	0.4127	0.335985	0.0767152	0.00888763	0.0520104
CD300LF	4	0.566573	0.15359	0.412983	0.00899569	0.052225
IL15RA	4	1.05256	0.782494	0.270065	0.00899569	0.052225
B4GALT1	4	0.329168	0.168972	0.160196	0.00921454	0.0524547
CFC1	4	0.923564	0.637668	0.285895	0.00921454	0.0524547
LBP	4	1.80718	1.47295	0.33423	0.00921454	0.0524547
SIGLEC7	4	0.43675	0.237281	0.199469	0.00921454	0.0524547
MSLN	4	0.294032	-0.0316076	0.325639	0.00943812	0.0533126
TAFA5	4	0.930891	0.60123	0.329661	0.00943812	0.0533126
MUC13	4	1.04898	0.73717	0.311812	0.00966631	0.0537723
IL18R1	4	0.390932	0.170365	0.220567	0.00966653	0.0537723
PDCD6	4	0.332886	-0.147466	0.480352	0.00966653	0.0537723
SLAMF8	4	-0.0799182	-0.462429	0.382511	0.00966653	0.0537723
CXCL1	4	3.71925	3.42394	0.295311	0.00989985	0.0544492
RELT	4	0.852191	0.608035	0.244155	0.00989985	0.0544492
SCG2	4	0.353509	0.139358	0.214151	0.00989985	0.0544492
CGA	4	1.84226	1.01871	0.823551	0.010138	0.0549339
CCL2	4	1.13984	0.880658	0.259183	0.0101382	0.0549339
ENAH	4	0.966545	0.726465	0.240081	0.0101382	0.0549339
GSTA3	4	0.449432	-0.123909	0.573341	0.0101382	0.0549339
HSPG2	4	0.461986	0.217203	0.244784	0.0103816	0.0560453
CPA2	4	0.836518	0.344759	0.491759	0.010505	0.0565031
NRP2	4	0.368691	0.198722	0.169969	0.01063	0.0567591
DUSP3	4	1.42421	0.642087	0.782122	0.0106302	0.0567591
CCL5	4	4.85892	4.50102	0.357905	0.0108841	0.0579034
TRIAP1	4	0.342736	0.013481	0.329255	0.0111431	0.0590667
NOMO1	4	0.321555	0.174071	0.147484	0.0114081	0.059821
VWA1	4	0.714118	0.427457	0.286661	0.0114081	0.059821
VWF	4	-0.195873	-0.551638	0.355765	0.0116784	0.0608025
CXCL14	4	-0.667873	-0.850577	0.182704	0.0118154	0.0612978
GCNT1	4	1.19318	0.951034	0.242143	0.0119544	0.0617995
ITGA5	4	-0.451345	-0.598235	0.14689	0.0122361	0.0621091
IFNGR1	4	0.192955	0.0834924	0.109462	0.0123784	0.0621091
CCDC80	4	0.784632	0.519544	0.265088	0.0123789	0.0621091
NEFL	4	0.7039	0.291104	0.412796	0.0123789	0.0621091
GPKOW	4	0.657895	0.479467	0.178428	0.0125235	0.0621091
CD79B	4	0.533345	0.313491	0.219854	0.0125237	0.0621091
CEP85	4	1.39655	1.06898	0.327562	0.0125237	0.0621091
COL18A1	4	0.6589	0.496814	0.162086	0.0125237	0.0621091
ENTPD6	4	0.773382	0.602105	0.171277	0.0125237	0.0621091
HNMT	4	0.568023	0.178167	0.389856	0.0125237	0.0621091
SORD	4	-0.188168	-0.741809	0.553641	0.0125237	0.0621091
MDK	4	0.557882	0.297071	0.260811	0.0128173	0.0629252
PRSS8	4	0.0745864	-0.266733	0.341319	0.0128173	0.0629252
MAD1L1	4	1.17427	0.801642	0.372626	0.0131169	0.0639669
NTproBNP	4	1.03816	0.410763	0.6274	0.0131169	0.0639669
LY9	4	0.363414	0.180271	0.183143	0.0135778	0.0657757
PTGDS	4	0.31445	0.0668722	0.247578	0.0135778	0.0657757
CCL27	4	2.2081	1.89984	0.308262	0.0137349	0.0660991
FGF23	4	-0.8374	-1.16511	0.327711	0.0137349	0.0660991
CD4	4	0.262609	0.150056	0.112553	0.0140534	0.0667535
DEFA1_DEFA1B	4	0.609823	0.345077	0.264746	0.0140534	0.0667535
FCGR2A	4	0.0822182	-0.185903	0.268121	0.0140534	0.0667535
ACVRL1	4	0.843936	0.655449	0.188487	0.0143784	0.0678567
PCDH17	4	0.335755	0.130466	0.205289	0.0143784	0.0678567
LDLR	4	-0.136764	-0.53993	0.403167	0.01471	0.0691985
CPM	4	0.416659	0.13039	0.286269	0.0150483	0.0703377
TFF2	4	0.590582	0.118991	0.471591	0.0150483	0.0703377
LRRC25	4	0.689709	0.473463	0.216246	0.0152198	0.0709125
PCSK9	4	0.771932	0.475962	0.29597	0.0153929	0.0712681
PTK7	4	0.592059	0.343191	0.248868	0.0153935	0.0712681
CDH2	4	0.493364	0.151908	0.341456	0.0157453	0.0724398
GPR37	4	1.02376	0.662925	0.360838	0.0161048	0.0736292
LILRB2	4	0.681286	0.458001	0.223285	0.0161048	0.0736292
IL1RL2	4	0.482386	0.261022	0.221365	0.0164712	0.0748365
PSME2	4	0.913332	0.699937	0.213395	0.0166568	0.0754455
THOP1	4	0.190841	0.0257278	0.165113	0.0172256	0.0768341
FURIN	4	0.663414	0.385043	0.278371	0.017226	0.0768341
CALB1	4	0.482527	0.238213	0.244315	0.0176146	0.0780914
SERPINB8	4	1.24231	0.853739	0.388574	0.0176146	0.0780914
CPA1	4	1.209	0.825629	0.383375	0.0184146	0.0801819
CHI3L1	4	1.10017	0.807058	0.293114	0.018415	0.0801819
KLK11	4	0.114709	-0.104258	0.218967	0.018415	0.0801819
SHMT1	4	0.132541	-0.326948	0.459489	0.018415	0.0801819
KYNU	4	0.490173	0.154987	0.335185	0.018827	0.0817326
CCL4	4	1.64625	1.32864	0.317609	0.0192467	0.0820945
CXCL17	4	0.462559	0.124062	0.338497	0.0192467	0.0820945
BCAM	4	0.374055	0.207663	0.166391	0.019247	0.0820945
MMP12	4	0.150491	-0.331158	0.481649	0.019247	0.0820945
MVK	4	0.930464	0.602551	0.327913	0.0196752	0.0834344
EPS8L2	4	0.386464	0.158029	0.228435	0.020111	0.0847939
IL1R1	4	0.593373	0.487041	0.106332	0.0201117	0.0847939
DPT	4	0.213105	-0.037838	0.250943	0.0205567	0.0859269
LTBR	4	0.225477	0.0162861	0.209191	0.0205567	0.0859269
TIMP1	4	1.29071	1.14467	0.146036	0.0205567	0.0859269
PSME1	4	1.19846	0.971448	0.227011	0.0210098	0.0868301
CCL8	4	-2.02495	-2.26759	0.242644	0.0210102	0.0868301
GBP2	4	-0.323795	-0.526649	0.202854	0.0210102	0.0868301
GRPEL1	4	0.907268	0.572803	0.334466	0.0210102	0.0868301
FMNL1	4	2.25703	1.89426	0.362767	0.0214723	0.0879945
SERPINA9	4	0.794936	0.375622	0.419315	0.0214723	0.0879945
SLITRK2	4	0.680268	0.452932	0.227337	0.0214723	0.0879945
BSG	4	0.270073	0.122466	0.147607	0.0217064	0.088705
TIGAR	4	0.950627	0.727219	0.223408	0.021943	0.0889283
ANXA5	4	0.33185	0.175428	0.156422	0.0219434	0.0889283
IL18	4	0.0247182	-0.234763	0.259481	0.0224229	0.0903728
LCN2	4	0.778705	0.520527	0.258178	0.0224233	0.0903728
SPON2	4	0.989523	0.718591	0.270932	0.0229124	0.0920903
LILRA5	4	0.413005	0.238594	0.174411	0.0234107	0.0935789
TNFRSF19	4	0.910159	0.690572	0.219587	0.0234107	0.0935789
EIF5A	4	0.00636818	-0.129072	0.13544	0.023663	0.0943198
BRK1	4	0.685382	0.480575	0.204807	0.0239184	0.0943198
EDA2R	4	0.594405	0.169423	0.424982	0.0239184	0.0943198
ELOA	4	1.5389	1.17159	0.367308	0.0239184	0.0943198
XCL1	4	0.73665	0.390747	0.345903	0.0239184	0.0943198
CREG1	4	0.671282	0.476429	0.194853	0.0241754	0.0948221
LXN	4	0.3759	0.205768	0.170132	0.0241754	0.0948221
CCL18	4	1.04149	0.601725	0.439766	0.0249625	0.0968705
CD99L2	4	0.607841	0.448437	0.159404	0.0249625	0.0968705
CES3	4	-0.1914	-0.4412	0.2498	0.0249625	0.0968705
GSTA1	4	0.1727	-0.548742	0.721442	0.0249625	0.0968705
CAPG	4	0.517668	0.0401658	0.477502	0.0254992	0.098431
TFPI	4	0.154555	0.0171899	0.137365	0.0254992	0.098431
CCL7	4	1.29004	1.00857	0.281471	0.0260459	0.099232
CRELD2	4	0.788218	0.573285	0.214933	0.0260459	0.099232
GAS6	4	0.546518	0.42738	0.119138	0.0260459	0.099232
IL6R	4	0.190509	-0.0131051	0.203614	0.0260459	0.099232
TNFRSF12A	4	0.675	0.417604	0.257396	0.0260459	0.099232
PAM	4	1.33281	1.22262	0.110196	0.0266017	0.100567
IL4	4	0.624668	0.160096	0.464572	0.0266026	0.100567
NT5E	4	0.154432	-0.171137	0.325569	0.0266026	0.100567
APBB1IP	4	2.14054	1.76379	0.376743	0.0271696	0.102183
TIE1	4	0.3915	0.172876	0.218624	0.0271696	0.102183
CLPS	4	1.70097	1.33846	0.36251	0.027747	0.103821
CTSZ	4	0.229677	0.00945063	0.220227	0.027747	0.103821
FCRL2	4	0.153295	-0.154972	0.308268	0.028335	0.105213
OGFR	4	0.935609	0.766629	0.16898	0.028335	0.105213
EIF4EBP1	4	1.13867	0.861032	0.277641	0.0286325	0.106049
FST	4	0.436545	0.180543	0.256002	0.0289336	0.106624
PAG1	4	1.52496	1.25976	0.265198	0.0289336	0.106624
IL17A	4	-0.0997955	-0.480176	0.38038	0.0295431	0.108325
QDPR	4	0.137332	-0.058543	0.195875	0.0298515	0.109182
FLT4	4	0.525955	0.32751	0.198444	0.0301636	0.109775
LHB	4	-2.46766	-2.83731	0.36965	0.0301636	0.109775
FLT1	4	0.157727	0.0820544	0.0756728	0.0314378	0.113847
MMP1	4	3.49543	3.19627	0.299158	0.0314383	0.113847
CD300LG	4	0.653668	0.383835	0.269833	0.0320928	0.114797
CHIT1	4	-0.137941	-0.423043	0.285102	0.0320928	0.114797
CNTN2	4	0.726432	0.408981	0.317451	0.0320928	0.114797
MOG	4	0.734259	0.455729	0.27853	0.0320928	0.114797
FCRL1	4	0.395086	0.209385	0.185702	0.0327589	0.116044
ITGAM	4	0.569232	0.391504	0.177728	0.0327589	0.116044
SLITRK6	4	0.738327	0.610767	0.12756	0.0327589	0.116044
VEGFA	4	2.28455	1.96746	0.317088	0.0327589	0.116044
CD93	4	0.403623	0.237656	0.165967	0.0334359	0.11731
IL17F	4	0.622986	0.430005	0.192981	0.0334364	0.11731
NUDC	4	0.791905	0.595947	0.195958	0.0334369	0.11731
ANGPT2	4	0.563832	0.387268	0.176563	0.0341268	0.119159
TFRC	4	0.191295	0.0121848	0.179111	0.0348283	0.119612
CHEK2	4	0.149564	0.0233456	0.126218	0.0348288	0.119612
ENO1	4	1.10812	0.761657	0.346461	0.0348288	0.119612
NADK	4	2.92433	2.48466	0.439672	0.0348288	0.119612
OXT	4	0.32635	-0.629382	0.955732	0.0348288	0.119612
PLAT	4	0.0218409	-0.350601	0.372442	0.0348288	0.119612
RBP2	4	0.516005	0.061838	0.454167	0.0355426	0.12037
CALB2	4	0.496714	0.301959	0.194754	0.0355432	0.12037
CANT1	4	0.699841	0.60507	0.0947713	0.0355432	0.12037
CCL13	4	1.94826	1.57794	0.370316	0.0355432	0.12037
RNASE3	4	7.49939	6.71134	0.788042	0.0355432	0.12037
TNC	4	0.653195	0.461503	0.191693	0.0355432	0.12037
CNTNAP2	4	0.886145	0.6273	0.258845	0.03627	0.121984
FOLR3	4	-2.40465	-2.7973	0.392643	0.03627	0.121984
HAO1	4	0.4607	-0.408947	0.869647	0.03627	0.121984
IGSF3	4	0.488645	0.335018	0.153628	0.0370094	0.124185
PRTN3	4	1.90238	1.55071	0.351669	0.0377616	0.126419
ADAM22	4	0.715409	0.482399	0.23301	0.0385268	0.128102
CD302	4	0.740509	0.507496	0.233013	0.0385268	0.128102
PXN	4	2.75228	2.28335	0.468929	0.0385268	0.128102
AGR2	4	1.27537	0.606228	0.66914	0.0393051	0.129512
DLK1	4	0.184523	-0.125247	0.30977	0.0393051	0.129512
PI3	4	0.571282	0.221471	0.349811	0.0409013	0.132388
FOPNL	4	0.100359	-0.0819443	0.182303	0.0409019	0.132388
LEPR	4	0.692514	0.497078	0.195435	0.0409019	0.132388
MZB1	4	-0.0177318	-0.277894	0.260162	0.0409019	0.132388
SKAP1	4	0.957273	0.583428	0.373845	0.0409019	0.132388
TXNDC15	4	0.0964818	-0.0191165	0.115598	0.0409019	0.132388
NUCB2	4	1.15606	1.02641	0.12965	0.0417207	0.134148
TXLNA	4	1.70544	1.42424	0.281198	0.0417207	0.134148
CASP8	4	2.04482	1.76039	0.284431	0.0425533	0.136226
CTSD	4	0.135909	0.0360646	0.0998445	0.0425533	0.136226
IPCEF1	4	3.31198	2.83376	0.478219	0.0433999	0.138031
KITLG	4	0.515577	0.347686	0.167891	0.0433999	0.138031
KYAT1	4	0.74825	0.48643	0.26182	0.0433999	0.138031
CASP10	4	2.00977	1.6532	0.356574	0.0442607	0.140463
TXNDC5	4	0.429905	0.258637	0.171268	0.0446959	0.141231
CCL23	4	1.112	0.956305	0.15569	0.0478494	0.150222
CTRB1	4	1.26322	0.926524	0.336699	0.0483141	0.151356
ACAN	4	0.225936	0.0138937	0.212043	0.0487838	0.151853
FABP5	4	1.22044	0.774619	0.445817	0.0487838	0.151853
NOTCH3	4	0.522636	0.344213	0.178424	0.0487838	0.151853
C1QA	4	0.313768	0.165884	0.147885	0.0497335	0.153827
NMNAT1	4	3.25898	2.76888	0.490098	0.0497335	0.153827
VAT1	4	0.147509	0.0509025	0.0966066	0.0497335	0.153827
ANXA11	5	2.99842	1.91312	1.0853	4.36786e-08	6.39018e-05
HGF	5	1.66484	1.04016	0.624681	1.23798e-07	9.05582e-05
ANXA3	5	1.91141	0.74818	1.16322	2.96147e-07	0.000118729
SAMD9L	5	2.61727	1.72258	0.894687	3.39085e-07	0.000118729
MSRA	5	1.85529	1.10635	0.748936	4.05772e-07	0.000118729
AXIN1	5	2.23942	1.53497	0.704448	6.90674e-07	0.000168409
SNAP23	5	2.84602	1.61326	1.23276	1.24125e-06	0.000206147
ERBIN	5	2.17826	1.36453	0.813734	1.26827e-06	0.000206147
LBR	5	3.38229	2.26276	1.11953	1.26827e-06	0.000206147
SCAMP3	5	2.7801	1.69277	1.08733	1.57047e-06	0.000206147
FKBP5	5	3.74487	2.46756	1.27732	1.86095e-06	0.000206147
DNAJA2	5	3.99979	2.89651	1.10328	1.94127e-06	0.000206147
MMP8	5	4.3178	2.64932	1.66848	1.94127e-06	0.000206147
MAP3K5	5	3.13254	2.04216	1.09038	2.02491e-06	0.000206147
SERPINB1	5	2.25787	1.29129	0.966573	2.2027e-06	0.000206147
STK4	5	0.96891	0.49703	0.47188	2.29712e-06	0.000206147
MESD	5	0.871955	0.502375	0.36958	2.39542e-06	0.000206147
PTPN1	5	2.92758	2.03537	0.892207	2.71515e-06	0.000217938
AIF1	5	0.9775	0.258435	0.719065	2.83036e-06	0.000217938
DBNL	5	3.742	2.60779	1.13421	3.34098e-06	0.000242563
ICA1	5	1.51452	0.929604	0.584921	3.48176e-06	0.000242563
DNMBP	5	2.27268	1.49658	0.776103	3.93879e-06	0.000261026
STX8	5	1.15065	0.563193	0.587457	4.10362e-06	0.000261026
MNDA	5	6.20078	4.75181	1.44898	4.83175e-06	0.000273819
DAB2	5	1.41897	0.910489	0.508481	5.03186e-06	0.000273819
PAG1	5	1.82056	1.19332	0.627245	5.03218e-06	0.000273819
PPP1R12A	5	3.2377	2.33852	0.899183	5.13503e-06	0.000273819
SNAP29	5	3.80606	2.82425	0.981806	5.24056e-06	0.000273819
CRACR2A	5	4.10304	2.93417	1.16887	5.45684e-06	0.000275288
CDKN2D	5	2.42713	1.1829	1.24422	5.91642e-06	0.000279026
FADD	5	2.41332	1.80518	0.608141	5.91642e-06	0.000279026
FYB1	5	2.54275	1.74703	0.795723	6.15969e-06	0.000279026
MPO	5	2.72172	1.78831	0.933408	6.41252e-06	0.000279026
NFATC1	5	2.37296	1.66004	0.71292	6.67525e-06	0.000279026
YES1	5	2.75843	1.99727	0.761158	6.67525e-06	0.000279026
FGR	5	2.57896	1.65525	0.923708	6.94827e-06	0.0002795
APEX1	5	3.54472	2.42384	1.12088	7.08832e-06	0.0002795
PDLIM7	5	3.34302	2.0766	1.26642	7.52668e-06	0.0002795
CEACAM8	5	2.55302	1.70034	0.852682	7.83288e-06	0.0002795
CORO1A	5	3.68897	2.64439	1.04457	7.83288e-06	0.0002795
TACC3	5	2.69591	1.83947	0.856436	7.83288e-06	0.0002795
CIAPIN1	5	2.42807	1.58375	0.844317	8.48138e-06	0.000295435
OSM	5	3.06951	2.04225	1.02726	9.55118e-06	0.000324962
EGF	5	5.60062	4.78367	0.816955	1.07492e-05	0.00035741
PRDX5	5	3.64506	2.80981	0.835253	1.16261e-05	0.000377979
ATOX1	5	2.09078	1.30229	0.788483	1.35892e-05	0.000423
GP6	5	3.2602	2.43831	0.821893	1.35892e-05	0.000423
IRAK1	5	1.48643	0.942079	0.544356	1.46847e-05	0.00043847
NFKBIE	5	1.5295	1.06132	0.468175	1.46856e-05	0.00043847
IPCEF1	5	3.7898	2.72759	1.06221	1.5866e-05	0.000455137
TBCB	5	2.91495	1.98606	0.928891	1.5866e-05	0.000455137
TBC1D23	5	2.75645	1.90554	0.850907	1.64896e-05	0.000463929
NAMPT	5	2.76844	1.85052	0.917916	1.71366e-05	0.000473034
MYO9B	5	1.30594	0.795306	0.510639	1.85037e-05	0.000483409
RWDD1	5	1.60979	1.1658	0.443981	1.85037e-05	0.000483409
S100A11	5	1.8932	1.23484	0.658364	1.85037e-05	0.000483409
DBI	5	1.59443	0.92764	0.666787	1.99743e-05	0.000512675
DNAJB8	5	1.32621	0.644973	0.681237	2.07508e-05	0.000519961
PTPN6	5	2.32687	1.48977	0.837096	2.15559e-05	0.000519961
CD40LG	5	1.93042	1.5685	0.361919	2.23894e-05	0.000519961
MANF	5	3.94357	3.06188	0.881687	2.23894e-05	0.000519961
OLR1	5	3.57559	2.52785	1.04775	2.23906e-05	0.000519961
S100A12	5	3.31575	2.25764	1.05811	2.23906e-05	0.000519961
TBC1D5	5	2.22429	1.46894	0.755352	2.32561e-05	0.000529275
SORT1	5	1.69955	1.34454	0.355018	2.41521e-05	0.000529275
ANXA4	5	1.17308	0.74144	0.43164	2.50836e-05	0.000529275
IL1RN	5	1.04703	0.235078	0.811952	2.50836e-05	0.000529275
LAT2	5	1.87618	1.32429	0.551894	2.50836e-05	0.000529275
BAX	5	2.83841	1.81294	1.02548	2.60477e-05	0.000529275
CLEC1B	5	3.57117	3.00405	0.567126	2.60477e-05	0.000529275
LCN2	5	1.01275	0.469112	0.543641	2.60477e-05	0.000529275
MAP2K6	5	3.19525	1.96678	1.22847	2.60477e-05	0.000529275
NBN	5	1.53998	0.602778	0.937197	2.70471e-05	0.000542053
ARHGEF12	5	2.88399	1.92189	0.962092	2.80828e-05	0.000555204
MAVS	5	1.5304	1.06692	0.463477	2.91546e-05	0.000561256
BID	5	1.44542	0.583666	0.861756	2.91561e-05	0.000561256
IRAK4	5	2.38975	1.72863	0.661117	3.38523e-05	0.000642513
COMT	5	1.36665	0.718109	0.648536	3.44857e-05	0.000642513
SIAE	5	2.63042	2.10432	0.5261	3.5134e-05	0.000642513
TGFA	5	2.16378	1.39512	0.768662	3.5134e-05	0.000642513
PMVK	5	4.31971	3.01212	1.30759	3.57901e-05	0.000646431
HCLS1	5	2.85202	2.05789	0.794136	3.78369e-05	0.000652719
MIF	5	1.79281	1.12689	0.665925	3.78369e-05	0.000652719
NCF2	5	2.63784	1.42869	1.20915	3.78369e-05	0.000652719
BACH1	5	2.73515	1.8972	0.837944	3.92613e-05	0.000652719
CRKL	5	3.08063	2.05512	1.02551	3.92613e-05	0.000652719
HSPA1A	5	0.685605	0.0661173	0.619488	3.92613e-05	0.000652719
SERPINB8	5	1.59043	0.77738	0.813048	3.92613e-05	0.000652719
NADK	5	3.39199	2.38004	1.01195	4.07364e-05	0.000669634
TNFSF14	5	3.34725	2.56678	0.78047	4.22641e-05	0.000687026
CC2D1A	5	2.33396	1.47123	0.862722	4.3846e-05	0.000697247
PRTN3	5	2.4654	1.42038	1.04502	4.3846e-05	0.000697247
EGLN1	5	3.22705	2.1306	1.09645	4.5484e-05	0.000700453
FOXO1	5	1.85476	1.30579	0.548975	4.5484e-05	0.000700453
MGMT	5	1.54707	0.763523	0.783545	4.5484e-05	0.000700453
ARG1	5	1.53552	0.763139	0.772384	4.71798e-05	0.000719001
FABP5	5	1.26788	0.773911	0.493974	5.45818e-05	0.000782875
IKBKG	5	3.64433	2.82888	0.815449	5.45818e-05	0.000782875
ILKAP	5	1.22336	0.623381	0.599979	5.45818e-05	0.000782875
MMP9	5	3.2345	2.6088	0.6257	5.45818e-05	0.000782875
PIK3AP1	5	4.22329	3.31165	0.911644	5.45818e-05	0.000782875
USP8	5	0.12211	-0.424233	0.546343	5.45818e-05	0.000782875
EREG	5	3.89002	2.8949	0.995115	6.08416e-05	0.000864188
DAG1	5	1.35375	0.906152	0.447598	6.30721e-05	0.000878847
SCARF1	5	1.85246	1.53299	0.319471	6.30752e-05	0.000878847
GOPC	5	1.21344	0.720333	0.493107	6.53862e-05	0.00088574
RARRES2	5	2.04513	1.55643	0.48869	6.53862e-05	0.00088574
TNFSF11	5	0.328217	-0.453999	0.782217	6.53862e-05	0.00088574
NMNAT1	5	3.77071	2.65463	1.11608	6.77771e-05	0.000909706
FEN1	5	4.59603	3.47241	1.12362	7.02507e-05	0.000925917
RETN	5	1.07841	0.461294	0.617121	7.02507e-05	0.000925917
BCR	5	1.55594	1.09996	0.455986	7.54562e-05	0.000968355
CASP2	5	2.2235	1.25281	0.970691	7.54562e-05	0.000968355
SRC	5	3.01591	2.02364	0.992266	7.54562e-05	0.000968355
S100P	5	3.02314	2.25568	0.767467	7.68097e-05	0.00096947
PPP1R9B	5	2.76295	2.2061	0.55685	7.819e-05	0.00096947
C2CD2L	5	1.52672	0.91579	0.61093	7.81938e-05	0.00096947
METAP2	5	1.46534	0.981661	0.483681	7.81938e-05	0.00096947
ABL1	5	1.54432	1.09662	0.447698	8.1025e-05	0.00098783
EIF4G1	5	2.54381	1.93864	0.605169	8.1025e-05	0.00098783
AZU1	5	4.49165	3.4061	1.08556	8.3953e-05	0.00100675
VPS53	5	1.25901	0.851049	0.407961	8.3953e-05	0.00100675
DPY30	5	0.10316	-0.445777	0.548937	8.69808e-05	0.00103458
MED18	5	1.39372	0.989633	0.404082	9.0103e-05	0.00105467
PLPBP	5	1.69497	1.20448	0.49049	9.01115e-05	0.00105467
APBB1IP	5	2.47554	1.69038	0.785167	9.33485e-05	0.00108388
CPPED1	5	1.29875	0.702854	0.595894	9.66951e-05	0.00109663
DOK2	5	2.39998	1.45505	0.944934	9.66951e-05	0.00109663
LSP1	5	2.97539	2.28477	0.69063	9.66951e-05	0.00109663
ARSB	5	3.63352	3.05018	0.583339	0.000100155	0.00111852
RNF41	5	1.36557	0.888422	0.477153	0.000100155	0.00111852
CSF3	5	0.469865	0.0410074	0.428858	0.000103726	0.00114104
WWP2	5	1.30661	0.81614	0.490465	0.000103731	0.00114104
GYS1	5	2.57578	1.73912	0.836664	0.000111248	0.0012146
NSFL1C	5	2.0709	1.46359	0.607311	0.000115196	0.00124839
DCTN1	5	3.14603	2.60484	0.541184	0.000123493	0.00130921
DECR1	5	1.33851	0.697582	0.640925	0.000123493	0.00130921
NT5C3A	5	2.73724	2.01706	0.720177	0.000123493	0.00130921
ARHGAP25	5	3.93262	3.1004	0.832229	0.00012785	0.00133603
CEBPB	5	2.52157	1.77503	0.746545	0.00012785	0.00133603
TREML2	5	1.24007	0.894082	0.34599	0.000141805	0.00147135
HEXIM1	5	1.29155	0.822554	0.468996	0.000162653	0.00166406
MPIG6B	5	3.41546	2.78555	0.629907	0.000162653	0.00166406
HDGF	5	3.66031	2.35187	1.30843	0.000168298	0.00169807
PFKFB2	5	3.42623	2.48692	0.939305	0.000168298	0.00169807
CASP3	5	2.64947	2.16723	0.482239	0.000174127	0.00173298
CRADD	5	2.65124	2.00126	0.649987	0.000174127	0.00173298
SRP14	5	3.67493	2.71775	0.957182	0.000180146	0.00178076
CASP8	5	2.36722	1.6878	0.679415	0.000186359	0.00182982
STAMBP	5	1.29184	0.865028	0.426807	0.000192774	0.00188019
HPCAL1	5	1.55768	1.20751	0.350165	0.000199396	0.00191919
LPCAT2	5	1.89835	1.23129	0.667057	0.000199396	0.00191919
TJAP1	5	1.61879	1.24197	0.376823	0.000202769	0.0019389
ADAM8	5	0.833155	0.49592	0.337235	0.000206231	0.0019592
MAD1L1	5	1.37567	0.761112	0.614563	0.000213286	0.00201315
BANK1	5	3.03651	2.20566	0.830849	0.000235835	0.00216998
GSAP	5	-4.00145	-4.53508	0.533627	0.000235835	0.00216998
PLAUR	5	0.85716	0.508459	0.348701	0.000235835	0.00216998
SKAP2	5	5.09757	4.26637	0.831203	0.000235835	0.00216998
WASF1	5	1.22237	0.802906	0.419469	0.000239784	0.00219252
NPM1	5	3.01914	2.30935	0.709796	0.00025209	0.00227659
PADI4	5	4.01182	2.98553	1.02629	0.000260606	0.00233906
ELOA	5	1.82459	1.11012	0.714469	0.000269391	0.00240317
IL16	5	1.53509	1.00814	0.526944	0.000297441	0.00254478
PRKAB1	5	1.16705	0.680569	0.486486	0.000297441	0.00254478
PRKRA	5	2.02685	1.42272	0.604134	0.000297441	0.00254478
RASSF2	5	2.66439	1.72779	0.9366	0.000297441	0.00254478
TNFRSF14	5	1.09153	0.836974	0.254561	0.000297441	0.00254478
CD63	5	-0.406665	-0.891807	0.485142	0.000307384	0.00259944
PXN	5	3.13843	2.19958	0.93885	0.000307384	0.00259944
DDX58	5	1.77927	1.236	0.543266	0.000317637	0.00267071
SULT1A1	5	3.98771	3.00254	0.985167	0.000328209	0.00274383
DAPP1	5	0.579923	0.134041	0.445881	0.000339097	0.00280293
TBL1X	5	1.37139	0.838431	0.532959	0.000339111	0.00280293
DRG2	5	0.87995	0.596983	0.282967	0.00035035	0.00287956
CCL7	5	1.57304	0.945643	0.627397	0.000373881	0.00303882
SIRT2	5	1.47313	0.93532	0.537805	0.000373881	0.00303882
FURIN	5	0.747105	0.371252	0.375853	0.000386193	0.00312155
CLEC5A	5	0.68555	0.379743	0.305807	0.000398883	0.00320641
DEFA1_DEFA1B	5	0.878748	0.285213	0.593535	0.00042544	0.00336443
CASP10	5	2.24635	1.60359	0.642767	0.000453642	0.00351152
MGLL	5	2.32581	1.81414	0.511677	0.000453642	0.00351152
PGLYRP1	5	1.31878	0.850005	0.46877	0.000453642	0.00351152
CAMKK1	5	0.8981	0.470956	0.427144	0.00046837	0.00360645
TRIM5	5	1.81894	1.31105	0.507888	0.000499231	0.00382395
CASP1	5	0.811255	0.285067	0.526188	0.000531959	0.00405342
DFFA	5	1.56153	1.12695	0.434578	0.000549063	0.00414061
FKBP1B	5	1.80511	1.19782	0.607291	0.000549063	0.00414061
PEBP1	5	1.05647	0.655434	0.401034	0.000603497	0.00452778
LACTB2	5	0.79863	0.501751	0.296879	0.000673313	0.0050258
SRPK2	5	1.37614	0.851238	0.524907	0.000683907	0.00507897
VSIR	5	1.47341	1.08276	0.390641	0.000705511	0.00521294
SDC4	5	2.03724	1.70055	0.336693	0.000774157	0.00566316
APP	5	4.11555	3.76573	0.349826	0.000774185	0.00566316
SF3B4	5	1.08987	0.679604	0.410266	0.000798422	0.0058114
FMNL1	5	2.53273	1.83514	0.697587	0.000849022	0.0061491
ENO1	5	1.17573	0.753517	0.422216	0.000875423	0.00630908
STX6	5	1.03394	0.581988	0.451947	0.000902583	0.00647293
FGFR1OP	5	1.88017	1.36909	0.51108	0.00093049	0.00660851
FXN	5	1.11261	0.800038	0.31257	0.000930522	0.00660851
LAMP2	5	0.460952	0.294048	0.166905	0.000959261	0.0067797
SNX9	5	1.48795	1.06733	0.420619	0.00098882	0.00695502
GP1BA	5	0.727225	0.479305	0.24792	0.00101922	0.00710057
TBCC	5	1.47676	1.03766	0.439101	0.00105045	0.00724933
STX4	5	2.92251	2.42354	0.498968	0.00105048	0.00724933
BIRC2	5	0.65038	0.253469	0.396911	0.0010826	0.00733283
CD164	5	1.08345	0.813881	0.269567	0.00108263	0.00733283
CD69	5	1.99495	1.52864	0.466306	0.00108263	0.00733283
USO1	5	2.27572	1.70624	0.569485	0.00108263	0.00733283
GLRX	5	1.26503	0.820149	0.444886	0.00114964	0.0077155
VTA1	5	0.820867	0.426269	0.394599	0.00118462	0.0079137
BIN2	5	1.89483	1.22011	0.674721	0.00122054	0.00804348
CHMP1A	5	2.04216	1.65533	0.386827	0.00122054	0.00804348
CDHR5	5	0.356255	-0.0284346	0.38469	0.00125747	0.00824966
CERT	5	1.61113	1.17123	0.439903	0.00127627	0.00833566
APRT	5	2.04334	1.64982	0.393525	0.00129542	0.00842312
STAT5B	5	3.48447	2.67486	0.809606	0.00133443	0.00860032
SEMA4D	5	1.14603	0.972373	0.173659	0.00139494	0.00895084
CDKN1A	5	1.41484	1.06555	0.349298	0.00141568	0.00904425
TXLNA	5	1.79377	1.40938	0.384393	0.00145806	0.0092745
PTX3	5	1.34015	0.873212	0.466938	0.00150155	0.00946886
PLA2G2A	5	1.17547	0.713391	0.462077	0.0015462	0.00970853
SERPINB9	5	1.56593	1.34444	0.221493	0.00159211	0.00991204
HBEGF	5	2.80524	2.37535	0.429889	0.00159216	0.00991204
CLEC6A	5	0.953085	0.519847	0.433238	0.00163933	0.0100349
EIF4B	5	1.02923	0.598722	0.430508	0.00163933	0.0100349
F9	5	0.140485	-0.0562852	0.19677	0.00163933	0.0100349
NUB1	5	1.4483	1.06308	0.385224	0.00168777	0.0102884
VIM	5	3.03796	2.36261	0.675359	0.00173748	0.0105042
CAPG	5	0.68897	0.00965926	0.679311	0.00173754	0.0105042
LRMP	5	1.23766	0.844272	0.393388	0.00178865	0.0107687
PLXNB3	5	1.18539	0.865431	0.319959	0.00189503	0.0113624
ARID4B	5	0.97223	0.614341	0.357889	0.00212537	0.0125384
SUGT1	5	1.62652	1.12981	0.49671	0.00212544	0.0125384
FOPNL	5	0.22701	-0.108715	0.335725	0.00218692	0.0127469
PPP1R2	5	1.26096	0.917162	0.343793	0.0023148	0.0134387
GRAP2	5	1.11332	0.737921	0.375404	0.00244949	0.0141645
CDC37	5	0.466728	0.219429	0.247298	0.0025195	0.0145119
CALCOCO1	5	3.99713	3.41138	0.585744	0.00274063	0.0155409
DARS	5	2.07932	1.67264	0.406683	0.00274063	0.0155409
SPARC	5	3.80633	3.51281	0.293517	0.00289776	0.016243
MICB_MICA	5	0.67041	-0.110021	0.780431	0.00297937	0.0166367
EDAR	5	2.77017	1.9764	0.793763	0.0031489	0.0173843
INHBC	5	0.460923	0.0467475	0.414175	0.0031489	0.0173843
PRKAR1A	5	1.02657	0.55758	0.46899	0.0031489	0.0173843
TARBP2	5	1.49597	1.13156	0.364414	0.00323693	0.0177364
VNN2	5	1.68487	1.32809	0.356779	0.00332719	0.018163
LEP	5	2.29571	1.18299	1.11272	0.00341974	0.0185988
NINJ1	5	0.877465	0.561711	0.315754	0.00361181	0.019499
CA13	5	2.76978	1.95532	0.814454	0.00361191	0.019499
THPO	5	1.77109	1.55281	0.218276	0.00391861	0.0210769
SLC27A4	5	0.91911	0.475186	0.443924	0.00402598	0.0215751
CTSS	5	0.27408	0.130817	0.143263	0.0041358	0.0219239
PLIN3	5	1.40463	1.17562	0.229009	0.00413602	0.0219239
POLR2F	5	0.96444	0.612032	0.352408	0.00413602	0.0219239
STX16	5	0.673715	0.456648	0.217067	0.00424878	0.0222795
FHIT	5	1.2173	0.663464	0.553831	0.00436432	0.0228036
MAX	5	1.34857	0.896814	0.451756	0.00448271	0.023256
ATP5IF1	5	1.75523	1.34245	0.412776	0.00472812	0.0243571
FUS	5	0.452375	0.0765099	0.375865	0.00485552	0.0248379
S100A4	5	0.72805	0.480202	0.247848	0.00485552	0.0248379
LAT	5	2.84009	2.58677	0.253315	0.00491994	0.0250797
TRIM21	5	1.95907	1.49701	0.462061	0.00498589	0.0253276
MITD1	5	2.61332	2.25425	0.359074	0.00511929	0.0258266
FCAR	5	1.25445	0.863838	0.390615	0.00511942	0.0258266
TDRKH	5	0.95129	0.619141	0.332149	0.00525603	0.0263348
PPIB	5	3.18232	2.76253	0.419787	0.00525616	0.0263348
CLEC4D	5	1.92159	1.31972	0.601862	0.00539594	0.0267615
HSPB1	5	1.58633	1.11533	0.471002	0.00539621	0.0267615
TRAF2	5	2.03046	1.57956	0.450902	0.00539621	0.0267615
METAP1D	5	1.33853	1.00894	0.32959	0.0056863	0.0280103
PLXNA4	5	1.73602	1.40242	0.333601	0.00583677	0.028655
FABP4	5	1.00487	0.47837	0.526498	0.00599068	0.0292145
PARK7	5	0.563057	0.26948	0.293578	0.00599068	0.0292145
C2	5	0.599943	0.410476	0.189467	0.00614823	0.0298833
TPP1	5	1.39339	1.19387	0.199522	0.00647442	0.0310568
RAB6A	5	1.78506	1.4133	0.371764	0.00647458	0.0310568
FLI1	5	1.16393	0.814254	0.349681	0.00664353	0.0316595
TMSB10	5	1.74427	1.2182	0.526071	0.00664353	0.0316595
CEP85	5	1.43579	1.06738	0.368415	0.00699336	0.033111
CKAP4	5	0.835985	0.616379	0.219606	0.00717424	0.0337497
FKBP4	5	0.793845	0.485944	0.307901	0.00717441	0.0337497
INPPL1	5	1.23853	0.884506	0.354029	0.007549	0.0350617
CLPP	5	1.65702	1.30776	0.349263	0.00754918	0.0350617
CD84	5	1.16167	0.980784	0.180886	0.00774306	0.0357353
CD99L2	5	0.59759	0.454904	0.142686	0.0079414	0.0364209
EBAG9	5	1.48222	1.19747	0.284755	0.0079414	0.0364209
LBP	5	1.92137	1.453	0.468363	0.00814428	0.0370034
TNFRSF10C	5	1.02043	0.613217	0.407213	0.00814428	0.0370034
KDR	5	0.38671	0.192269	0.194441	0.00922988	0.0411686
ABHD14B	5	1.12667	0.810581	0.316084	0.0104426	0.0458784
HGS	5	0.483635	0.272594	0.211041	0.0107015	0.0467364
TBC1D17	5	1.07342	0.759715	0.313705	0.0109662	0.0471878
RCOR1	5	0.732925	0.614769	0.118156	0.0109664	0.0471878
SPINT2	5	1.57055	1.34085	0.229701	0.0109664	0.0471878
CXCL6	5	3.65544	3.36615	0.289292	0.0112369	0.0482097
RNASE3	5	7.57569	6.71196	0.863735	0.0117956	0.0504588
FETUB	5	0.55885	0.310227	0.248623	0.0123788	0.0524933
ARSA	5	1.69286	1.34076	0.352098	0.0129874	0.0545994
LGALS9	5	0.297665	0.0317111	0.265954	0.01395	0.0579796
GLOD4	5	0.58012	0.416348	0.163772	0.0141161	0.0585039
DIABLO	5	0.918315	0.60249	0.315825	0.0146259	0.060107
SERPINE1	5	3.22649	3.03522	0.191266	0.0146262	0.060107
STXBP3	5	0.399535	0.225248	0.174287	0.014975	0.0611967
MZT1	5	0.943955	0.778478	0.165477	0.0153308	0.0619597
CD177	5	-0.04238	-0.613825	0.571445	0.0153311	0.0619597
IL1B	5	0.10552	-0.14261	0.24813	0.0153311	0.0619597
AKT1S1	5	2.0499	1.75955	0.290347	0.0160658	0.0643951
MPHOSPH8	5	1.08535	0.868967	0.216378	0.0160658	0.0643951
PDCD5	5	1.09594	0.842386	0.253549	0.0164446	0.0655543
GUSB	5	0.977773	0.61432	0.363452	0.0168312	0.0667319
PLA2G4A	5	0.75764	0.596732	0.160908	0.0176285	0.0687746
PSIP1	5	1.95816	1.53092	0.427246	0.0176285	0.0687746
CXCL1	5	3.75333	3.42282	0.330514	0.0180394	0.0700043
F11R	5	1.13519	0.90452	0.23067	0.0188864	0.0723321
LGMN	5	0.983165	0.790914	0.192251	0.0195436	0.0742658
PRDX3	5	0.994835	0.72311	0.271725	0.0197677	0.0747304
IMPA1	5	0.707635	0.519617	0.188018	0.0197681	0.0747304
PSMD9	5	1.25303	1.0095	0.243536	0.0202222	0.0760542
GPKOW	5	0.692355	0.475364	0.216991	0.0216393	0.0803523
VEGFA	5	2.36589	1.9552	0.410692	0.0216397	0.0803523
BTC	5	1.73613	1.4793	0.256826	0.022131	0.0819687
IL17RA	5	0.588795	0.346964	0.241831	0.0223799	0.0826812
LYN	5	1.91642	1.66517	0.25125	0.0226316	0.0831925
ARHGAP1	5	0.61346	0.306694	0.306766	0.022632	0.0831925
PARP1	5	0.812565	0.552288	0.260277	0.0231428	0.0846449
IL6	5	1.09987	0.626265	0.473602	0.0236636	0.0863339
FOXO3	5	1.15705	0.511184	0.645866	0.0247359	0.0895756
PQBP1	5	0.963525	0.728883	0.234642	0.0252876	0.0913474
FES	5	1.12782	0.886099	0.241716	0.026423	0.09498
CALB2	5	0.56889	0.288947	0.279943	0.0270071	0.0968415
ERBB3	5	0.28914	0.202586	0.0865536	0.0294561	0.103842
ITGAM	5	0.579268	0.393414	0.185853	0.0294561	0.103842
DNAJB1	5	1.50918	1.17363	0.335557	0.0300974	0.105593
WARS	5	0.0330875	-0.176657	0.209745	0.0300974	0.105593
IGFBP3	5	0.278463	0.0913204	0.187142	0.0307506	0.106607
IQGAP2	5	1.69976	1.35129	0.34847	0.0307506	0.106607
ANGPT1	5	4.80942	4.64364	0.165779	0.0310813	0.107499
PDGFC	5	0.05095	-0.120712	0.171662	0.0314155	0.107639
TGFB1	5	1.77276	1.59625	0.176508	0.0314155	0.107639
TANK	5	1.23696	0.890901	0.346059	0.031416	0.107639
ESAM	5	1.36014	1.24457	0.115567	0.0320932	0.109193
CLIP2	5	2.77148	2.3738	0.39767	0.0320937	0.109193
CHAC2	5	1.03315	0.842505	0.190645	0.0334858	0.112624
RHOC	5	1.91921	1.66223	0.256975	0.0334868	0.112624
SELP	5	1.41176	1.19346	0.218298	0.0342026	0.114504
SMAD1	5	0.858115	0.687422	0.170693	0.0342026	0.114504
IL18R1	5	0.414177	0.170071	0.244107	0.0356733	0.118884
PLAT	5	-0.0181475	-0.331531	0.313384	0.0371976	0.123402
NID2	5	2.82106	2.49761	0.323448	0.0375867	0.12403
CLEC4G	5	0.431325	0.233722	0.197603	0.0379798	0.12403
CXCL3	5	3.84587	3.49604	0.349834	0.0379804	0.12403
OXT	5	0.24666	-0.586107	0.832767	0.0379804	0.12403
SH2B3	5	1.07474	0.890164	0.184576	0.0379804	0.12403
ACP6	5	0.47242	0.248421	0.223999	0.0387771	0.125234
LGALS8	5	0.631598	0.466382	0.165215	0.0387771	0.125234
NCK2	5	0.535485	0.376747	0.158738	0.0395874	0.12729
F7	5	0.35819	0.215563	0.142627	0.039588	0.12729
VEGFC	5	3.53064	3.40226	0.128376	0.040412	0.129375
FXYD5	5	0.43906	0.214488	0.224572	0.0425396	0.135215
IL7	5	3.40209	3.19636	0.205727	0.0429762	0.135215
ATXN10	5	-1.33959	-1.57207	0.232484	0.0429768	0.135215
LYAR	5	0.806785	0.572352	0.234433	0.0429768	0.135215
WAS	5	0.95405	0.668654	0.285396	0.0429768	0.135215
YTHDF3	5	1.53551	1.18393	0.351583	0.0429768	0.135215
SHMT1	5	-0.022775	-0.277253	0.254478	0.0438613	0.137407
SSB	5	0.92634	0.718577	0.207763	0.0447612	0.139628
CD22	5	0.626988	0.421323	0.205665	0.0456766	0.140981
FCER2	5	0.562007	0.331317	0.230691	0.0456766	0.140981
MAP4K5	5	0.69259	0.520526	0.172064	0.0485179	0.148497
CFC1	5	0.851945	0.662411	0.189534	0.0494973	0.150238
MVK	5	0.82529	0.636616	0.188674	0.0494973	0.150238
