## Supplemental Table 7 for "Persistent serum protein signatures define an inflammatory subset of long COVID"

### Sheet: Table S7_v2
Protein	Median expression in INCOV in cluster E	Median expression across INCOV is clusters B,C,D	Delta	P-value	Adjusted P-value	Group
APEX1_MET	1.55437	0.108296	1.44607	3.35785e-08	1.46066e-06	Higher in INCOV E
IKBKG_CVD2	1.7123	0.803001	0.9093	3.35785e-08	1.46066e-06	Higher in INCOV E
NBN_ODA	1.54021	0.284423	1.25578	1.96825e-08	1.46066e-06	Higher in INCOV E
SIRT2_INF	1.39531	0.608635	0.786673	2.94042e-08	1.46066e-06	Higher in INCOV E
FGR_ODA	1.78633	0.883833	0.902496	4.66864e-08	1.62469e-06	Higher in INCOV E
THPO_CVD2	1.25231	0.157942	1.09436	9.52896e-08	2.7634e-06	Higher in INCOV E
RASSF2_ODA	1.68393	0.516692	1.16724	1.23029e-07	3.05815e-06	Higher in INCOV E
AXIN1_INF	1.59832	0.862816	0.735506	1.79779e-07	3.12815e-06	Higher in INCOV E
STAMBP_INF	1.46827	0.599745	0.868523	1.5851e-07	3.12815e-06	Higher in INCOV E
YES1_ODA	1.4961	0.786555	0.709541	1.68821e-07	3.12815e-06	Higher in INCOV E
LAT2_ODA	1.63826	0.550905	1.08736	2.16937e-07	3.348e-06	Higher in INCOV E
STX8_ODA	1.59339	0.836688	0.756698	2.30897e-07	3.348e-06	Higher in INCOV E
DFFA_IRE	1.48453	0.489162	0.99537	2.95928e-07	3.65127e-06	Higher in INCOV E
EGLN1_IRE	1.56609	0.259303	1.30679	3.14765e-07	3.65127e-06	Higher in INCOV E
PRKRA_ODA	1.9291	0.884259	1.04484	2.95928e-07	3.65127e-06	Higher in INCOV E
CD40LG_CVD2	1.54888	0.67162	0.877262	4.0236e-07	4.37566e-06	Higher in INCOV E
ICA1_IRE	1.64292	0.817415	0.825508	4.83046e-07	4.94412e-06	Higher in INCOV E
INPPL1_ODA	1.46696	0.692566	0.774398	5.45281e-07	4.99362e-06	Higher in INCOV E
SRPK2_IRE	1.62333	0.873431	0.749903	5.45281e-07	4.99362e-06	Higher in INCOV E
FKBP4_MET	1.71631	0.351663	1.36465	6.93745e-07	5.24834e-06	Higher in INCOV E
HCLS1_IRE	1.16131	0.61023	0.551076	6.93745e-07	5.24834e-06	Higher in INCOV E
IL16_CVD2	1.44378	0.115699	1.32808	6.15211e-07	5.24834e-06	Higher in INCOV E
TRIM5_IRE	1.80739	1.07726	0.730124	6.93745e-07	5.24834e-06	Higher in INCOV E
TNFSF14_INF	1.25997	0.268683	0.99129	9.34643e-07	6.77616e-06	Higher in INCOV E
HDGF_MET	1.13596	0.110672	1.02529	1.25508e-06	8.73535e-06	Higher in INCOV E
FOXO1_ODA	1.68526	0.570051	1.11521	1.41086e-06	9.0922e-06	Higher in INCOV E
PXN_ODA	1.14002	0.341448	0.798577	1.41086e-06	9.0922e-06	Higher in INCOV E
IRAK1_IRE	1.78356	1.10764	0.675922	1.78003e-06	1.10616e-05	Higher in INCOV E
DECR1_CVD2	1.20696	0.508456	0.698508	1.99783e-06	1.1987e-05	Higher in INCOV E
EIF4G1_IRE	1.15186	0.797016	0.354843	2.81574e-06	1.63313e-05	Higher in INCOV E
DAPP1_IRE	0.724633	-0.085993	0.810626	3.53032e-06	1.91961e-05	Higher in INCOV E
SORT1_CVD2	1.12685	0.488061	0.638787	3.53032e-06	1.91961e-05	Higher in INCOV E
PLXNA4_IRE	1.53513	1.0746	0.460532	3.73446e-06	1.96908e-05	Higher in INCOV E
GLRX_MET	1.66522	0.462415	1.20281	4.41703e-06	2.19589e-05	Higher in INCOV E
HEXIM1_IRE	1.56366	0.909589	0.654074	4.41703e-06	2.19589e-05	Higher in INCOV E
CD84_CVD2	1.54544	0.804421	0.741014	5.21822e-06	2.45398e-05	Higher in INCOV E
CXCL6_INF	1.45287	0.415029	1.03784	5.21822e-06	2.45398e-05	Higher in INCOV E
NUB1_ODA	1.52756	0.633235	0.894329	6.5051e-06	2.97865e-05	Higher in INCOV E
HSPB1_CVD2	-0.1485	0.692262	-0.840762	8.54371e-06	3.81181e-05	Higher in INCOV B,C,D
SH2D1A_IRE	1.44751	0.211034	1.23648	1.11848e-05	4.86537e-05	Higher in INCOV E
BTN3A2_IRE	1.55274	0.544625	1.00812	1.17992e-05	5.00747e-05	Higher in INCOV E
ANXA4_MET	1.62596	0.339502	1.28646	1.24458e-05	5.15613e-05	Higher in INCOV E
BACH1_IRE	1.7663	1.13338	0.632921	1.31262e-05	5.31151e-05	Higher in INCOV E
FGF21_CVD2	0.768646	-0.304871	1.07352	1.53865e-05	6.08467e-05	Higher in INCOV E
IRAK4_IRE	1.28103	0.472839	0.808191	1.62192e-05	6.27141e-05	Higher in INCOV E
HBEGF_CVD2	1.46827	0.676271	0.791997	1.70947e-05	6.46624e-05	Higher in INCOV E
PIK3AP1_IRE	1.68602	0.76878	0.917243	1.99995e-05	7.40405e-05	Higher in INCOV E
BANK1_ODA	1.57272	1.01592	0.556805	2.10681e-05	7.63718e-05	Higher in INCOV E
PPP1R2_MET	1.34502	0.462289	0.88273	2.33705e-05	8.29893e-05	Higher in INCOV E
LILRB4_IRE	1.10968	0.000860411	1.10882	2.46097e-05	8.56418e-05	Higher in INCOV E
COMT_MET	1.71124	0.861049	0.850194	2.87132e-05	9.79627e-05	Higher in INCOV E
USP8_MET	1.77794	0.314655	1.46328	3.022e-05	0.000101121	Higher in INCOV E
LAMP3_IRE	0.809466	-0.651161	1.46063	3.18017e-05	0.000102472	Higher in INCOV E
TNFRSF11A_CVD2	0.518121	-0.137813	0.655934	3.18017e-05	0.000102472	Higher in INCOV E
LGALS9_CVD2	0.740215	-0.0582029	0.798418	3.70324e-05	0.000117157	Higher in INCOV E
MAX_ODA	1.69664	1.04943	0.647208	4.76078e-05	0.000147924	Higher in INCOV E
NCF2_ODA	1.28491	0.634424	0.650486	5.00413e-05	0.000152758	Higher in INCOV E
NADK_MET	1.36985	0.50939	0.860461	6.40827e-05	0.000192248	Higher in INCOV E
PGF_CVD2	0.416526	-0.40225	0.818776	8.17995e-05	0.000241239	Higher in INCOV E
GRAP2_MET	1.32548	0.468279	0.857197	9.01079e-05	0.000261313	Higher in INCOV E
CA13_MET	1.44656	0.811687	0.634874	9.45551e-05	0.000265364	Higher in INCOV E
CD28_IRE	0.579926	-0.235359	0.815285	9.45551e-05	0.000265364	Higher in INCOV E
FGF21_INF	0.696763	-0.202866	0.899628	0.000138372	0.00038217	Higher in INCOV E
CRKL_MET	1.23025	0.725593	0.50466	0.000145033	0.000388242	Higher in INCOV E
RCOR1_ODA	1.33006	0.537003	0.793057	0.000145033	0.000388242	Higher in INCOV E
HGF_INF	1.28316	0.317631	0.965532	0.000151995	0.000394734	Higher in INCOV E
TNF_INF	0.654119	0.0632936	0.590825	0.000151995	0.000394734	Higher in INCOV E
SNAP23_MET	1.04529	0.389713	0.655581	0.000210285	0.000538082	Higher in INCOV E
CDCP1_INF	0.875334	-0.0550134	0.930348	0.000230455	0.000581147	Higher in INCOV E
PPP1R9B_IRE	0.821391	0.245794	0.575598	0.000289105	0.000718633	Higher in INCOV E
SDC4_MET	1.55736	0.909395	0.647964	0.000330728	0.000810515	Higher in INCOV E
BIRC2_IRE	1.88576	1.14894	0.736815	0.000345804	0.000835694	Higher in INCOV E
CD164_MET	1.60609	0.321011	1.28508	0.000361522	0.000861711	Higher in INCOV E
CEACAM8_CVD2	0.164307	-0.752537	0.916844	0.000394983	0.000928743	Higher in INCOV E
MGMT_IRE	0.937204	0.712362	0.224842	0.000412778	0.000957644	Higher in INCOV E
ADA_INF	1.43945	0.81622	0.623225	0.000610187	0.00139701	Higher in INCOV E
CKAP4_IRE	1.0712	0.345902	0.725302	0.000723546	0.00163503	Higher in INCOV E
DAB2_MET	1.48015	0.68553	0.79462	0.000754794	0.00166246	Higher in INCOV E
FAM3C_MET	0.855331	-0.02144	0.876771	0.000754794	0.00166246	Higher in INCOV E
DCTN1_IRE	1.06766	0.490988	0.576673	0.000892742	0.00194171	Higher in INCOV E
PAG1_MET	1.55068	0.43669	1.11399	0.00109801	0.00235869	Higher in INCOV E
PRKAB1_ODA	1.59084	1.11978	0.471069	0.00124129	0.00263395	Higher in INCOV E
SRC_CVD2	-0.665855	-0.326408	-0.339448	0.00134619	0.00282214	Higher in INCOV B,C,D
SERPINB8_MET	0.780376	0.0352258	0.745151	0.00145923	0.00302269	Higher in INCOV E
AMBP_CVD2	0.56549	0.247924	0.317566	0.00171196	0.00346374	Higher in INCOV E
TNFRSF10B_CVD2	0.640341	-0.150333	0.790674	0.00171196	0.00346374	Higher in INCOV E
ADM_CVD2	0.499005	-0.30568	0.804685	0.0018529	0.00370579	Higher in INCOV E
IL12B_INF	0.718741	0.136372	0.582369	0.00192729	0.00381077	Higher in INCOV E
RTN4R_MET	0.718136	-0.50728	1.22542	0.00216723	0.00423706	Higher in INCOV E
IL1RN_CVD2	0.595407	-0.348782	0.944189	0.00234209	0.00447828	Higher in INCOV E
PDCD1_ODA	0.30403	-0.330919	0.634949	0.00234209	0.00447828	Higher in INCOV E
DDX58_IRE	0.526298	0.016288	0.51001	0.00243428	0.00460396	Higher in INCOV E
OLR1_CVD2	0.637337	-0.204269	0.841606	0.0026287	0.00491821	Higher in INCOV E
CAPG_ODA	1.21996	0.290393	0.929567	0.00330019	0.00610886	Higher in INCOV E
TGFA_INF	1.09314	0.372161	0.720976	0.00342621	0.00627538	Higher in INCOV E
ANXA11_MET	1.41236	1.18381	0.228552	0.00369149	0.00669082	Higher in INCOV E
CDHR5_MET	0.859756	0.0952687	0.764487	0.0042788	0.00752032	Higher in INCOV E
CSF1_INF	0.792896	0.168468	0.624429	0.0042788	0.00752032	Higher in INCOV E
TRAF2_IRE	1.88141	1.54279	0.338626	0.0042788	0.00752032	Higher in INCOV E
TNFRSF10A_CVD2	0.832336	0.285401	0.546935	0.00477355	0.00830598	Higher in INCOV E
HAVCR1_CVD2	0.464204	-0.323319	0.787523	0.00513157	0.00875385	Higher in INCOV E
PILRB_MET	0.350542	-0.333609	0.684151	0.00513157	0.00875385	Higher in INCOV E
IL10RB_INF	0.701796	0.0363436	0.665452	0.00592127	0.00990675	Higher in INCOV E
LAG3_IRE	0.649747	0.0815409	0.568206	0.00592127	0.00990675	Higher in INCOV E
CTSO_MET	0.740407	0.193969	0.546438	0.00731204	0.0121171	Higher in INCOV E
CD83_IRE	0.444294	-0.163587	0.607881	0.00783695	0.0128644	Higher in INCOV E
CCL7_INF	0.716658	-0.00179576	0.718454	0.00811186	0.0131913	Higher in INCOV E
CLMP_MET	0.617694	-0.0501502	0.667844	0.00839537	0.0135259	Higher in INCOV E
CXCL11_INF	1.11266	0.651717	0.460947	0.00868772	0.0137424	Higher in INCOV E
HAVCR1_ODA	0.75755	-0.16567	0.92322	0.00868772	0.0137424	Higher in INCOV E
NPDC1_MET	0.953332	0.312608	0.640724	0.00929983	0.0145781	Higher in INCOV E
TRIM21_IRE	0.20377	-0.357045	0.560816	0.00962009	0.0149455	Higher in INCOV E
CD5_INF	0.863402	0.0936629	0.769739	0.00995015	0.0151871	Higher in INCOV E
TNFRSF9_INF	0.345026	-0.0793811	0.424407	0.00995015	0.0151871	Higher in INCOV E
CLEC4D_IRE	0.877853	0.0521145	0.825739	0.0106407	0.0156905	Higher in INCOV E
CLEC5A_MET	0.299305	-0.357842	0.657147	0.0106407	0.0156905	Higher in INCOV E
CXCL10_INF	0.471321	-0.106509	0.577831	0.0106407	0.0156905	Higher in INCOV E
MMP7_CVD2	0.972019	0.429451	0.542569	0.0106407	0.0156905	Higher in INCOV E
LEP_CVD2	0.827756	0.387708	0.440048	0.01788	0.0261438	Higher in INCOV E
TNFSF10_INF	0.887051	0.354801	0.532251	0.0190362	0.0276026	Higher in INCOV E
CST5_INF	0.675281	0.0740675	0.601213	0.0196385	0.0282405	Higher in INCOV E
EDAR_IRE	1.20335	0.675141	0.528208	0.022906	0.0326692	Higher in INCOV E
TNFSF11_INF	0.330212	-0.432269	0.762481	0.0236133	0.0334042	Higher in INCOV E
OSCAR_CVD2	0.240693	-0.0125901	0.253283	0.0243396	0.034154	Higher in INCOV E
TINAGL1_MET	1.02843	0.524133	0.504292	0.0250851	0.0349185	Higher in INCOV E
CCL3_CVD2	0.472205	-0.0116511	0.483856	0.0274416	0.0378955	Higher in INCOV E
IFNG_INF	-0.142562	-1.08595	0.94339	0.0291165	0.039892	Higher in INCOV E
NCR1_IRE	0.201874	-0.561221	0.763095	0.0299865	0.040763	Higher in INCOV E
PRDX5_IRE	0.595653	0.325334	0.270319	0.0308788	0.0416505	Higher in INCOV E
SEMA3F_MET	0.893289	0.143576	0.749713	0.0327318	0.0438103	Higher in INCOV E
IL12RB1_IRE	0.654831	0.228644	0.426188	0.0336935	0.0447532	Higher in INCOV E
